# Fibroblasts Regulate the Transformation Potential of Human Papillomavirus-positive Keratinocytes

**DOI:** 10.1101/2024.09.16.613347

**Authors:** Claire D. James, Rachel L. Lewis, Austin J. Witt, Christiane Carter, Nabiha M. Rais, Xu Wang, Molly L. Bristol

**Author notes:** Address correspondence to Molly L. Bristol.

## Abstract

Persistent human papillomavirus (HPV) infection is necessary but insufficient for viral oncogenesis. Additional contributing co-factors, such as immune evasion and viral integration have been implicated in HPV-induced cancer progression. It is widely accepted that HPV+ keratinocytes require co-culture with fibroblasts to maintain viral episome expression, yet the exact mechanisms for this have yet to be elucidated. Here we present comprehensive RNA sequencing and proteomic analysis demonstrating that fibroblasts not only support the viral life cycle, but reduce HPV+ keratinocyte transformation. Our co-culture models offer novel insights into HPV-related transformation mechanisms.

**Highlights:**

- Fibroblasts support HPV RNA expression and episomal maintenance in HPV+ keratinocytes
- Fibroblasts reduce EMT related expression in HPV+ keratinocytes
- Fibroblasts promote EMT related expression in E6E7+ keratinocytes
