## Supplementary Material S1 for "Fibroblasts Regulate the Transformation Potential of Human Papillomavirus-positive Keratinocytes"

ftp://X202SC24034549-Z01-F001:w7s8n48b@usftp21.novogene.com:21/01.RawData/E6E7_1_1.fq.gz
ftp://X202SC24034549-Z01-F001:w7s8n48b@usftp21.novogene.com:21/01.RawData/E6E7_1_2.fq.gz
ftp://X202SC24034549-Z01-F001:w7s8n48b@usftp21.novogene.com:21/01.RawData/E6E7_2_1.fq.gz
ftp://X202SC24034549-Z01-F001:w7s8n48b@usftp21.novogene.com:21/01.RawData/E6E7_2_2.fq.gz
ftp://X202SC24034549-Z01-F001:w7s8n48b@usftp21.novogene.com:21/01.RawData/E6E7_3_1.fq.gz
ftp://X202SC24034549-Z01-F001:w7s8n48b@usftp21.novogene.com:21/01.RawData/E6E7_3_2.fq.gz
ftp://X202SC24034549-Z01-F001:w7s8n48b@usftp21.novogene.com:21/01.RawData/E6E7_J2_1_1.fq.gz
ftp://X202SC24034549-Z01-F001:w7s8n48b@usftp21.novogene.com:21/01.RawData/E6E7_J2_1_2.fq.gz
ftp://X202SC24034549-Z01-F001:w7s8n48b@usftp21.novogene.com:21/01.RawData/E6E7_J2_2_1.fq.gz
ftp://X202SC24034549-Z01-F001:w7s8n48b@usftp21.novogene.com:21/01.RawData/E6E7_J2_2_2.fq.gz
ftp://X202SC24034549-Z01-F001:w7s8n48b@usftp21.novogene.com:21/01.RawData/E6E7_J2_3_1.fq.gz
ftp://X202SC24034549-Z01-F001:w7s8n48b@usftp21.novogene.com:21/01.RawData/E6E7_J2_3_2.fq.gz
ftp://X202SC24034549-Z01-F001:w7s8n48b@usftp21.novogene.com:21/01.RawData/HPV16_1_1.fq.gz
ftp://X202SC24034549-Z01-F001:w7s8n48b@usftp21.novogene.com:21/01.RawData/HPV16_1_2.fq.gz
ftp://X202SC24034549-Z01-F001:w7s8n48b@usftp21.novogene.com:21/01.RawData/HPV16_2_1.fq.gz
ftp://X202SC24034549-Z01-F001:w7s8n48b@usftp21.novogene.com:21/01.RawData/HPV16_2_2.fq.gz
ftp://X202SC24034549-Z01-F001:w7s8n48b@usftp21.novogene.com:21/01.RawData/HPV16_3_1.fq.gz
ftp://X202SC24034549-Z01-F001:w7s8n48b@usftp21.novogene.com:21/01.RawData/HPV16_3_2.fq.gz
ftp://X202SC24034549-Z01-F001:w7s8n48b@usftp21.novogene.com:21/01.RawData/HPV16_J2_1_1.fq.gz
ftp://X202SC24034549-Z01-F001:w7s8n48b@usftp21.novogene.com:21/01.RawData/HPV16_J2_1_2.fq.gz
ftp://X202SC24034549-Z01-F001:w7s8n48b@usftp21.novogene.com:21/01.RawData/HPV16_J2_2_1.fq.gz
ftp://X202SC24034549-Z01-F001:w7s8n48b@usftp21.novogene.com:21/01.RawData/HPV16_J2_2_2.fq.gz
ftp://X202SC24034549-Z01-F001:w7s8n48b@usftp21.novogene.com:21/01.RawData/HPV16_J2_3_1.fq.gz
ftp://X202SC24034549-Z01-F001:w7s8n48b@usftp21.novogene.com:21/01.RawData/HPV16_J2_3_2.fq.gz
ftp://X202SC24034549-Z01-F001:w7s8n48b@usftp21.novogene.com:21/01.RawData/Ntert_1_1.fq.gz
ftp://X202SC24034549-Z01-F001:w7s8n48b@usftp21.novogene.com:21/01.RawData/Ntert_1_2.fq.gz
ftp://X202SC24034549-Z01-F001:w7s8n48b@usftp21.novogene.com:21/01.RawData/Ntert_2_1.fq.gz
ftp://X202SC24034549-Z01-F001:w7s8n48b@usftp21.novogene.com:21/01.RawData/Ntert_2_2.fq.gz
ftp://X202SC24034549-Z01-F001:w7s8n48b@usftp21.novogene.com:21/01.RawData/Ntert_3_1.fq.gz
ftp://X202SC24034549-Z01-F001:w7s8n48b@usftp21.novogene.com:21/01.RawData/Ntert_3_2.fq.gz
ftp://X202SC24034549-Z01-F001:w7s8n48b@usftp21.novogene.com:21/01.RawData/Ntert_J2_1_1.fq.gz
ftp://X202SC24034549-Z01-F001:w7s8n48b@usftp21.novogene.com:21/01.RawData/Ntert_J2_1_2.fq.gz
ftp://X202SC24034549-Z01-F001:w7s8n48b@usftp21.novogene.com:21/01.RawData/Ntert_J2_2_1.fq.gz
ftp://X202SC24034549-Z01-F001:w7s8n48b@usftp21.novogene.com:21/01.RawData/Ntert_J2_2_2.fq.gz
ftp://X202SC24034549-Z01-F001:w7s8n48b@usftp21.novogene.com:21/01.RawData/Ntert_J2_3_1.fq.gz
ftp://X202SC24034549-Z01-F001:w7s8n48b@usftp21.novogene.com:21/01.RawData/Ntert_J2_3_2.fq.gz
ftp://X202SC24034549-Z01-F001:w7s8n48b@usftp21.novogene.com:21/02.Bam/E6E7_1.bam
ftp://X202SC24034549-Z01-F001:w7s8n48b@usftp21.novogene.com:21/02.Bam/E6E7_1.bam.bai
ftp://X202SC24034549-Z01-F001:w7s8n48b@usftp21.novogene.com:21/02.Bam/E6E7_2.bam
ftp://X202SC24034549-Z01-F001:w7s8n48b@usftp21.novogene.com:21/02.Bam/E6E7_2.bam.bai
ftp://X202SC24034549-Z01-F001:w7s8n48b@usftp21.novogene.com:21/02.Bam/E6E7_3.bam
ftp://X202SC24034549-Z01-F001:w7s8n48b@usftp21.novogene.com:21/02.Bam/E6E7_3.bam.bai
ftp://X202SC24034549-Z01-F001:w7s8n48b@usftp21.novogene.com:21/02.Bam/E6E7_J2_1.bam
ftp://X202SC24034549-Z01-F001:w7s8n48b@usftp21.novogene.com:21/02.Bam/E6E7_J2_1.bam.bai
ftp://X202SC24034549-Z01-F001:w7s8n48b@usftp21.novogene.com:21/02.Bam/E6E7_J2_2.bam
ftp://X202SC24034549-Z01-F001:w7s8n48b@usftp21.novogene.com:21/02.Bam/E6E7_J2_2.bam.bai
ftp://X202SC24034549-Z01-F001:w7s8n48b@usftp21.novogene.com:21/02.Bam/E6E7_J2_3.bam
ftp://X202SC24034549-Z01-F001:w7s8n48b@usftp21.novogene.com:21/02.Bam/E6E7_J2_3.bam.bai
ftp://X202SC24034549-Z01-F001:w7s8n48b@usftp21.novogene.com:21/02.Bam/HPV16_1.bam
ftp://X202SC24034549-Z01-F001:w7s8n48b@usftp21.novogene.com:21/02.Bam/HPV16_1.bam.bai
ftp://X202SC24034549-Z01-F001:w7s8n48b@usftp21.novogene.com:21/02.Bam/HPV16_2.bam
ftp://X202SC24034549-Z01-F001:w7s8n48b@usftp21.novogene.com:21/02.Bam/HPV16_2.bam.bai
ftp://X202SC24034549-Z01-F001:w7s8n48b@usftp21.novogene.com:21/02.Bam/HPV16_3.bam
ftp://X202SC24034549-Z01-F001:w7s8n48b@usftp21.novogene.com:21/02.Bam/HPV16_3.bam.bai
ftp://X202SC24034549-Z01-F001:w7s8n48b@usftp21.novogene.com:21/02.Bam/HPV16_J2_1.bam
ftp://X202SC24034549-Z01-F001:w7s8n48b@usftp21.novogene.com:21/02.Bam/HPV16_J2_1.bam.bai
ftp://X202SC24034549-Z01-F001:w7s8n48b@usftp21.novogene.com:21/02.Bam/HPV16_J2_2.bam
ftp://X202SC24034549-Z01-F001:w7s8n48b@usftp21.novogene.com:21/02.Bam/HPV16_J2_2.bam.bai
ftp://X202SC24034549-Z01-F001:w7s8n48b@usftp21.novogene.com:21/02.Bam/HPV16_J2_3.bam
ftp://X202SC24034549-Z01-F001:w7s8n48b@usftp21.novogene.com:21/02.Bam/HPV16_J2_3.bam.bai
ftp://X202SC24034549-Z01-F001:w7s8n48b@usftp21.novogene.com:21/02.Bam/Ntert_1.bam
ftp://X202SC24034549-Z01-F001:w7s8n48b@usftp21.novogene.com:21/02.Bam/Ntert_1.bam.bai
ftp://X202SC24034549-Z01-F001:w7s8n48b@usftp21.novogene.com:21/02.Bam/Ntert_2.bam
ftp://X202SC24034549-Z01-F001:w7s8n48b@usftp21.novogene.com:21/02.Bam/Ntert_2.bam.bai
ftp://X202SC24034549-Z01-F001:w7s8n48b@usftp21.novogene.com:21/02.Bam/Ntert_3.bam
ftp://X202SC24034549-Z01-F001:w7s8n48b@usftp21.novogene.com:21/02.Bam/Ntert_3.bam.bai
ftp://X202SC24034549-Z01-F001:w7s8n48b@usftp21.novogene.com:21/02.Bam/Ntert_J2_1.bam
ftp://X202SC24034549-Z01-F001:w7s8n48b@usftp21.novogene.com:21/02.Bam/Ntert_J2_1.bam.bai
ftp://X202SC24034549-Z01-F001:w7s8n48b@usftp21.novogene.com:21/02.Bam/Ntert_J2_2.bam
ftp://X202SC24034549-Z01-F001:w7s8n48b@usftp21.novogene.com:21/02.Bam/Ntert_J2_2.bam.bai
ftp://X202SC24034549-Z01-F001:w7s8n48b@usftp21.novogene.com:21/02.Bam/Ntert_J2_3.bam
ftp://X202SC24034549-Z01-F001:w7s8n48b@usftp21.novogene.com:21/02.Bam/Ntert_J2_3.bam.bai
ftp://X202SC24034549-Z01-F001:w7s8n48b@usftp21.novogene.com:21/03.Result_X202SC24034549-Z01-F001_Homo_sapiens.zip
ftp://X202SC24034549-Z01-F001:w7s8n48b@usftp21.novogene.com:21/04.Ref/genome.fa.gz
ftp://X202SC24034549-Z01-F001:w7s8n48b@usftp21.novogene.com:21/04.Ref/genome.gtf.gz
ftp://X202SC24034549-Z01-F001:w7s8n48b@usftp21.novogene.com:21/04.Ref/genome_gene.fa.gz
ftp://X202SC24034549-Z01-F001:w7s8n48b@usftp21.novogene.com:21/MD5-manual.pdf
ftp://X202SC24034549-Z01-F001:w7s8n48b@usftp21.novogene.com:21/MD5-win.exe
ftp://X202SC24034549-Z01-F001:w7s8n48b@usftp21.novogene.com:21/MD5.txt
ftp://X202SC24034549-Z01-F001:w7s8n48b@usftp21.novogene.com:21/Readme.html
ftp://X202SC24034549-Z01-F001:w7s8n48b@usftp21.novogene.com:21/checkSize.xls
