## Supplementary Table S2 for "Fibroblasts Regulate the Transformation Potential of Human Papillomavirus-positive Keratinocytes"

	E6E7_1	E6E7_2	E6E7_3	E6E7_J2_1	E6E7_J2_2	E6E7_J2_3	HPV16_1	HPV16_2	HPV16_3	HPV16_J2_1	HPV16_J2_2	HPV16_J2_3	Ntert_1	Ntert_2	Ntert_3	Ntert_J2_1	Ntert_J2_2	Ntert_J2_3
HpV16gp5	0	0	0	0	0	0	0	0	0	0	0	0	0	0	0	0	0	0
HpV16gp3	0	0	0	0	0	0	0	0	0	0	0	0	0	0	0	0	0	0
HpV16gp4	0	0	0	0	0	0	0.903918469	1.365617175	2.097773549	4.872892442	6.143177536	6.759948175	0	0	0	0	0	0
HpV16gp6	0	0	0	0	0	0	0.903918469	1.057252007	0.963841901	3.738109271	5.031050568	3.795058625	0	0	0	0	0	0
HpV16gp7	0	0	0	0	0	0	0.112989809	0.044052167	0.056696582	0.467263659	0.317750562	0.296488955	0	0	0	0	0	0
HpV16gp8	0	0	0	0	0	0	0	0	0	0	0	0	0	0	0	0	0	0
HpV16gp1	49.88250926	44.14003477	44.13021785	38.12266125	34.15620728	21.59573647	3.163714643	1.58587801	1.757594054	4.939644393	5.454717985	4.921716654	0	0	0	0	0	0
HpV16gp2	32.1675305	29.21031713	33.6602992	24.23811272	24.03760902	16.62528919	1.355877704	1.409669342	1.077235066	4.338876832	4.978092141	5.040312236	0.080787985	0	0	0	0	0
