## Supplementary Tables S3 for "Fibroblasts Regulate the Transformation Potential of Human Papillomavirus-positive Keratinocytes"

DOID	Description	GeneRatio	BgRatio	pvalue	padj	geneID	geneName	EntrezID	Count	Up	Up_Gene_names	Down	Down_Gene_names
DOID:0050161	lower respiratory tract disease	50/433	390/6411	5.63764655222765e-06	0.0015704456947104	ENSG00000165949/ENSG00000103811/ENSG00000106366/ENSG00000115415/ENSG00000149948/ENSG00000122691/ENSG00000197249/ENSG00000157873/ENSG00000146674/ENSG00000178573/ENSG00000124731/ENSG00000163661/ENSG00000181104/ENSG00000006210/ENSG00000130702/ENSG00000145147/ENSG00000166949/ENSG00000100985/ENSG00000156804/ENSG00000011422/ENSG00000118194/ENSG00000184371/ENSG00000100234/ENSG00000140279/ENSG00000023909…	IFI27/CTSH/SERPINE1/STAT1/HMGA2/TWIST1/SERPINA1/TNFRSF14/IGFBP3/MAF/TREM1/PTX3/F2R/CX3CL1/LAMA5/SLIT2/SMAD3/MMP9/FBXO32/PLAUR/TNNT2/CSF1/TIMP3/DUOX2/GCLM/NCF2/ITGAM/IL1RL1/ADRB2/ERBB3/PLAT/SERPINB3/TGFBR3/MMP1/BMPR1B/SCNN1G/CLDN4/IL1A/DKK4/F3/IL6/PGF/CAV1/TLR9/C5AR1/ADM/HEY1/IL18R1/IL13/CYP1A1	3429/1512/5054/6772/8091/7291/5265/8764/3486/4094/54210/5806/2149/6376/3911/9353/4088/4318/114907/5329/7139/1435/7078/50506/2730/4688/3684/9173/154/2065/5327/6317/7049/4312/658/6340/1364/3552/27121/2152/3569/5228/857/54106/728/133/23462/8809/3596/1543	50	21	ENSG00000103811/ENSG00000146674/ENSG00000181104/ENSG00000130702/ENSG00000145147/ENSG00000166949/ENSG00000156804/ENSG00000118194/ENSG00000100234/ENSG00000140279/ENSG00000116701/ENSG00000169252/ENSG00000065361/ENSG00000057149/ENSG00000069702/ENSG00000189143/ENSG00000117525/ENSG00000105974/ENSG00000239732/ENSG00000148926/ENSG00000140465	29	ENSG00000165949/ENSG00000106366/ENSG00000115415/ENSG00000149948/ENSG00000122691/ENSG00000197249/ENSG00000157873/ENSG00000178573/ENSG00000124731/ENSG00000163661/ENSG00000006210/ENSG00000100985/ENSG00000011422/ENSG00000184371/ENSG00000023909/ENSG00000169896/ENSG00000115602/ENSG00000104368/ENSG00000196611/ENSG00000138696/ENSG00000166828/ENSG00000115008/ENSG00000104371/ENSG00000136244/ENSG00000119630…
DOID:1579	respiratory system disease	54/433	434/6411	5.73469049472394e-06	0.0015704456947104	ENSG00000165949/ENSG00000103811/ENSG00000234745/ENSG00000106366/ENSG00000137033/ENSG00000115415/ENSG00000149948/ENSG00000122691/ENSG00000146648/ENSG00000197249/ENSG00000157873/ENSG00000146674/ENSG00000178573/ENSG00000124731/ENSG00000163661/ENSG00000181104/ENSG00000006210/ENSG00000130702/ENSG00000145147/ENSG00000166949/ENSG00000100985/ENSG00000156804/ENSG00000185436/ENSG00000011422/ENSG00000118194…	IFI27/CTSH/HLA-B/SERPINE1/IL33/STAT1/HMGA2/TWIST1/EGFR/SERPINA1/TNFRSF14/IGFBP3/MAF/TREM1/PTX3/F2R/CX3CL1/LAMA5/SLIT2/SMAD3/MMP9/FBXO32/IFNLR1/PLAUR/TNNT2/CSF1/TIMP3/DUOX2/GCLM/NCF2/ITGAM/IL1RL1/ADRB2/ERBB3/PLAT/SERPINB3/TGFBR3/MMP1/BMPR1B/SCNN1G/CLDN4/IL1A/DKK4/F3/IL6/PGF/CAV1/TLR9/C5AR1/ADM/HEY1/IL18R1/IL13/CYP1A1	3429/1512/3106/5054/90865/6772/8091/7291/1956/5265/8764/3486/4094/54210/5806/2149/6376/3911/9353/4088/4318/114907/163702/5329/7139/1435/7078/50506/2730/4688/3684/9173/154/2065/5327/6317/7049/4312/658/6340/1364/3552/27121/2152/3569/5228/857/54106/728/133/23462/8809/3596/1543	54	23	ENSG00000103811/ENSG00000146648/ENSG00000146674/ENSG00000181104/ENSG00000130702/ENSG00000145147/ENSG00000166949/ENSG00000156804/ENSG00000185436/ENSG00000118194/ENSG00000100234/ENSG00000140279/ENSG00000116701/ENSG00000169252/ENSG00000065361/ENSG00000057149/ENSG00000069702/ENSG00000189143/ENSG00000117525/ENSG00000105974/ENSG00000239732/ENSG00000148926/ENSG00000140465	31	ENSG00000165949/ENSG00000234745/ENSG00000106366/ENSG00000137033/ENSG00000115415/ENSG00000149948/ENSG00000122691/ENSG00000197249/ENSG00000157873/ENSG00000178573/ENSG00000124731/ENSG00000163661/ENSG00000006210/ENSG00000100985/ENSG00000011422/ENSG00000184371/ENSG00000023909/ENSG00000169896/ENSG00000115602/ENSG00000104368/ENSG00000196611/ENSG00000138696/ENSG00000166828/ENSG00000115008/ENSG00000104371…
DOID:850	lung disease	49/433	382/6411	6.94847072052938e-06	0.0015704456947104	ENSG00000165949/ENSG00000103811/ENSG00000106366/ENSG00000115415/ENSG00000149948/ENSG00000122691/ENSG00000197249/ENSG00000157873/ENSG00000146674/ENSG00000178573/ENSG00000124731/ENSG00000163661/ENSG00000181104/ENSG00000006210/ENSG00000130702/ENSG00000145147/ENSG00000166949/ENSG00000100985/ENSG00000156804/ENSG00000011422/ENSG00000118194/ENSG00000184371/ENSG00000100234/ENSG00000140279/ENSG00000023909…	IFI27/CTSH/SERPINE1/STAT1/HMGA2/TWIST1/SERPINA1/TNFRSF14/IGFBP3/MAF/TREM1/PTX3/F2R/CX3CL1/LAMA5/SLIT2/SMAD3/MMP9/FBXO32/PLAUR/TNNT2/CSF1/TIMP3/DUOX2/GCLM/NCF2/ITGAM/IL1RL1/ADRB2/ERBB3/PLAT/SERPINB3/TGFBR3/MMP1/BMPR1B/CLDN4/IL1A/DKK4/F3/IL6/PGF/CAV1/TLR9/C5AR1/ADM/HEY1/IL18R1/IL13/CYP1A1	3429/1512/5054/6772/8091/7291/5265/8764/3486/4094/54210/5806/2149/6376/3911/9353/4088/4318/114907/5329/7139/1435/7078/50506/2730/4688/3684/9173/154/2065/5327/6317/7049/4312/658/1364/3552/27121/2152/3569/5228/857/54106/728/133/23462/8809/3596/1543	49	21	ENSG00000103811/ENSG00000146674/ENSG00000181104/ENSG00000130702/ENSG00000145147/ENSG00000166949/ENSG00000156804/ENSG00000118194/ENSG00000100234/ENSG00000140279/ENSG00000116701/ENSG00000169252/ENSG00000065361/ENSG00000057149/ENSG00000069702/ENSG00000189143/ENSG00000117525/ENSG00000105974/ENSG00000239732/ENSG00000148926/ENSG00000140465	28	ENSG00000165949/ENSG00000106366/ENSG00000115415/ENSG00000149948/ENSG00000122691/ENSG00000197249/ENSG00000157873/ENSG00000178573/ENSG00000124731/ENSG00000163661/ENSG00000006210/ENSG00000100985/ENSG00000011422/ENSG00000184371/ENSG00000023909/ENSG00000169896/ENSG00000115602/ENSG00000104368/ENSG00000196611/ENSG00000138696/ENSG00000115008/ENSG00000104371/ENSG00000136244/ENSG00000119630/ENSG00000197405…
DOID:37	skin disease	38/433	269/6411	8.79801509641683e-06	0.0015704456947104	ENSG00000234745/ENSG00000112964/ENSG00000049130/ENSG00000167768/ENSG00000146648/ENSG00000128342/ENSG00000072274/ENSG00000157873/ENSG00000146674/ENSG00000181104/ENSG00000206337/ENSG00000006210/ENSG00000149131/ENSG00000130702/ENSG00000166949/ENSG00000100985/ENSG00000133710/ENSG00000124762/ENSG00000011422/ENSG00000134760/ENSG00000115602/ENSG00000169252/ENSG00000073111/ENSG00000011201/ENSG00000169035…	HLA-B/GHR/KITLG/KRT1/EGFR/LIF/TFRC/TNFRSF14/IGFBP3/F2R/HCP5/CX3CL1/SERPING1/LAMA5/SMAD3/MMP9/SPINK5/CDKN1A/PLAUR/DSG1/IL1RL1/ADRB2/MCM2/ANOS1/KLK7/IVL/MMP1/IL1A/F3/IL6/ALOX5AP/PGF/CAV1/DSP/NGFR/IL13/REL/CYP1A1	3106/2690/4254/3848/1956/3976/7037/8764/3486/2149/10866/6376/710/3911/4088/4318/11005/1026/5329/1828/9173/154/4171/3730/5650/3713/4312/3552/2152/3569/241/5228/857/1832/4804/3596/5966/1543	38	18	ENSG00000167768/ENSG00000146648/ENSG00000072274/ENSG00000146674/ENSG00000181104/ENSG00000130702/ENSG00000166949/ENSG00000133710/ENSG00000134760/ENSG00000169252/ENSG00000073111/ENSG00000169035/ENSG00000163207/ENSG00000117525/ENSG00000105974/ENSG00000096696/ENSG00000162924/ENSG00000140465	20	ENSG00000234745/ENSG00000112964/ENSG00000049130/ENSG00000128342/ENSG00000157873/ENSG00000206337/ENSG00000006210/ENSG00000149131/ENSG00000100985/ENSG00000124762/ENSG00000011422/ENSG00000115602/ENSG00000011201/ENSG00000196611/ENSG00000115008/ENSG00000136244/ENSG00000132965/ENSG00000119630/ENSG00000064300/ENSG00000169194
DOID:16	integumentary system disease	41/433	306/6411	1.44080376633562e-05	0.00205746777832726	ENSG00000234745/ENSG00000112964/ENSG00000168453/ENSG00000049130/ENSG00000167768/ENSG00000146648/ENSG00000128342/ENSG00000072274/ENSG00000157873/ENSG00000146674/ENSG00000181104/ENSG00000206337/ENSG00000006210/ENSG00000149131/ENSG00000130702/ENSG00000166949/ENSG00000100985/ENSG00000133710/ENSG00000124762/ENSG00000011422/ENSG00000134760/ENSG00000136695/ENSG00000115602/ENSG00000169252/ENSG00000073111…	HLA-B/GHR/HR/KITLG/KRT1/EGFR/LIF/TFRC/TNFRSF14/IGFBP3/F2R/HCP5/CX3CL1/SERPING1/LAMA5/SMAD3/MMP9/SPINK5/CDKN1A/PLAUR/DSG1/IL36RN/IL1RL1/ADRB2/MCM2/ANOS1/KLK7/DSC3/IVL/MMP1/IL1A/F3/IL6/ALOX5AP/PGF/CAV1/DSP/NGFR/IL13/REL/CYP1A1	3106/2690/55806/4254/3848/1956/3976/7037/8764/3486/2149/10866/6376/710/3911/4088/4318/11005/1026/5329/1828/26525/9173/154/4171/3730/5650/1825/3713/4312/3552/2152/3569/241/5228/857/1832/4804/3596/5966/1543	41	21	ENSG00000168453/ENSG00000167768/ENSG00000146648/ENSG00000072274/ENSG00000146674/ENSG00000181104/ENSG00000130702/ENSG00000166949/ENSG00000133710/ENSG00000134760/ENSG00000136695/ENSG00000169252/ENSG00000073111/ENSG00000169035/ENSG00000134762/ENSG00000163207/ENSG00000117525/ENSG00000105974/ENSG00000096696/ENSG00000162924/ENSG00000140465	20	ENSG00000234745/ENSG00000112964/ENSG00000049130/ENSG00000128342/ENSG00000157873/ENSG00000206337/ENSG00000006210/ENSG00000149131/ENSG00000100985/ENSG00000124762/ENSG00000011422/ENSG00000115602/ENSG00000011201/ENSG00000196611/ENSG00000115008/ENSG00000136244/ENSG00000132965/ENSG00000119630/ENSG00000064300/ENSG00000169194
DOID:3770	pulmonary fibrosis	19/433	101/6411	3.58533649685885e-05	0.00426655043126203	ENSG00000122691/ENSG00000146674/ENSG00000124731/ENSG00000181104/ENSG00000145147/ENSG00000100985/ENSG00000184371/ENSG00000100234/ENSG00000116701/ENSG00000065361/ENSG00000057149/ENSG00000196611/ENSG00000115008/ENSG00000104371/ENSG00000136244/ENSG00000105974/ENSG00000239732/ENSG00000164683/ENSG00000169194	TWIST1/IGFBP3/TREM1/F2R/SLIT2/MMP9/CSF1/TIMP3/NCF2/ERBB3/SERPINB3/MMP1/IL1A/DKK4/IL6/CAV1/TLR9/HEY1/IL13	7291/3486/54210/2149/9353/4318/1435/7078/4688/2065/6317/4312/3552/27121/3569/857/54106/23462/3596	19	9	ENSG00000146674/ENSG00000181104/ENSG00000145147/ENSG00000100234/ENSG00000116701/ENSG00000065361/ENSG00000057149/ENSG00000105974/ENSG00000239732	10	ENSG00000122691/ENSG00000124731/ENSG00000100985/ENSG00000184371/ENSG00000196611/ENSG00000115008/ENSG00000104371/ENSG00000136244/ENSG00000164683/ENSG00000169194
DOID:10124	corneal disease	12/433	48/6411	5.76617531186292e-05	0.00588149881810018	ENSG00000142227/ENSG00000092969/ENSG00000144810/ENSG00000100985/ENSG00000124762/ENSG00000011422/ENSG00000184292/ENSG00000067082/ENSG00000117525/ENSG00000119699/ENSG00000239732/ENSG00000140465	EMP3/TGFB2/COL8A1/MMP9/CDKN1A/PLAUR/TACSTD2/KLF6/F3/TGFB3/TLR9/CYP1A1	2014/7042/1295/4318/1026/5329/4070/1316/2152/7043/54106/1543	12	7	ENSG00000092969/ENSG00000184292/ENSG00000067082/ENSG00000117525/ENSG00000119699/ENSG00000239732/ENSG00000140465	5	ENSG00000142227/ENSG00000144810/ENSG00000100985/ENSG00000124762/ENSG00000011422
DOID:9588	encephalitis	11/433	44/6411	0.000117412376641269	0.0104790546152332	ENSG00000134321/ENSG00000187608/ENSG00000115415/ENSG00000111335/ENSG00000163661/ENSG00000006210/ENSG00000174469/ENSG00000186868/ENSG00000189058/ENSG00000136244/ENSG00000111331	RSAD2/ISG15/STAT1/OAS2/PTX3/CX3CL1/CNTNAP2/MAPT/APOD/IL6/OAS3	91543/9636/6772/4939/5806/6376/26047/4137/347/3569/4940	11	1	ENSG00000186868	10	ENSG00000134321/ENSG00000187608/ENSG00000115415/ENSG00000111335/ENSG00000163661/ENSG00000006210/ENSG00000174469/ENSG00000189058/ENSG00000136244/ENSG00000111331
DOID:0060072	benign neoplasm	52/433	469/6411	0.000199287383714289	0.015314107029729	ENSG00000154646/ENSG00000170430/ENSG00000106366/ENSG00000077942/ENSG00000112964/ENSG00000049130/ENSG00000106484/ENSG00000135679/ENSG00000163739/ENSG00000149948/ENSG00000122691/ENSG00000146648/ENSG00000183734/ENSG00000143878/ENSG00000128342/ENSG00000117594/ENSG00000196730/ENSG00000168477/ENSG00000075213/ENSG00000146674/ENSG00000087494/ENSG00000099250/ENSG00000100097/ENSG00000136205/ENSG00000123342…	TMPRSS15/MGMT/SERPINE1/FBLN1/GHR/KITLG/MEST/MDM2/CXCL1/HMGA2/TWIST1/EGFR/ASCL2/RHOB/LIF/HSD11B1/DAPK1/TNXB/SEMA3A/IGFBP3/PTHLH/NRP1/LGALS1/TNS3/MMP19/CEACAM1/EGR1/SMAD3/MRE11/MMP9/BCAM/CDKN1A/PLAUR/AKAP13/MMP10/MCM2/PLAT/CDH11/MMP1/S100A6/CLDN1/SNCG/ANKRD2/IL6/GPX3/CAV1/TGFB3/NGFR/GAL/ADM/INHBB/CYP1A1	5651/4255/5054/2192/2690/4254/4232/4193/2919/8091/7291/1956/430/388/3976/3290/1612/7148/10371/3486/5744/8829/3956/64759/4327/634/1958/4088/4361/4318/4059/1026/5329/11214/4319/4171/5327/1009/4312/6277/9076/6623/26287/3569/2878/857/7043/4804/51083/133/3625/1543	52	22	ENSG00000154646/ENSG00000077942/ENSG00000106484/ENSG00000146648/ENSG00000183734/ENSG00000168477/ENSG00000146674/ENSG00000136205/ENSG00000120738/ENSG00000166949/ENSG00000020922/ENSG00000187244/ENSG00000170776/ENSG00000073111/ENSG00000163347/ENSG00000173267/ENSG00000165887/ENSG00000211445/ENSG00000105974/ENSG00000119699/ENSG00000148926/ENSG00000140465	30	ENSG00000170430/ENSG00000106366/ENSG00000112964/ENSG00000049130/ENSG00000135679/ENSG00000163739/ENSG00000149948/ENSG00000122691/ENSG00000143878/ENSG00000128342/ENSG00000117594/ENSG00000196730/ENSG00000075213/ENSG00000087494/ENSG00000099250/ENSG00000100097/ENSG00000123342/ENSG00000079385/ENSG00000100985/ENSG00000124762/ENSG00000011422/ENSG00000166670/ENSG00000104368/ENSG00000140937/ENSG00000196611…
DOID:2600	laryngeal carcinoma	8/433	26/6411	0.000214483291732899	0.015314107029729	ENSG00000178934/ENSG00000100097/ENSG00000100985/ENSG00000124762/ENSG00000196611/ENSG00000136244/ENSG00000105974/ENSG00000169194	LGALS7B/LGALS1/MMP9/CDKN1A/MMP1/IL6/CAV1/IL13	653499/3956/4318/1026/4312/3569/857/3596	8	1	ENSG00000105974	7	ENSG00000178934/ENSG00000100097/ENSG00000100985/ENSG00000124762/ENSG00000196611/ENSG00000136244/ENSG00000169194
DOID:0060085	organ system benign neoplasm	29/433	217/6411	0.000280021038324663	0.0181759110330736	ENSG00000170430/ENSG00000106366/ENSG00000077942/ENSG00000112964/ENSG00000049130/ENSG00000135679/ENSG00000163739/ENSG00000149948/ENSG00000146648/ENSG00000183734/ENSG00000143878/ENSG00000128342/ENSG00000168477/ENSG00000075213/ENSG00000146674/ENSG00000123342/ENSG00000120738/ENSG00000100985/ENSG00000187244/ENSG00000124762/ENSG00000166670/ENSG00000073111/ENSG00000104368/ENSG00000197956/ENSG00000165887…	MGMT/SERPINE1/FBLN1/GHR/KITLG/MDM2/CXCL1/HMGA2/EGFR/ASCL2/RHOB/LIF/TNXB/SEMA3A/IGFBP3/MMP19/EGR1/MMP9/BCAM/CDKN1A/MMP10/MCM2/PLAT/S100A6/ANKRD2/IL6/CAV1/TGFB3/NGFR	4255/5054/2192/2690/4254/4193/2919/8091/1956/430/388/3976/7148/10371/3486/4327/1958/4318/4059/1026/4319/4171/5327/6277/26287/3569/857/7043/4804	29	11	ENSG00000077942/ENSG00000146648/ENSG00000183734/ENSG00000168477/ENSG00000146674/ENSG00000120738/ENSG00000187244/ENSG00000073111/ENSG00000165887/ENSG00000105974/ENSG00000119699	18	ENSG00000170430/ENSG00000106366/ENSG00000112964/ENSG00000049130/ENSG00000135679/ENSG00000163739/ENSG00000149948/ENSG00000143878/ENSG00000128342/ENSG00000075213/ENSG00000123342/ENSG00000100985/ENSG00000124762/ENSG00000166670/ENSG00000104368/ENSG00000197956/ENSG00000136244/ENSG00000064300
DOID:5100	middle ear disease	7/433	21/6411	0.000309206374896629	0.0183977793063494	ENSG00000106366/ENSG00000146648/ENSG00000100985/ENSG00000124762/ENSG00000113916/ENSG00000136244/ENSG00000119630	SERPINE1/EGFR/MMP9/CDKN1A/BCL6/IL6/PGF	5054/1956/4318/1026/604/3569/5228	7	2	ENSG00000146648/ENSG00000113916	5	ENSG00000106366/ENSG00000100985/ENSG00000124762/ENSG00000136244/ENSG00000119630
DOID:2320	obstructive lung disease	30/433	236/6411	0.000526968288279605	0.0289074457879859	ENSG00000106366/ENSG00000115415/ENSG00000197249/ENSG00000157873/ENSG00000178573/ENSG00000124731/ENSG00000006210/ENSG00000130702/ENSG00000166949/ENSG00000100985/ENSG00000156804/ENSG00000011422/ENSG00000118194/ENSG00000140279/ENSG00000023909/ENSG00000169896/ENSG00000115602/ENSG00000169252/ENSG00000057149/ENSG00000069702/ENSG00000196611/ENSG00000138696/ENSG00000115008/ENSG00000117525/ENSG00000136244…	SERPINE1/STAT1/SERPINA1/TNFRSF14/MAF/TREM1/CX3CL1/LAMA5/SMAD3/MMP9/FBXO32/PLAUR/TNNT2/DUOX2/GCLM/ITGAM/IL1RL1/ADRB2/SERPINB3/TGFBR3/MMP1/BMPR1B/IL1A/F3/IL6/C5AR1/ADM/IL18R1/IL13/CYP1A1	5054/6772/5265/8764/4094/54210/6376/3911/4088/4318/114907/5329/7139/50506/2730/3684/9173/154/6317/7049/4312/658/3552/2152/3569/728/133/8809/3596/1543	30	11	ENSG00000130702/ENSG00000166949/ENSG00000156804/ENSG00000118194/ENSG00000140279/ENSG00000169252/ENSG00000057149/ENSG00000069702/ENSG00000117525/ENSG00000148926/ENSG00000140465	19	ENSG00000106366/ENSG00000115415/ENSG00000197249/ENSG00000157873/ENSG00000178573/ENSG00000124731/ENSG00000006210/ENSG00000100985/ENSG00000011422/ENSG00000023909/ENSG00000169896/ENSG00000115602/ENSG00000196611/ENSG00000138696/ENSG00000115008/ENSG00000136244/ENSG00000197405/ENSG00000115604/ENSG00000169194
DOID:1492	eye and adnexa disease	47/433	430/6411	0.000566812662509527	0.0289074457879859	ENSG00000234745/ENSG00000142227/ENSG00000106366/ENSG00000183876/ENSG00000077942/ENSG00000049130/ENSG00000115415/ENSG00000183770/ENSG00000129038/ENSG00000122691/ENSG00000069667/ENSG00000197249/ENSG00000150627/ENSG00000146674/ENSG00000178573/ENSG00000092969/ENSG00000144810/ENSG00000136450/ENSG00000115414/ENSG00000204390/ENSG00000149131/ENSG00000239713/ENSG00000120738/ENSG00000000971/ENSG00000100985…	HLA-B/EMP3/SERPINE1/ARSI/FBLN1/KITLG/STAT1/FOXL2/LOXL1/TWIST1/RORA/SERPINA1/WDR17/IGFBP3/MAF/TGFB2/COL8A1/SRSF1/FN1/HSPA1L/SERPING1/APOBEC3G/EGR1/CFH/MMP9/CDKN1A/PLAUR/TIMP3/ADRB2/CKB/TACSTD2/RDH5/MMP1/KLF6/IL1A/FSCN2/F3/IL6/GPX3/PADI2/PGF/CAV1/TGFB3/TLR9/ADM/IL13/CYP1A1	3106/2014/5054/340075/2192/4254/6772/668/4016/7291/6095/5265/116966/3486/4094/7042/1295/6426/2335/3305/710/60489/1958/3075/4318/1026/5329/7078/154/1152/4070/5959/4312/1316/3552/25794/2152/3569/2878/11240/5228/857/7043/54106/133/3596/1543	47	24	ENSG00000183876/ENSG00000077942/ENSG00000183770/ENSG00000129038/ENSG00000069667/ENSG00000146674/ENSG00000092969/ENSG00000204390/ENSG00000120738/ENSG00000100234/ENSG00000169252/ENSG00000166165/ENSG00000184292/ENSG00000135437/ENSG00000067082/ENSG00000186765/ENSG00000117525/ENSG00000211445/ENSG00000117115/ENSG00000105974/ENSG00000119699/ENSG00000239732/ENSG00000148926/ENSG00000140465	23	ENSG00000234745/ENSG00000142227/ENSG00000106366/ENSG00000049130/ENSG00000115415/ENSG00000122691/ENSG00000197249/ENSG00000150627/ENSG00000178573/ENSG00000144810/ENSG00000136450/ENSG00000115414/ENSG00000149131/ENSG00000239713/ENSG00000000971/ENSG00000100985/ENSG00000124762/ENSG00000011422/ENSG00000196611/ENSG00000115008/ENSG00000136244/ENSG00000119630/ENSG00000169194
DOID:3082	interstitial lung disease	20/433	135/6411	0.0006665972612874	0.0317300296372802	ENSG00000122691/ENSG00000197249/ENSG00000146674/ENSG00000124731/ENSG00000181104/ENSG00000145147/ENSG00000100985/ENSG00000184371/ENSG00000100234/ENSG00000116701/ENSG00000065361/ENSG00000057149/ENSG00000196611/ENSG00000115008/ENSG00000104371/ENSG00000136244/ENSG00000105974/ENSG00000239732/ENSG00000164683/ENSG00000169194	TWIST1/SERPINA1/IGFBP3/TREM1/F2R/SLIT2/MMP9/CSF1/TIMP3/NCF2/ERBB3/SERPINB3/MMP1/IL1A/DKK4/IL6/CAV1/TLR9/HEY1/IL13	7291/5265/3486/54210/2149/9353/4318/1435/7078/4688/2065/6317/4312/3552/27121/3569/857/54106/23462/3596	20	9	ENSG00000146674/ENSG00000181104/ENSG00000145147/ENSG00000100234/ENSG00000116701/ENSG00000065361/ENSG00000057149/ENSG00000105974/ENSG00000239732	11	ENSG00000122691/ENSG00000197249/ENSG00000124731/ENSG00000100985/ENSG00000184371/ENSG00000196611/ENSG00000115008/ENSG00000104371/ENSG00000136244/ENSG00000164683/ENSG00000169194
DOID:0050339	commensal bacterial infectious disease	8/433	31/6411	0.000802742511211954	0.0346908701718099	ENSG00000115415/ENSG00000149131/ENSG00000000971/ENSG00000182782/ENSG00000169896/ENSG00000169403/ENSG00000117525/ENSG00000136244	STAT1/SERPING1/CFH/HCAR2/ITGAM/PTAFR/F3/IL6	6772/710/3075/338442/3684/5724/2152/3569	8	2	ENSG00000182782/ENSG00000117525	6	ENSG00000115415/ENSG00000149131/ENSG00000000971/ENSG00000169896/ENSG00000169403/ENSG00000136244
DOID:0050155	sensory system disease	50/433	474/6411	0.000856583116965813	0.0346908701718099	ENSG00000234745/ENSG00000142227/ENSG00000106366/ENSG00000183876/ENSG00000077942/ENSG00000049130/ENSG00000115415/ENSG00000183770/ENSG00000129038/ENSG00000122691/ENSG00000069667/ENSG00000146648/ENSG00000121742/ENSG00000197249/ENSG00000150627/ENSG00000146674/ENSG00000178573/ENSG00000092969/ENSG00000144810/ENSG00000136450/ENSG00000115414/ENSG00000204390/ENSG00000149131/ENSG00000239713/ENSG00000120738…	HLA-B/EMP3/SERPINE1/ARSI/FBLN1/KITLG/STAT1/FOXL2/LOXL1/TWIST1/RORA/EGFR/GJB6/SERPINA1/WDR17/IGFBP3/MAF/TGFB2/COL8A1/SRSF1/FN1/HSPA1L/SERPING1/APOBEC3G/EGR1/CFH/MMP9/CDKN1A/PLAUR/TIMP3/ADRB2/CKB/TACSTD2/RDH5/MMP1/KLF6/BCL6/IL1A/FSCN2/F3/IL6/GPX3/PADI2/PGF/CAV1/TGFB3/TLR9/ADM/IL13/CYP1A1	3106/2014/5054/340075/2192/4254/6772/668/4016/7291/6095/1956/10804/5265/116966/3486/4094/7042/1295/6426/2335/3305/710/60489/1958/3075/4318/1026/5329/7078/154/1152/4070/5959/4312/1316/604/3552/25794/2152/3569/2878/11240/5228/857/7043/54106/133/3596/1543	50	27	ENSG00000183876/ENSG00000077942/ENSG00000183770/ENSG00000129038/ENSG00000069667/ENSG00000146648/ENSG00000121742/ENSG00000146674/ENSG00000092969/ENSG00000204390/ENSG00000120738/ENSG00000100234/ENSG00000169252/ENSG00000166165/ENSG00000184292/ENSG00000135437/ENSG00000067082/ENSG00000113916/ENSG00000186765/ENSG00000117525/ENSG00000211445/ENSG00000117115/ENSG00000105974/ENSG00000119699/ENSG00000239732…	23	ENSG00000234745/ENSG00000142227/ENSG00000106366/ENSG00000049130/ENSG00000115415/ENSG00000122691/ENSG00000197249/ENSG00000150627/ENSG00000178573/ENSG00000144810/ENSG00000136450/ENSG00000115414/ENSG00000149131/ENSG00000239713/ENSG00000000971/ENSG00000100985/ENSG00000124762/ENSG00000011422/ENSG00000196611/ENSG00000115008/ENSG00000136244/ENSG00000119630/ENSG00000169194
DOID:2921	glomerulonephritis	12/433	63/6411	0.000874559752230501	0.0346908701718099	ENSG00000106366/ENSG00000049130/ENSG00000146674/ENSG00000178573/ENSG00000163661/ENSG00000166949/ENSG00000000971/ENSG00000100985/ENSG00000153246/ENSG00000130402/ENSG00000136244/ENSG00000151490	SERPINE1/KITLG/IGFBP3/MAF/PTX3/SMAD3/CFH/MMP9/PLA2R1/ACTN4/IL6/PTPRO	5054/4254/3486/4094/5806/4088/3075/4318/22925/81/3569/5800	12	4	ENSG00000146674/ENSG00000166949/ENSG00000153246/ENSG00000130402	8	ENSG00000106366/ENSG00000049130/ENSG00000178573/ENSG00000163661/ENSG00000000971/ENSG00000100985/ENSG00000136244/ENSG00000151490
DOID:9563	bronchiectasis	5/433	13/6411	0.00112230090534968	0.0406909551917277	ENSG00000197249/ENSG00000100985/ENSG00000169252/ENSG00000196611/ENSG00000166828	SERPINA1/MMP9/ADRB2/MMP1/SCNN1G	5265/4318/154/4312/6340	5	1	ENSG00000169252	4	ENSG00000197249/ENSG00000100985/ENSG00000196611/ENSG00000166828
DOID:5614	eye disease	45/433	421/6411	0.00119194664878867	0.0406909551917277	ENSG00000234745/ENSG00000142227/ENSG00000106366/ENSG00000183876/ENSG00000077942/ENSG00000049130/ENSG00000115415/ENSG00000129038/ENSG00000122691/ENSG00000069667/ENSG00000197249/ENSG00000150627/ENSG00000146674/ENSG00000178573/ENSG00000092969/ENSG00000144810/ENSG00000115414/ENSG00000204390/ENSG00000149131/ENSG00000239713/ENSG00000120738/ENSG00000000971/ENSG00000100985/ENSG00000124762/ENSG00000011422…	HLA-B/EMP3/SERPINE1/ARSI/FBLN1/KITLG/STAT1/LOXL1/TWIST1/RORA/SERPINA1/WDR17/IGFBP3/MAF/TGFB2/COL8A1/FN1/HSPA1L/SERPING1/APOBEC3G/EGR1/CFH/MMP9/CDKN1A/PLAUR/TIMP3/ADRB2/CKB/TACSTD2/RDH5/MMP1/KLF6/IL1A/FSCN2/F3/IL6/GPX3/PADI2/PGF/CAV1/TGFB3/TLR9/ADM/IL13/CYP1A1	3106/2014/5054/340075/2192/4254/6772/4016/7291/6095/5265/116966/3486/4094/7042/1295/2335/3305/710/60489/1958/3075/4318/1026/5329/7078/154/1152/4070/5959/4312/1316/3552/25794/2152/3569/2878/11240/5228/857/7043/54106/133/3596/1543	45	23	ENSG00000183876/ENSG00000077942/ENSG00000129038/ENSG00000069667/ENSG00000146674/ENSG00000092969/ENSG00000204390/ENSG00000120738/ENSG00000100234/ENSG00000169252/ENSG00000166165/ENSG00000184292/ENSG00000135437/ENSG00000067082/ENSG00000186765/ENSG00000117525/ENSG00000211445/ENSG00000117115/ENSG00000105974/ENSG00000119699/ENSG00000239732/ENSG00000148926/ENSG00000140465	22	ENSG00000234745/ENSG00000142227/ENSG00000106366/ENSG00000049130/ENSG00000115415/ENSG00000122691/ENSG00000197249/ENSG00000150627/ENSG00000178573/ENSG00000144810/ENSG00000115414/ENSG00000149131/ENSG00000239713/ENSG00000000971/ENSG00000100985/ENSG00000124762/ENSG00000011422/ENSG00000196611/ENSG00000115008/ENSG00000136244/ENSG00000119630/ENSG00000169194
DOID:1555	urticaria	8/433	33/6411	0.00125378293307844	0.0406909551917277	ENSG00000234745/ENSG00000049130/ENSG00000206337/ENSG00000100985/ENSG00000169252/ENSG00000117525/ENSG00000132965/ENSG00000169194	HLA-B/KITLG/HCP5/MMP9/ADRB2/F3/ALOX5AP/IL13	3106/4254/10866/4318/154/2152/241/3596	8	2	ENSG00000169252/ENSG00000117525	6	ENSG00000234745/ENSG00000049130/ENSG00000206337/ENSG00000100985/ENSG00000132965/ENSG00000169194
DOID:2596	larynx cancer	8/433	33/6411	0.00125378293307844	0.0406909551917277	ENSG00000178934/ENSG00000100097/ENSG00000100985/ENSG00000124762/ENSG00000196611/ENSG00000136244/ENSG00000105974/ENSG00000169194	LGALS7B/LGALS1/MMP9/CDKN1A/MMP1/IL6/CAV1/IL13	653499/3956/4318/1026/4312/3569/857/3596	8	1	ENSG00000105974	7	ENSG00000178934/ENSG00000100097/ENSG00000100985/ENSG00000124762/ENSG00000196611/ENSG00000136244/ENSG00000169194
DOID:2723	dermatitis	19/433	134/6411	0.00154232221943744	0.0478790462903622	ENSG00000049130/ENSG00000128342/ENSG00000072274/ENSG00000157873/ENSG00000006210/ENSG00000166949/ENSG00000100985/ENSG00000133710/ENSG00000124762/ENSG00000011422/ENSG00000115602/ENSG00000011201/ENSG00000169035/ENSG00000163207/ENSG00000115008/ENSG00000136244/ENSG00000064300/ENSG00000169194/ENSG00000162924	KITLG/LIF/TFRC/TNFRSF14/CX3CL1/SMAD3/MMP9/SPINK5/CDKN1A/PLAUR/IL1RL1/ANOS1/KLK7/IVL/IL1A/IL6/NGFR/IL13/REL	4254/3976/7037/8764/6376/4088/4318/11005/1026/5329/9173/3730/5650/3713/3552/3569/4804/3596/5966	19	6	ENSG00000072274/ENSG00000166949/ENSG00000133710/ENSG00000169035/ENSG00000163207/ENSG00000162924	13	ENSG00000049130/ENSG00000128342/ENSG00000157873/ENSG00000006210/ENSG00000100985/ENSG00000124762/ENSG00000011422/ENSG00000115602/ENSG00000011201/ENSG00000115008/ENSG00000136244/ENSG00000064300/ENSG00000169194
DOID:1116	pertussis	7/433	27/6411	0.00165725547563828	0.049303350400239	ENSG00000115415/ENSG00000149131/ENSG00000000971/ENSG00000182782/ENSG00000169896/ENSG00000169403/ENSG00000136244	STAT1/SERPING1/CFH/HCAR2/ITGAM/PTAFR/IL6	6772/710/3075/338442/3684/5724/3569	7	1	ENSG00000182782	6	ENSG00000115415/ENSG00000149131/ENSG00000000971/ENSG00000169896/ENSG00000169403/ENSG00000136244
DOID:3083	chronic obstructive pulmonary disease	23/433	177/6411	0.00172708946016139	0.0493256749822094	ENSG00000106366/ENSG00000115415/ENSG00000197249/ENSG00000124731/ENSG00000166949/ENSG00000100985/ENSG00000156804/ENSG00000011422/ENSG00000118194/ENSG00000140279/ENSG00000023909/ENSG00000169896/ENSG00000115602/ENSG00000169252/ENSG00000069702/ENSG00000196611/ENSG00000115008/ENSG00000117525/ENSG00000136244/ENSG00000197405/ENSG00000148926/ENSG00000169194/ENSG00000140465	SERPINE1/STAT1/SERPINA1/TREM1/SMAD3/MMP9/FBXO32/PLAUR/TNNT2/DUOX2/GCLM/ITGAM/IL1RL1/ADRB2/TGFBR3/MMP1/IL1A/F3/IL6/C5AR1/ADM/IL13/CYP1A1	5054/6772/5265/54210/4088/4318/114907/5329/7139/50506/2730/3684/9173/154/7049/4312/3552/2152/3569/728/133/3596/1543	23	9	ENSG00000166949/ENSG00000156804/ENSG00000118194/ENSG00000140279/ENSG00000169252/ENSG00000069702/ENSG00000117525/ENSG00000148926/ENSG00000140465	14	ENSG00000106366/ENSG00000115415/ENSG00000197249/ENSG00000124731/ENSG00000100985/ENSG00000011422/ENSG00000023909/ENSG00000169896/ENSG00000115602/ENSG00000196611/ENSG00000115008/ENSG00000136244/ENSG00000197405/ENSG00000169194
