## Supplementary Tables S3 for "Fibroblasts Regulate the Transformation Potential of Human Papillomavirus-positive Keratinocytes"

DOID	Description	GeneRatio	BgRatio	pvalue	padj	geneID	geneName	EntrezID	Count	Up	Up_Gene_names	Down	Down_Gene_names
DOID:1176	bronchial disease	22/439	117/6564	7.55396538574021e-06	0.00417579158335816	ENSG00000164047/ENSG00000125538/ENSG00000178726/ENSG00000115604/ENSG00000109321/ENSG00000170458/ENSG00000115602/ENSG00000078401/ENSG00000136689/ENSG00000134259/ENSG00000169252/ENSG00000169245/ENSG00000106211/ENSG00000137462/ENSG00000163464/ENSG00000166828/ENSG00000206073/ENSG00000196611/ENSG00000113520/ENSG00000115232/ENSG00000057149/ENSG00000100985	CAMP/IL1B/THBD/IL18R1/AREG/CD14/IL1RL1/EDN1/IL1RN/NGF/ADRB2/CXCL10/HSPB1/TLR2/CXCR1/SCNN1G/SERPINB4/MMP1/IL4/ITGA4/SERPINB3/MMP9	820/3553/7056/8809/374/929/9173/1906/3557/4803/154/3627/3315/7097/3577/6340/6318/4312/3565/3676/6317/4318	22	11	ENSG00000078401/ENSG00000136689/ENSG00000169252/ENSG00000169245/ENSG00000106211/ENSG00000137462/ENSG00000166828/ENSG00000206073/ENSG00000115232/ENSG00000057149/ENSG00000100985	11	ENSG00000164047/ENSG00000125538/ENSG00000178726/ENSG00000115604/ENSG00000109321/ENSG00000170458/ENSG00000115602/ENSG00000134259/ENSG00000163464/ENSG00000196611/ENSG00000113520
DOID:3908	non-small cell lung carcinoma	48/439	387/6564	1.69122620528187e-05	0.00417579158335816	ENSG00000163032/ENSG00000115380/ENSG00000121858/ENSG00000125538/ENSG00000118523/ENSG00000136997/ENSG00000078900/ENSG00000018236/ENSG00000197635/ENSG00000102760/ENSG00000111816/ENSG00000163993/ENSG00000105974/ENSG00000113140/ENSG00000170458/ENSG00000166483/ENSG00000067082/ENSG00000184292/ENSG00000096696/ENSG00000182580/ENSG00000146674/ENSG00000175197/ENSG00000185499/ENSG00000106123/ENSG00000169252…	VSNL1/EFEMP1/TNFSF10/IL1B/CTGF/MYC/TP73/CNTN1/DPP4/RGCC/FRK/S100P/CAV1/SPARC/CD14/WEE1/KLF6/TACSTD2/DSP/EPHB3/IGFBP3/DDIT3/MUC1/EPHB6/ADRB2/WISP3/HSPB1/E2F1/SAA1/ADAMTS1/S100A7/S100A8/RRM2/F3/ERBB3/AURKB/S100A6/TGFBR3/DLX4/TYMP/ESR2/ABCG2/POU5F1/KRT7/IL4/MMP10/MMP9/MKI67	7447/2202/8743/3553/1490/4609/7161/1272/1803/28984/2444/6286/857/6678/929/7465/1316/4070/1832/2049/3486/1649/4582/2051/154/8838/3315/1869/6288/9510/6278/6279/6241/2152/2065/9212/6277/7049/1748/1890/2100/9429/5460/3855/3565/4319/4318/4288	48	38	ENSG00000163032/ENSG00000115380/ENSG00000121858/ENSG00000118523/ENSG00000136997/ENSG00000078900/ENSG00000018236/ENSG00000197635/ENSG00000102760/ENSG00000111816/ENSG00000105974/ENSG00000113140/ENSG00000166483/ENSG00000067082/ENSG00000184292/ENSG00000096696/ENSG00000182580/ENSG00000146674/ENSG00000185499/ENSG00000106123/ENSG00000169252/ENSG00000106211/ENSG00000101412/ENSG00000173432/ENSG00000154734…	10	ENSG00000125538/ENSG00000163993/ENSG00000170458/ENSG00000175197/ENSG00000112761/ENSG00000143556/ENSG00000197956/ENSG00000135480/ENSG00000113520/ENSG00000166670
DOID:3905	lung carcinoma	54/439	455/6564	1.76690758111065e-05	0.00417579158335816	ENSG00000163032/ENSG00000115380/ENSG00000121858/ENSG00000125538/ENSG00000118523/ENSG00000136997/ENSG00000078900/ENSG00000186081/ENSG00000018236/ENSG00000165272/ENSG00000197635/ENSG00000102760/ENSG00000111816/ENSG00000163993/ENSG00000105974/ENSG00000113140/ENSG00000170458/ENSG00000166483/ENSG00000067082/ENSG00000184292/ENSG00000096696/ENSG00000133056/ENSG00000182580/ENSG00000146674/ENSG00000175197…	VSNL1/EFEMP1/TNFSF10/IL1B/CTGF/MYC/TP73/KRT5/CNTN1/AQP3/DPP4/RGCC/FRK/S100P/CAV1/SPARC/CD14/WEE1/KLF6/TACSTD2/DSP/PIK3C2B/EPHB3/IGFBP3/DDIT3/MUC1/EPHB6/ADRB2/WISP3/HSPB1/E2F1/SAA1/ADAMTS1/S100A7/S100A8/RRM2/F3/ERBB3/AURKB/S100A6/TGFBR3/DLX4/TYMP/ESR2/ABCG2/POU5F1/KRT7/MMP1/IL4/FGF2/LYNX1/MMP10/MMP9/MKI67	7447/2202/8743/3553/1490/4609/7161/3852/1272/360/1803/28984/2444/6286/857/6678/929/7465/1316/4070/1832/5287/2049/3486/1649/4582/2051/154/8838/3315/1869/6288/9510/6278/6279/6241/2152/2065/9212/6277/7049/1748/1890/2100/9429/5460/3855/4312/3565/2247/66004/4319/4318/4288	54	42	ENSG00000163032/ENSG00000115380/ENSG00000121858/ENSG00000118523/ENSG00000136997/ENSG00000078900/ENSG00000186081/ENSG00000018236/ENSG00000165272/ENSG00000197635/ENSG00000102760/ENSG00000111816/ENSG00000105974/ENSG00000113140/ENSG00000166483/ENSG00000067082/ENSG00000184292/ENSG00000096696/ENSG00000133056/ENSG00000182580/ENSG00000146674/ENSG00000185499/ENSG00000106123/ENSG00000169252/ENSG00000106211…	12	ENSG00000125538/ENSG00000163993/ENSG00000170458/ENSG00000175197/ENSG00000112761/ENSG00000143556/ENSG00000197956/ENSG00000135480/ENSG00000196611/ENSG00000113520/ENSG00000138685/ENSG00000166670
DOID:1485	cystic fibrosis	20/439	118/6564	9.22471687342409e-05	0.0100333941285865	ENSG00000164047/ENSG00000125538/ENSG00000078401/ENSG00000136689/ENSG00000146674/ENSG00000016602/ENSG00000185499/ENSG00000169252/ENSG00000043591/ENSG00000167995/ENSG00000137462/ENSG00000066230/ENSG00000187554/ENSG00000163464/ENSG00000005471/ENSG00000166828/ENSG00000113520/ENSG00000111199/ENSG00000100985/ENSG00000005961	CAMP/IL1B/EDN1/IL1RN/IGFBP3/CLCA4/MUC1/ADRB2/ADRB1/BEST1/TLR2/SLC9A3/TLR5/CXCR1/ABCB4/SCNN1G/IL4/TRPV4/MMP9/ITGA2B	820/3553/1906/3557/3486/22802/4582/154/153/7439/7097/6550/7100/3577/5244/6340/3565/59341/4318/3674	20	14	ENSG00000078401/ENSG00000136689/ENSG00000146674/ENSG00000016602/ENSG00000185499/ENSG00000169252/ENSG00000137462/ENSG00000066230/ENSG00000187554/ENSG00000005471/ENSG00000166828/ENSG00000111199/ENSG00000100985/ENSG00000005961	6	ENSG00000164047/ENSG00000125538/ENSG00000043591/ENSG00000167995/ENSG00000163464/ENSG00000113520
DOID:2841	asthma	18/439	100/6564	9.26301561907631e-05	0.0100333941285865	ENSG00000164047/ENSG00000125538/ENSG00000115604/ENSG00000109321/ENSG00000170458/ENSG00000115602/ENSG00000078401/ENSG00000136689/ENSG00000134259/ENSG00000169252/ENSG00000169245/ENSG00000106211/ENSG00000137462/ENSG00000206073/ENSG00000113520/ENSG00000115232/ENSG00000057149/ENSG00000100985	CAMP/IL1B/IL18R1/AREG/CD14/IL1RL1/EDN1/IL1RN/NGF/ADRB2/CXCL10/HSPB1/TLR2/SERPINB4/IL4/ITGA4/SERPINB3/MMP9	820/3553/8809/374/929/9173/1906/3557/4803/154/3627/3315/7097/6318/3565/3676/6317/4318	18	10	ENSG00000078401/ENSG00000136689/ENSG00000169252/ENSG00000169245/ENSG00000106211/ENSG00000137462/ENSG00000206073/ENSG00000115232/ENSG00000057149/ENSG00000100985	8	ENSG00000164047/ENSG00000125538/ENSG00000115604/ENSG00000109321/ENSG00000170458/ENSG00000115602/ENSG00000134259/ENSG00000113520
DOID:0050737	autosomal recessive disease	36/439	280/6564	9.64697342829038e-05	0.0100333941285865	ENSG00000151150/ENSG00000164047/ENSG00000119866/ENSG00000188672/ENSG00000125538/ENSG00000136997/ENSG00000078401/ENSG00000136689/ENSG00000113916/ENSG00000146674/ENSG00000016602/ENSG00000148346/ENSG00000145284/ENSG00000185499/ENSG00000169252/ENSG00000043591/ENSG00000092295/ENSG00000167995/ENSG00000101412/ENSG00000054654/ENSG00000137462/ENSG00000130513/ENSG00000066230/ENSG00000108813/ENSG00000197299…	ANK3/CAMP/BCL11A/RHCE/IL1B/MYC/EDN1/IL1RN/BCL6/IGFBP3/CLCA4/LCN2/SCD5/MUC1/ADRB2/ADRB1/TGM1/BEST1/E2F1/SYNE2/TLR2/GDF15/SLC9A3/DLX4/BLM/DNAH5/TLR5/CXCR1/ABCB4/SCNN1G/IL4/ITGA4/BCAM/TRPV4/MMP9/ITGA2B	288/820/53335/6006/3553/4609/1906/3557/604/3486/22802/3934/79966/4582/154/153/7051/7439/1869/23224/7097/9518/6550/1748/641/1767/7100/3577/5244/6340/3565/3676/4059/59341/4318/3674	36	27	ENSG00000151150/ENSG00000119866/ENSG00000136997/ENSG00000078401/ENSG00000136689/ENSG00000113916/ENSG00000146674/ENSG00000016602/ENSG00000145284/ENSG00000185499/ENSG00000169252/ENSG00000092295/ENSG00000101412/ENSG00000054654/ENSG00000137462/ENSG00000066230/ENSG00000108813/ENSG00000197299/ENSG00000039139/ENSG00000187554/ENSG00000005471/ENSG00000166828/ENSG00000115232/ENSG00000187244/ENSG00000111199…	9	ENSG00000164047/ENSG00000188672/ENSG00000125538/ENSG00000148346/ENSG00000043591/ENSG00000167995/ENSG00000130513/ENSG00000163464/ENSG00000113520
DOID:9563	bronchiectasis	6/439	13/6564	9.90603087448596e-05	0.0100333941285865	ENSG00000169252/ENSG00000137462/ENSG00000163464/ENSG00000166828/ENSG00000196611/ENSG00000100985	ADRB2/TLR2/CXCR1/SCNN1G/MMP1/MMP9	154/7097/3577/6340/4312/4318	6	4	ENSG00000169252/ENSG00000137462/ENSG00000166828/ENSG00000100985	2	ENSG00000163464/ENSG00000196611
DOID:0050161	lower respiratory tract disease	47/439	408/6564	0.000134547453559168	0.0119242680716812	ENSG00000164047/ENSG00000125538/ENSG00000118523/ENSG00000118515/ENSG00000116678/ENSG00000178726/ENSG00000115604/ENSG00000176387/ENSG00000105974/ENSG00000113140/ENSG00000109321/ENSG00000170458/ENSG00000115602/ENSG00000078401/ENSG00000100906/ENSG00000136689/ENSG00000106804/ENSG00000145777/ENSG00000146674/ENSG00000123496/ENSG00000185499/ENSG00000134259/ENSG00000169252/ENSG00000156804/ENSG00000148926…	CAMP/IL1B/CTGF/SGK1/LEPR/THBD/IL18R1/HSD11B2/CAV1/SPARC/AREG/CD14/IL1RL1/EDN1/NFKBIA/IL1RN/C5/TSLP/IGFBP3/IL13RA2/MUC1/NGF/ADRB2/FBXO32/ADM/CXCL10/HSPB1/DUOX2/F3/NPPA/WISP1/ERBB3/TGFBR3/TLR2/HEY1/TLR5/CXCR1/SCNN1G/SERPINB4/MMP1/IL4/FGF2/ITGA4/PROC/SERPINB3/TRPV4/MMP9	820/3553/1490/6446/3953/7056/8809/3291/857/6678/374/929/9173/1906/4792/3557/727/85480/3486/3598/4582/4803/154/114907/133/3627/3315/50506/2152/4878/8840/2065/7049/7097/23462/7100/3577/6340/6318/4312/3565/2247/3676/5624/6317/59341/4318	47	30	ENSG00000118523/ENSG00000118515/ENSG00000116678/ENSG00000176387/ENSG00000105974/ENSG00000113140/ENSG00000078401/ENSG00000100906/ENSG00000136689/ENSG00000106804/ENSG00000146674/ENSG00000185499/ENSG00000169252/ENSG00000156804/ENSG00000148926/ENSG00000169245/ENSG00000106211/ENSG00000140279/ENSG00000117525/ENSG00000065361/ENSG00000069702/ENSG00000137462/ENSG00000187554/ENSG00000166828/ENSG00000206073…	17	ENSG00000164047/ENSG00000125538/ENSG00000178726/ENSG00000115604/ENSG00000109321/ENSG00000170458/ENSG00000115602/ENSG00000145777/ENSG00000123496/ENSG00000134259/ENSG00000175206/ENSG00000104415/ENSG00000164683/ENSG00000163464/ENSG00000196611/ENSG00000113520/ENSG00000138685
DOID:850	lung disease	46/439	400/6564	0.000165640751859036	0.0130488103408951	ENSG00000164047/ENSG00000125538/ENSG00000118523/ENSG00000118515/ENSG00000116678/ENSG00000178726/ENSG00000115604/ENSG00000176387/ENSG00000105974/ENSG00000113140/ENSG00000109321/ENSG00000170458/ENSG00000115602/ENSG00000078401/ENSG00000100906/ENSG00000136689/ENSG00000106804/ENSG00000145777/ENSG00000146674/ENSG00000123496/ENSG00000185499/ENSG00000134259/ENSG00000169252/ENSG00000156804/ENSG00000148926…	CAMP/IL1B/CTGF/SGK1/LEPR/THBD/IL18R1/HSD11B2/CAV1/SPARC/AREG/CD14/IL1RL1/EDN1/NFKBIA/IL1RN/C5/TSLP/IGFBP3/IL13RA2/MUC1/NGF/ADRB2/FBXO32/ADM/CXCL10/HSPB1/DUOX2/F3/NPPA/WISP1/ERBB3/TGFBR3/TLR2/HEY1/TLR5/CXCR1/SERPINB4/MMP1/IL4/FGF2/ITGA4/PROC/SERPINB3/TRPV4/MMP9	820/3553/1490/6446/3953/7056/8809/3291/857/6678/374/929/9173/1906/4792/3557/727/85480/3486/3598/4582/4803/154/114907/133/3627/3315/50506/2152/4878/8840/2065/7049/7097/23462/7100/3577/6318/4312/3565/2247/3676/5624/6317/59341/4318	46	29	ENSG00000118523/ENSG00000118515/ENSG00000116678/ENSG00000176387/ENSG00000105974/ENSG00000113140/ENSG00000078401/ENSG00000100906/ENSG00000136689/ENSG00000106804/ENSG00000146674/ENSG00000185499/ENSG00000169252/ENSG00000156804/ENSG00000148926/ENSG00000169245/ENSG00000106211/ENSG00000140279/ENSG00000117525/ENSG00000065361/ENSG00000069702/ENSG00000137462/ENSG00000187554/ENSG00000206073/ENSG00000115232…	17	ENSG00000164047/ENSG00000125538/ENSG00000178726/ENSG00000115604/ENSG00000109321/ENSG00000170458/ENSG00000115602/ENSG00000145777/ENSG00000123496/ENSG00000134259/ENSG00000175206/ENSG00000104415/ENSG00000164683/ENSG00000163464/ENSG00000196611/ENSG00000113520/ENSG00000138685
DOID:1579	respiratory system disease	50/439	453/6564	0.000237188555198719	0.0160256530153955	ENSG00000164047/ENSG00000125538/ENSG00000118523/ENSG00000118515/ENSG00000116678/ENSG00000197635/ENSG00000178726/ENSG00000115604/ENSG00000176387/ENSG00000105974/ENSG00000113140/ENSG00000109321/ENSG00000170458/ENSG00000115602/ENSG00000078401/ENSG00000100906/ENSG00000136689/ENSG00000106804/ENSG00000145777/ENSG00000146674/ENSG00000123496/ENSG00000185499/ENSG00000134259/ENSG00000169252/ENSG00000156804…	CAMP/IL1B/CTGF/SGK1/LEPR/DPP4/THBD/IL18R1/HSD11B2/CAV1/SPARC/AREG/CD14/IL1RL1/EDN1/NFKBIA/IL1RN/C5/TSLP/IGFBP3/IL13RA2/MUC1/NGF/ADRB2/FBXO32/ADM/CXCL10/HSPB1/S100A7/DUOX2/F3/NPPA/WISP1/ERBB3/TLR3/TGFBR3/TLR2/HEY1/TLR5/CXCR1/SCNN1G/SERPINB4/MMP1/IL4/FGF2/ITGA4/PROC/SERPINB3/TRPV4/MMP9	820/3553/1490/6446/3953/1803/7056/8809/3291/857/6678/374/929/9173/1906/4792/3557/727/85480/3486/3598/4582/4803/154/114907/133/3627/3315/6278/50506/2152/4878/8840/2065/7098/7049/7097/23462/7100/3577/6340/6318/4312/3565/2247/3676/5624/6317/59341/4318	50	32	ENSG00000118523/ENSG00000118515/ENSG00000116678/ENSG00000197635/ENSG00000176387/ENSG00000105974/ENSG00000113140/ENSG00000078401/ENSG00000100906/ENSG00000136689/ENSG00000106804/ENSG00000146674/ENSG00000185499/ENSG00000169252/ENSG00000156804/ENSG00000148926/ENSG00000169245/ENSG00000106211/ENSG00000140279/ENSG00000117525/ENSG00000065361/ENSG00000164342/ENSG00000069702/ENSG00000137462/ENSG00000187554…	18	ENSG00000164047/ENSG00000125538/ENSG00000178726/ENSG00000115604/ENSG00000109321/ENSG00000170458/ENSG00000115602/ENSG00000145777/ENSG00000123496/ENSG00000134259/ENSG00000143556/ENSG00000175206/ENSG00000104415/ENSG00000164683/ENSG00000163464/ENSG00000196611/ENSG00000113520/ENSG00000138685
DOID:4029	gastritis	11/439	48/6564	0.000248634955104867	0.0160256530153955	ENSG00000125538/ENSG00000078900/ENSG00000109321/ENSG00000136689/ENSG00000145777/ENSG00000185499/ENSG00000137462/ENSG00000184502/ENSG00000204531/ENSG00000003989/ENSG00000100985	IL1B/TP73/AREG/IL1RN/TSLP/MUC1/TLR2/GAST/POU5F1/SLC7A2/MMP9	3553/7161/374/3557/85480/4582/7097/2520/5460/6542/4318	11	7	ENSG00000078900/ENSG00000136689/ENSG00000185499/ENSG00000137462/ENSG00000204531/ENSG00000003989/ENSG00000100985	4	ENSG00000125538/ENSG00000109321/ENSG00000145777/ENSG00000184502
DOID:345	uterine disease	10/439	41/6564	0.00027567978705722	0.0162880807519641	ENSG00000165272/ENSG00000078401/ENSG00000136689/ENSG00000117525/ENSG00000175206/ENSG00000163464/ENSG00000163739/ENSG00000115718/ENSG00000100985/ENSG00000148773	AQP3/EDN1/IL1RN/F3/NPPA/CXCR1/CXCL1/PROC/MMP9/MKI67	360/1906/3557/2152/4878/3577/2919/5624/4318/4288	10	7	ENSG00000165272/ENSG00000078401/ENSG00000136689/ENSG00000117525/ENSG00000115718/ENSG00000100985/ENSG00000148773	3	ENSG00000175206/ENSG00000163464/ENSG00000163739
DOID:16	integumentary system disease	38/439	319/6564	0.000308761370974696	0.016386742815554	ENSG00000135925/ENSG00000164047/ENSG00000109101/ENSG00000068078/ENSG00000125538/ENSG00000143320/ENSG00000186847/ENSG00000139679/ENSG00000186081/ENSG00000165272/ENSG00000167748/ENSG00000197635/ENSG00000105974/ENSG00000115602/ENSG00000136689/ENSG00000096696/ENSG00000145777/ENSG00000146674/ENSG00000169035/ENSG00000148346/ENSG00000134259/ENSG00000134762/ENSG00000169252/ENSG00000169245/ENSG00000106211…	WNT10A/CAMP/FOXN1/FGFR3/IL1B/CRABP2/KRT14/LPAR6/KRT5/AQP3/KLK1/DPP4/CAV1/IL1RL1/IL1RN/DSP/TSLP/IGFBP3/KLK7/LCN2/NGF/DSC3/ADRB2/CXCL10/HSPB1/KRT9/S100A7/F3/TLR3/TLR2/IL36RN/APOC1/SERPINB4/MMP1/IL4/AZU1/MMP9/MKI67	80326/820/8456/2261/3553/1382/3861/10161/3852/360/3816/1803/857/9173/3557/1832/85480/3486/5650/3934/4803/1825/154/3627/3315/3857/6278/2152/7098/7097/26525/341/6318/4312/3565/566/4318/4288	38	26	ENSG00000135925/ENSG00000109101/ENSG00000068078/ENSG00000143320/ENSG00000186847/ENSG00000139679/ENSG00000186081/ENSG00000165272/ENSG00000167748/ENSG00000197635/ENSG00000105974/ENSG00000136689/ENSG00000096696/ENSG00000146674/ENSG00000169035/ENSG00000134762/ENSG00000169252/ENSG00000169245/ENSG00000106211/ENSG00000117525/ENSG00000164342/ENSG00000137462/ENSG00000136695/ENSG00000206073/ENSG00000100985…	12	ENSG00000164047/ENSG00000125538/ENSG00000115602/ENSG00000145777/ENSG00000148346/ENSG00000134259/ENSG00000171403/ENSG00000143556/ENSG00000130208/ENSG00000196611/ENSG00000113520/ENSG00000172232
DOID:381	arthropathy	14/439	74/6564	0.000323574611308542	0.016386742815554	ENSG00000121858/ENSG00000125538/ENSG00000113140/ENSG00000170458/ENSG00000100906/ENSG00000136689/ENSG00000044574/ENSG00000183691/ENSG00000112761/ENSG00000173432/ENSG00000187554/ENSG00000142156/ENSG00000196611/ENSG00000100985	TNFSF10/IL1B/SPARC/CD14/NFKBIA/IL1RN/HSPA5/NOG/WISP3/SAA1/TLR5/COL6A1/MMP1/MMP9	8743/3553/6678/929/4792/3557/3309/9241/8838/6288/7100/1291/4312/4318	14	8	ENSG00000121858/ENSG00000113140/ENSG00000100906/ENSG00000136689/ENSG00000173432/ENSG00000187554/ENSG00000142156/ENSG00000100985	6	ENSG00000125538/ENSG00000170458/ENSG00000044574/ENSG00000183691/ENSG00000112761/ENSG00000196611
DOID:5082	liver cirrhosis	25/439	180/6564	0.000352906408605412	0.0166807095800825	ENSG00000121858/ENSG00000125538/ENSG00000114812/ENSG00000178726/ENSG00000105974/ENSG00000163629/ENSG00000170458/ENSG00000136689/ENSG00000166483/ENSG00000146674/ENSG00000169245/ENSG00000132561/ENSG00000117525/ENSG00000171388/ENSG00000137462/ENSG00000174469/ENSG00000025708/ENSG00000187554/ENSG00000005471/ENSG00000113520/ENSG00000138685/ENSG00000115718/ENSG00000057149/ENSG00000100985/ENSG00000148773	TNFSF10/IL1B/VIPR1/THBD/CAV1/PTPN13/CD14/IL1RN/WEE1/IGFBP3/CXCL10/MATN2/F3/APLN/TLR2/CNTNAP2/TYMP/TLR5/ABCB4/IL4/FGF2/PROC/SERPINB3/MMP9/MKI67	8743/3553/7433/7056/857/5783/929/3557/7465/3486/3627/4147/2152/8862/7097/26047/1890/7100/5244/3565/2247/5624/6317/4318/4288	25	20	ENSG00000121858/ENSG00000114812/ENSG00000105974/ENSG00000163629/ENSG00000136689/ENSG00000166483/ENSG00000146674/ENSG00000169245/ENSG00000132561/ENSG00000117525/ENSG00000171388/ENSG00000137462/ENSG00000174469/ENSG00000025708/ENSG00000187554/ENSG00000005471/ENSG00000115718/ENSG00000057149/ENSG00000100985/ENSG00000148773	5	ENSG00000125538/ENSG00000178726/ENSG00000170458/ENSG00000113520/ENSG00000138685
DOID:1247	blood coagulation disease	21/439	141/6564	0.000402824535545513	0.0168629464874275	ENSG00000121858/ENSG00000125538/ENSG00000116678/ENSG00000138413/ENSG00000178726/ENSG00000115604/ENSG00000078401/ENSG00000136689/ENSG00000184500/ENSG00000148346/ENSG00000148926/ENSG00000169245/ENSG00000117525/ENSG00000137462/ENSG00000198719/ENSG00000113520/ENSG00000138685/ENSG00000015285/ENSG00000115718/ENSG00000100985/ENSG00000005961	TNFSF10/IL1B/LEPR/IDH1/THBD/IL18R1/EDN1/IL1RN/PROS1/LCN2/ADM/CXCL10/F3/TLR2/DLL1/IL4/FGF2/WAS/PROC/MMP9/ITGA2B	8743/3553/3953/3417/7056/8809/1906/3557/5627/3934/133/3627/2152/7097/28514/3565/2247/7454/5624/4318/3674	21	14	ENSG00000121858/ENSG00000116678/ENSG00000078401/ENSG00000136689/ENSG00000184500/ENSG00000148926/ENSG00000169245/ENSG00000117525/ENSG00000137462/ENSG00000198719/ENSG00000015285/ENSG00000115718/ENSG00000100985/ENSG00000005961	7	ENSG00000125538/ENSG00000138413/ENSG00000178726/ENSG00000115604/ENSG00000148346/ENSG00000113520/ENSG00000138685
DOID:229	female reproductive system disease	22/439	151/6564	0.00040433016965623	0.0168629464874275	ENSG00000173531/ENSG00000125538/ENSG00000116678/ENSG00000165272/ENSG00000078401/ENSG00000136689/ENSG00000134363/ENSG00000146674/ENSG00000117525/ENSG00000175206/ENSG00000100385/ENSG00000069702/ENSG00000137462/ENSG00000100206/ENSG00000204531/ENSG00000163464/ENSG00000196611/ENSG00000113520/ENSG00000163739/ENSG00000115718/ENSG00000100985/ENSG00000148773	MST1/IL1B/LEPR/AQP3/EDN1/IL1RN/FST/IGFBP3/F3/NPPA/IL2RB/TGFBR3/TLR2/DMC1/POU5F1/CXCR1/MMP1/IL4/CXCL1/PROC/MMP9/MKI67	4485/3553/3953/360/1906/3557/10468/3486/2152/4878/3560/7049/7097/11144/5460/3577/4312/3565/2919/5624/4318/4288	22	16	ENSG00000173531/ENSG00000116678/ENSG00000165272/ENSG00000078401/ENSG00000136689/ENSG00000134363/ENSG00000146674/ENSG00000117525/ENSG00000100385/ENSG00000069702/ENSG00000137462/ENSG00000100206/ENSG00000204531/ENSG00000115718/ENSG00000100985/ENSG00000148773	6	ENSG00000125538/ENSG00000175206/ENSG00000163464/ENSG00000196611/ENSG00000113520/ENSG00000163739
DOID:2213	hemorrhagic disease	19/439	123/6564	0.000473244801721302	0.0186405869122446	ENSG00000121858/ENSG00000125538/ENSG00000116678/ENSG00000138413/ENSG00000178726/ENSG00000115604/ENSG00000078401/ENSG00000136689/ENSG00000148346/ENSG00000148926/ENSG00000169245/ENSG00000137462/ENSG00000198719/ENSG00000113520/ENSG00000138685/ENSG00000015285/ENSG00000115718/ENSG00000100985/ENSG00000005961	TNFSF10/IL1B/LEPR/IDH1/THBD/IL18R1/EDN1/IL1RN/LCN2/ADM/CXCL10/TLR2/DLL1/IL4/FGF2/WAS/PROC/MMP9/ITGA2B	8743/3553/3953/3417/7056/8809/1906/3557/3934/133/3627/7097/28514/3565/2247/7454/5624/4318/3674	19	12	ENSG00000121858/ENSG00000116678/ENSG00000078401/ENSG00000136689/ENSG00000148926/ENSG00000169245/ENSG00000137462/ENSG00000198719/ENSG00000015285/ENSG00000115718/ENSG00000100985/ENSG00000005961	7	ENSG00000125538/ENSG00000138413/ENSG00000178726/ENSG00000115604/ENSG00000148346/ENSG00000113520/ENSG00000138685
DOID:37	skin disease	34/439	282/6564	0.000513331516055141	0.0191553707833208	ENSG00000135925/ENSG00000164047/ENSG00000068078/ENSG00000125538/ENSG00000143320/ENSG00000186847/ENSG00000186081/ENSG00000165272/ENSG00000167748/ENSG00000197635/ENSG00000105974/ENSG00000115602/ENSG00000136689/ENSG00000096696/ENSG00000145777/ENSG00000146674/ENSG00000169035/ENSG00000148346/ENSG00000134259/ENSG00000169252/ENSG00000169245/ENSG00000106211/ENSG00000171403/ENSG00000143556/ENSG00000117525…	WNT10A/CAMP/FGFR3/IL1B/CRABP2/KRT14/KRT5/AQP3/KLK1/DPP4/CAV1/IL1RL1/IL1RN/DSP/TSLP/IGFBP3/KLK7/LCN2/NGF/ADRB2/CXCL10/HSPB1/KRT9/S100A7/F3/TLR3/TLR2/APOC1/SERPINB4/MMP1/IL4/AZU1/MMP9/MKI67	80326/820/2261/3553/1382/3861/3852/360/3816/1803/857/9173/3557/1832/85480/3486/5650/3934/4803/154/3627/3315/3857/6278/2152/7098/7097/341/6318/4312/3565/566/4318/4288	34	22	ENSG00000135925/ENSG00000068078/ENSG00000143320/ENSG00000186847/ENSG00000186081/ENSG00000165272/ENSG00000167748/ENSG00000197635/ENSG00000105974/ENSG00000136689/ENSG00000096696/ENSG00000146674/ENSG00000169035/ENSG00000169252/ENSG00000169245/ENSG00000106211/ENSG00000117525/ENSG00000164342/ENSG00000137462/ENSG00000206073/ENSG00000100985/ENSG00000148773	12	ENSG00000164047/ENSG00000125538/ENSG00000115602/ENSG00000145777/ENSG00000148346/ENSG00000134259/ENSG00000171403/ENSG00000143556/ENSG00000130208/ENSG00000196611/ENSG00000113520/ENSG00000172232
DOID:3910	lung adenocarcinoma	22/439	158/6564	0.000762103636484992	0.027016573913393	ENSG00000118523/ENSG00000136997/ENSG00000078900/ENSG00000018236/ENSG00000163993/ENSG00000105974/ENSG00000067082/ENSG00000184292/ENSG00000185499/ENSG00000106123/ENSG00000169252/ENSG00000106211/ENSG00000101412/ENSG00000173432/ENSG00000143546/ENSG00000171848/ENSG00000025708/ENSG00000140009/ENSG00000204531/ENSG00000113520/ENSG00000100985/ENSG00000148773	CTGF/MYC/TP73/CNTN1/S100P/CAV1/KLF6/TACSTD2/MUC1/EPHB6/ADRB2/HSPB1/E2F1/SAA1/S100A8/RRM2/TYMP/ESR2/POU5F1/IL4/MMP9/MKI67	1490/4609/7161/1272/6286/857/1316/4070/4582/2051/154/3315/1869/6288/6279/6241/1890/2100/5460/3565/4318/4288	22	20	ENSG00000118523/ENSG00000136997/ENSG00000078900/ENSG00000018236/ENSG00000105974/ENSG00000067082/ENSG00000184292/ENSG00000185499/ENSG00000106123/ENSG00000169252/ENSG00000106211/ENSG00000101412/ENSG00000173432/ENSG00000143546/ENSG00000171848/ENSG00000025708/ENSG00000140009/ENSG00000204531/ENSG00000100985/ENSG00000148773	2	ENSG00000163993/ENSG00000113520
DOID:3326	purpura	11/439	55/6564	0.000860676828246097	0.029058089106023	ENSG00000125538/ENSG00000078401/ENSG00000136689/ENSG00000148926/ENSG00000137462/ENSG00000198719/ENSG00000113520/ENSG00000138685/ENSG00000115718/ENSG00000100985/ENSG00000005961	IL1B/EDN1/IL1RN/ADM/TLR2/DLL1/IL4/FGF2/PROC/MMP9/ITGA2B	3553/1906/3557/133/7097/28514/3565/2247/5624/4318/3674	11	8	ENSG00000078401/ENSG00000136689/ENSG00000148926/ENSG00000137462/ENSG00000198719/ENSG00000115718/ENSG00000100985/ENSG00000005961	3	ENSG00000125538/ENSG00000113520/ENSG00000138685
DOID:2320	obstructive lung disease	30/439	246/6564	0.000902764525709988	0.0290936385785628	ENSG00000164047/ENSG00000125538/ENSG00000116678/ENSG00000178726/ENSG00000115604/ENSG00000109321/ENSG00000170458/ENSG00000115602/ENSG00000078401/ENSG00000136689/ENSG00000106804/ENSG00000145777/ENSG00000134259/ENSG00000169252/ENSG00000156804/ENSG00000148926/ENSG00000169245/ENSG00000106211/ENSG00000140279/ENSG00000117525/ENSG00000069702/ENSG00000137462/ENSG00000206073/ENSG00000196611/ENSG00000113520…	CAMP/IL1B/LEPR/THBD/IL18R1/AREG/CD14/IL1RL1/EDN1/IL1RN/C5/TSLP/NGF/ADRB2/FBXO32/ADM/CXCL10/HSPB1/DUOX2/F3/TGFBR3/TLR2/SERPINB4/MMP1/IL4/FGF2/ITGA4/SERPINB3/TRPV4/MMP9	820/3553/3953/7056/8809/374/929/9173/1906/3557/727/85480/4803/154/114907/133/3627/3315/50506/2152/7049/7097/6318/4312/3565/2247/3676/6317/59341/4318	30	18	ENSG00000116678/ENSG00000078401/ENSG00000136689/ENSG00000106804/ENSG00000169252/ENSG00000156804/ENSG00000148926/ENSG00000169245/ENSG00000106211/ENSG00000140279/ENSG00000117525/ENSG00000069702/ENSG00000137462/ENSG00000206073/ENSG00000115232/ENSG00000057149/ENSG00000111199/ENSG00000100985	12	ENSG00000164047/ENSG00000125538/ENSG00000178726/ENSG00000115604/ENSG00000109321/ENSG00000170458/ENSG00000115602/ENSG00000145777/ENSG00000134259/ENSG00000196611/ENSG00000113520/ENSG00000138685
DOID:3388	periodontal disease	16/439	102/6564	0.0011006401662162	0.033928429471621	ENSG00000164047/ENSG00000121858/ENSG00000125538/ENSG00000165272/ENSG00000113140/ENSG00000170458/ENSG00000078401/ENSG00000136689/ENSG00000106804/ENSG00000148926/ENSG00000143546/ENSG00000137462/ENSG00000196611/ENSG00000113520/ENSG00000138685/ENSG00000100985	CAMP/TNFSF10/IL1B/AQP3/SPARC/CD14/EDN1/IL1RN/C5/ADM/S100A8/TLR2/MMP1/IL4/FGF2/MMP9	820/8743/3553/360/6678/929/1906/3557/727/133/6279/7097/4312/3565/2247/4318	16	10	ENSG00000121858/ENSG00000165272/ENSG00000113140/ENSG00000078401/ENSG00000136689/ENSG00000106804/ENSG00000148926/ENSG00000143546/ENSG00000137462/ENSG00000100985	6	ENSG00000164047/ENSG00000125538/ENSG00000170458/ENSG00000196611/ENSG00000113520/ENSG00000138685
DOID:1483	gingival disease	7/439	26/6564	0.00122974197749691	0.0363286275852214	ENSG00000125538/ENSG00000113140/ENSG00000078401/ENSG00000136689/ENSG00000148926/ENSG00000137462/ENSG00000100985	IL1B/SPARC/EDN1/IL1RN/ADM/TLR2/MMP9	3553/6678/1906/3557/133/7097/4318	7	6	ENSG00000113140/ENSG00000078401/ENSG00000136689/ENSG00000148926/ENSG00000137462/ENSG00000100985	1	ENSG00000125538
DOID:10763	hypertension	49/439	476/6564	0.0013439424105168	0.0365655100652205	ENSG00000113070/ENSG00000125538/ENSG00000118523/ENSG00000148218/ENSG00000146242/ENSG00000118515/ENSG00000116678/ENSG00000167748/ENSG00000197635/ENSG00000178726/ENSG00000176387/ENSG00000105974/ENSG00000078401/ENSG00000137331/ENSG00000136689/ENSG00000170965/ENSG00000134363/ENSG00000044574/ENSG00000140941/ENSG00000148346/ENSG00000116183/ENSG00000169252/ENSG00000043591/ENSG00000148926/ENSG00000116761…	HBEGF/IL1B/CTGF/ALAD/TPBG/SGK1/LEPR/KLK1/DPP4/THBD/HSD11B2/CAV1/EDN1/IER3/IL1RN/PLAC1/FST/HSPA5/MAP1LC3B/LCN2/PAPPA2/ADRB2/ADRB1/ADM/CTH/CXCL10/HSPB1/PIM1/C19orf33/F3/NPPA/WISP1/APLN/TGFBR3/TLR2/GDF15/STEAP4/SLC9A3/HEY1/ESR2/POU5F1/RIC3/SCNN1G/SLC2A12/MMP1/IL4/STOX2/FGF2/MMP9	1839/3553/1490/210/7162/6446/3953/3816/1803/7056/3291/857/1906/8870/3557/10761/10468/3309/81631/3934/60676/154/153/133/1491/3627/3315/5292/64073/2152/4878/8840/8862/7049/7097/9518/79689/6550/23462/2100/5460/79608/6340/154091/4312/3565/56977/2247/4318	49	29	ENSG00000118523/ENSG00000148218/ENSG00000118515/ENSG00000116678/ENSG00000167748/ENSG00000197635/ENSG00000176387/ENSG00000105974/ENSG00000078401/ENSG00000136689/ENSG00000134363/ENSG00000169252/ENSG00000148926/ENSG00000169245/ENSG00000106211/ENSG00000137193/ENSG00000117525/ENSG00000171388/ENSG00000069702/ENSG00000137462/ENSG00000127954/ENSG00000066230/ENSG00000140009/ENSG00000204531/ENSG00000166405…	20	ENSG00000113070/ENSG00000125538/ENSG00000146242/ENSG00000178726/ENSG00000137331/ENSG00000170965/ENSG00000044574/ENSG00000140941/ENSG00000148346/ENSG00000116183/ENSG00000043591/ENSG00000116761/ENSG00000167644/ENSG00000175206/ENSG00000104415/ENSG00000130513/ENSG00000164683/ENSG00000196611/ENSG00000113520/ENSG00000138685
DOID:76	stomach disease	11/439	58/6564	0.00136567518324041	0.0365655100652205	ENSG00000125538/ENSG00000078900/ENSG00000109321/ENSG00000136689/ENSG00000145777/ENSG00000185499/ENSG00000137462/ENSG00000184502/ENSG00000204531/ENSG00000003989/ENSG00000100985	IL1B/TP73/AREG/IL1RN/TSLP/MUC1/TLR2/GAST/POU5F1/SLC7A2/MMP9	3553/7161/374/3557/85480/4582/7097/2520/5460/6542/4318	11	7	ENSG00000078900/ENSG00000136689/ENSG00000185499/ENSG00000137462/ENSG00000204531/ENSG00000003989/ENSG00000100985	4	ENSG00000125538/ENSG00000109321/ENSG00000145777/ENSG00000184502
DOID:2394	ovarian cancer	33/439	287/6564	0.00141342643497615	0.0365655100652205	ENSG00000164047/ENSG00000113070/ENSG00000118523/ENSG00000136997/ENSG00000171124/ENSG00000167748/ENSG00000197635/ENSG00000163993/ENSG00000105974/ENSG00000078401/ENSG00000100906/ENSG00000184292/ENSG00000146674/ENSG00000169035/ENSG00000174951/ENSG00000148346/ENSG00000244405/ENSG00000106211/ENSG00000167644/ENSG00000159231/ENSG00000178999/ENSG00000197956/ENSG00000092969/ENSG00000130513/ENSG00000025708…	CAMP/HBEGF/CTGF/MYC/FUT3/KLK1/DPP4/S100P/CAV1/EDN1/NFKBIA/TACSTD2/IGFBP3/KLK7/FUT1/LCN2/ETV5/HSPB1/C19orf33/CBR3/AURKB/S100A6/TGFB2/GDF15/TYMP/ESR2/POU5F1/KRT7/ABCB4/MMP1/CXCL1/MMP9/MKI67	820/1839/1490/4609/2525/3816/1803/6286/857/1906/4792/4070/3486/5650/2523/3934/2119/3315/64073/874/9212/6277/7042/9518/1890/2100/5460/3855/5244/4312/2919/4318/4288	33	19	ENSG00000118523/ENSG00000136997/ENSG00000167748/ENSG00000197635/ENSG00000105974/ENSG00000078401/ENSG00000100906/ENSG00000184292/ENSG00000146674/ENSG00000169035/ENSG00000106211/ENSG00000159231/ENSG00000178999/ENSG00000025708/ENSG00000140009/ENSG00000204531/ENSG00000005471/ENSG00000100985/ENSG00000148773	14	ENSG00000164047/ENSG00000113070/ENSG00000171124/ENSG00000163993/ENSG00000174951/ENSG00000148346/ENSG00000244405/ENSG00000167644/ENSG00000197956/ENSG00000092969/ENSG00000130513/ENSG00000135480/ENSG00000196611/ENSG00000163739
DOID:4074	pancreas adenocarcinoma	20/439	145/6564	0.00147118575532627	0.0365655100652205	ENSG00000115380/ENSG00000121858/ENSG00000125538/ENSG00000078900/ENSG00000197565/ENSG00000163993/ENSG00000105974/ENSG00000113140/ENSG00000148346/ENSG00000185499/ENSG00000134259/ENSG00000137193/ENSG00000131016/ENSG00000078098/ENSG00000171848/ENSG00000117525/ENSG00000129451/ENSG00000025708/ENSG00000109255/ENSG00000100985	EFEMP1/TNFSF10/IL1B/TP73/COL4A6/S100P/CAV1/SPARC/LCN2/MUC1/NGF/PIM1/AKAP12/FAP/RRM2/F3/KLK10/TYMP/NMU/MMP9	2202/8743/3553/7161/1288/6286/857/6678/3934/4582/4803/5292/9590/2191/6241/2152/5655/1890/10874/4318	20	16	ENSG00000115380/ENSG00000121858/ENSG00000078900/ENSG00000197565/ENSG00000105974/ENSG00000113140/ENSG00000185499/ENSG00000137193/ENSG00000131016/ENSG00000078098/ENSG00000171848/ENSG00000117525/ENSG00000129451/ENSG00000025708/ENSG00000109255/ENSG00000100985	4	ENSG00000125538/ENSG00000163993/ENSG00000148346/ENSG00000134259
DOID:11963	esophagitis	6/439	20/6564	0.00149562735104569	0.0365655100652205	ENSG00000125538/ENSG00000123496/ENSG00000134259/ENSG00000163464/ENSG00000136695/ENSG00000148773	IL1B/IL13RA2/NGF/CXCR1/IL36RN/MKI67	3553/3598/4803/3577/26525/4288	6	2	ENSG00000136695/ENSG00000148773	4	ENSG00000125538/ENSG00000123496/ENSG00000134259/ENSG00000163464
DOID:10923	sickle cell anemia	7/439	28/6564	0.00197010411739271	0.0465601273077143	ENSG00000119866/ENSG00000188672/ENSG00000125538/ENSG00000146674/ENSG00000145284/ENSG00000115232/ENSG00000187244	BCL11A/RHCE/IL1B/IGFBP3/SCD5/ITGA4/BCAM	53335/6006/3553/3486/79966/3676/4059	7	5	ENSG00000119866/ENSG00000146674/ENSG00000145284/ENSG00000115232/ENSG00000187244	2	ENSG00000188672/ENSG00000125538
