## Supplementary Tables S3 for "Fibroblasts Regulate the Transformation Potential of Human Papillomavirus-positive Keratinocytes"

Category	GOID	Description	GeneRatio	BgRatio	pvalue	padj	geneID	geneName	Count	Up	Up_Gene_names	Down	Down_Gene_names
BP	GO:0008544	epidermis development	44/751	353/14578	4.81236109744695e-08	0.000219251171599683	ENSG00000135925/ENSG00000163216/ENSG00000184564/ENSG00000109101/ENSG00000141579/ENSG00000179593/ENSG00000143320/ENSG00000118523/ENSG00000186847/ENSG00000186081/ENSG00000165272/ENSG00000136943/ENSG00000185668/ENSG00000124882/ENSG00000167767/ENSG00000172818/ENSG00000134363/ENSG00000096696/ENSG00000169035/ENSG00000167880/ENSG00000134762/ENSG00000092295/ENSG00000154856/ENSG00000088002/ENSG00000196805…	WNT10A/SPRR2D/SLITRK6/FOXN1/ZNF750/ALOX15B/CRABP2/CTGF/KRT14/KRT5/AQP3/CTSV/POU3F1/EREG/KRT80/OVOL1/FST/DSP/KLK7/EVPL/DSC3/TGM1/APCDD1/SULT2B1/SPRR2B/KRT34/KRT9/S100A7/TNFRSF19/JAG2/TGFB2/KRT33B/TXNIP/VANGL2/SERPINB13/ELF3/SATB1/KRT13/KRT7/DLL1/KRT4/WAS/CYP26B1/CASP14	44	30	ENSG00000135925/ENSG00000109101/ENSG00000141579/ENSG00000179593/ENSG00000143320/ENSG00000118523/ENSG00000186847/ENSG00000186081/ENSG00000165272/ENSG00000136943/ENSG00000185668/ENSG00000172818/ENSG00000134363/ENSG00000096696/ENSG00000169035/ENSG00000167880/ENSG00000134762/ENSG00000092295/ENSG00000154856/ENSG00000088002/ENSG00000184916/ENSG00000162738/ENSG00000197641/ENSG00000163435/ENSG00000182568…	14	ENSG00000163216/ENSG00000184564/ENSG00000124882/ENSG00000167767/ENSG00000196805/ENSG00000131737/ENSG00000171403/ENSG00000143556/ENSG00000127863/ENSG00000092969/ENSG00000131738/ENSG00000265972/ENSG00000135480/ENSG00000105141
BP	GO:0010469	regulation of signaling receptor activity	46/751	396/14578	1.9854564704885e-07	0.000452286983977279	ENSG00000135925/ENSG00000113070/ENSG00000115380/ENSG00000121858/ENSG00000125538/ENSG00000118523/ENSG00000162344/ENSG00000124882/ENSG00000109321/ENSG00000078401/ENSG00000140931/ENSG00000136689/ENSG00000178752/ENSG00000075461/ENSG00000113739/ENSG00000145777/ENSG00000134259/ENSG00000183691/ENSG00000132535/ENSG00000169252/ENSG00000148926/ENSG00000112761/ENSG00000169245/ENSG00000182585/ENSG00000139269…	WNT10A/HBEGF/EFEMP1/TNFSF10/IL1B/CTGF/FGF19/EREG/AREG/EDN1/CMTM3/IL1RN/ERFE/CACNG4/STC2/TSLP/NGF/NOG/DLG4/ADRB2/ADM/WISP3/CXCL10/EPGN/INHBE/NEURL1/IL36G/NPPA/JAG2/APLN/LYPD6/BMP6/TGFB2/GDF15/TYMP/FGF18/GAST/NRG4/IL36RN/FGF11/CACNG8/IL4/CXCL1/FGF2/FGF21/LYNX1	46	21	ENSG00000135925/ENSG00000115380/ENSG00000121858/ENSG00000118523/ENSG00000078401/ENSG00000140931/ENSG00000136689/ENSG00000075461/ENSG00000132535/ENSG00000169252/ENSG00000148926/ENSG00000169245/ENSG00000136688/ENSG00000184916/ENSG00000171388/ENSG00000187123/ENSG00000025708/ENSG00000136695/ENSG00000161958/ENSG00000142408/ENSG00000180155	25	ENSG00000113070/ENSG00000125538/ENSG00000162344/ENSG00000124882/ENSG00000109321/ENSG00000178752/ENSG00000113739/ENSG00000145777/ENSG00000134259/ENSG00000183691/ENSG00000112761/ENSG00000182585/ENSG00000139269/ENSG00000107954/ENSG00000175206/ENSG00000153162/ENSG00000092969/ENSG00000130513/ENSG00000156427/ENSG00000184502/ENSG00000169752/ENSG00000113520/ENSG00000163739/ENSG00000138685/ENSG00000105550
BP	GO:0043588	skin development	38/751	307/14578	4.76293004794516e-07	0.000723330309947938	ENSG00000135925/ENSG00000163216/ENSG00000109101/ENSG00000179593/ENSG00000186847/ENSG00000186081/ENSG00000165272/ENSG00000136943/ENSG00000185668/ENSG00000124882/ENSG00000167767/ENSG00000172818/ENSG00000134363/ENSG00000096696/ENSG00000165300/ENSG00000167880/ENSG00000134762/ENSG00000092295/ENSG00000179477/ENSG00000154856/ENSG00000196805/ENSG00000131737/ENSG00000171403/ENSG00000143556/ENSG00000127863…	WNT10A/SPRR2D/FOXN1/ALOX15B/KRT14/KRT5/AQP3/CTSV/POU3F1/EREG/KRT80/OVOL1/FST/DSP/SLITRK5/EVPL/DSC3/TGM1/ALOX12B/APCDD1/SPRR2B/KRT34/KRT9/S100A7/TNFRSF19/TGFB2/KRT33B/TXNIP/VANGL2/COL5A3/SERPINB13/KRT13/KRT7/CLDN1/DLL1/KRT4/CYP26B1/CASP14	38	25	ENSG00000135925/ENSG00000109101/ENSG00000179593/ENSG00000186847/ENSG00000186081/ENSG00000165272/ENSG00000136943/ENSG00000185668/ENSG00000172818/ENSG00000134363/ENSG00000096696/ENSG00000165300/ENSG00000167880/ENSG00000134762/ENSG00000092295/ENSG00000179477/ENSG00000154856/ENSG00000162738/ENSG00000080573/ENSG00000197641/ENSG00000171401/ENSG00000163347/ENSG00000198719/ENSG00000170477/ENSG00000003137	13	ENSG00000163216/ENSG00000124882/ENSG00000167767/ENSG00000196805/ENSG00000131737/ENSG00000171403/ENSG00000143556/ENSG00000127863/ENSG00000092969/ENSG00000131738/ENSG00000265972/ENSG00000135480/ENSG00000105141
BP	GO:0001525	angiogenesis	48/751	457/14578	2.07525772769742e-06	0.00236371855184736	ENSG00000138772/ENSG00000105538/ENSG00000125538/ENSG00000118523/ENSG00000129173/ENSG00000126016/ENSG00000116678/ENSG00000143590/ENSG00000124882/ENSG00000102760/ENSG00000105974/ENSG00000113140/ENSG00000078401/ENSG00000145632/ENSG00000213853/ENSG00000106804/ENSG00000182580/ENSG00000165891/ENSG00000136848/ENSG00000148926/ENSG00000133121/ENSG00000169245/ENSG00000106211/ENSG00000182585/ENSG00000143556…	ANXA3/RASIP1/IL1B/CTGF/E2F8/AMOT/LEPR/EFNA3/EREG/RGCC/CAV1/SPARC/EDN1/PLK2/EMP2/C5/EPHB3/E2F7/DAB2IP/ADM/STARD13/CXCL10/HSPB1/EPGN/S100A7/FAP/ARHGAP24/NRCAM/F3/APLN/ANGPT4/E2F2/S1PR1/EGR3/NRARP/TLR3/PLCD1/TGFB2/NFATC4/HEY1/TYMP/FGF18/DLL1/CSPG4/MIR27B/SH2D2A/FGF2/PTPRB	48	34	ENSG00000118523/ENSG00000129173/ENSG00000126016/ENSG00000116678/ENSG00000143590/ENSG00000102760/ENSG00000105974/ENSG00000113140/ENSG00000078401/ENSG00000145632/ENSG00000213853/ENSG00000106804/ENSG00000182580/ENSG00000136848/ENSG00000148926/ENSG00000133121/ENSG00000169245/ENSG00000106211/ENSG00000078098/ENSG00000138639/ENSG00000091129/ENSG00000117525/ENSG00000171388/ENSG00000007968/ENSG00000170989…	14	ENSG00000138772/ENSG00000105538/ENSG00000125538/ENSG00000124882/ENSG00000165891/ENSG00000182585/ENSG00000143556/ENSG00000101280/ENSG00000092969/ENSG00000164683/ENSG00000156427/ENSG00000027869/ENSG00000138685/ENSG00000127329
BP	GO:0051782	negative regulation of cell division	7/751	16/14578	7.11744906979336e-06	0.00648541959239571	ENSG00000129173/ENSG00000136997/ENSG00000165891/ENSG00000178999/ENSG00000265972/ENSG00000066279/ENSG00000197299	E2F8/MYC/E2F7/AURKB/TXNIP/ASPM/BLM	7	5	ENSG00000129173/ENSG00000136997/ENSG00000178999/ENSG00000066279/ENSG00000197299	2	ENSG00000165891/ENSG00000265972
BP	GO:0070268	cornification	17/751	99/14578	1.09854884829559e-05	0.00834164758805782	ENSG00000163216/ENSG00000186847/ENSG00000186081/ENSG00000167767/ENSG00000096696/ENSG00000167880/ENSG00000134762/ENSG00000092295/ENSG00000196805/ENSG00000131737/ENSG00000171403/ENSG00000131738/ENSG00000171401/ENSG00000135480/ENSG00000170477/ENSG00000003137/ENSG00000105141	SPRR2D/KRT14/KRT5/KRT80/DSP/EVPL/DSC3/TGM1/SPRR2B/KRT34/KRT9/KRT33B/KRT13/KRT7/KRT4/CYP26B1/CASP14	17	9	ENSG00000186847/ENSG00000186081/ENSG00000096696/ENSG00000167880/ENSG00000134762/ENSG00000092295/ENSG00000171401/ENSG00000170477/ENSG00000003137	8	ENSG00000163216/ENSG00000167767/ENSG00000196805/ENSG00000131737/ENSG00000171403/ENSG00000131738/ENSG00000135480/ENSG00000105141
BP	GO:0009913	epidermal cell differentiation	30/751	250/14578	1.40812519052448e-05	0.00916488338289935	ENSG00000163216/ENSG00000184564/ENSG00000109101/ENSG00000179593/ENSG00000186847/ENSG00000186081/ENSG00000165272/ENSG00000136943/ENSG00000185668/ENSG00000124882/ENSG00000167767/ENSG00000096696/ENSG00000167880/ENSG00000134762/ENSG00000092295/ENSG00000088002/ENSG00000196805/ENSG00000131737/ENSG00000171403/ENSG00000143556/ENSG00000184916/ENSG00000131738/ENSG00000265972/ENSG00000197641/ENSG00000171401…	SPRR2D/SLITRK6/FOXN1/ALOX15B/KRT14/KRT5/AQP3/CTSV/POU3F1/EREG/KRT80/DSP/EVPL/DSC3/TGM1/SULT2B1/SPRR2B/KRT34/KRT9/S100A7/JAG2/KRT33B/TXNIP/SERPINB13/KRT13/KRT7/DLL1/KRT4/CYP26B1/CASP14	30	18	ENSG00000109101/ENSG00000179593/ENSG00000186847/ENSG00000186081/ENSG00000165272/ENSG00000136943/ENSG00000185668/ENSG00000096696/ENSG00000167880/ENSG00000134762/ENSG00000092295/ENSG00000088002/ENSG00000184916/ENSG00000197641/ENSG00000171401/ENSG00000198719/ENSG00000170477/ENSG00000003137	12	ENSG00000163216/ENSG00000184564/ENSG00000124882/ENSG00000167767/ENSG00000196805/ENSG00000131737/ENSG00000171403/ENSG00000143556/ENSG00000131738/ENSG00000265972/ENSG00000135480/ENSG00000105141
BP	GO:0030216	keratinocyte differentiation	26/751	204/14578	1.81545218676966e-05	0.0103390002036532	ENSG00000163216/ENSG00000109101/ENSG00000179593/ENSG00000186847/ENSG00000186081/ENSG00000165272/ENSG00000136943/ENSG00000185668/ENSG00000124882/ENSG00000167767/ENSG00000096696/ENSG00000167880/ENSG00000134762/ENSG00000092295/ENSG00000196805/ENSG00000131737/ENSG00000171403/ENSG00000143556/ENSG00000131738/ENSG00000265972/ENSG00000197641/ENSG00000171401/ENSG00000135480/ENSG00000170477/ENSG00000003137…	SPRR2D/FOXN1/ALOX15B/KRT14/KRT5/AQP3/CTSV/POU3F1/EREG/KRT80/DSP/EVPL/DSC3/TGM1/SPRR2B/KRT34/KRT9/S100A7/KRT33B/TXNIP/SERPINB13/KRT13/KRT7/KRT4/CYP26B1/CASP14	26	15	ENSG00000109101/ENSG00000179593/ENSG00000186847/ENSG00000186081/ENSG00000165272/ENSG00000136943/ENSG00000185668/ENSG00000096696/ENSG00000167880/ENSG00000134762/ENSG00000092295/ENSG00000197641/ENSG00000171401/ENSG00000170477/ENSG00000003137	11	ENSG00000163216/ENSG00000124882/ENSG00000167767/ENSG00000196805/ENSG00000131737/ENSG00000171403/ENSG00000143556/ENSG00000131738/ENSG00000265972/ENSG00000135480/ENSG00000105141
BP	GO:0032722	positive regulation of chemokine production	11/751	48/14578	2.47253171744022e-05	0.0125165050051752	ENSG00000179593/ENSG00000125538/ENSG00000115602/ENSG00000106804/ENSG00000145777/ENSG00000164342/ENSG00000137462/ENSG00000153898/ENSG00000182578/ENSG00000172232/ENSG00000111199	ALOX15B/IL1B/IL1RL1/C5/TSLP/TLR3/TLR2/MCOLN2/CSF1R/AZU1/TRPV4	11	6	ENSG00000179593/ENSG00000106804/ENSG00000164342/ENSG00000137462/ENSG00000153898/ENSG00000111199	5	ENSG00000125538/ENSG00000115602/ENSG00000145777/ENSG00000182578/ENSG00000172232
BP	GO:0045823	positive regulation of heart contraction	8/751	28/14578	5.91413761726995e-05	0.0269448109842819	ENSG00000118523/ENSG00000078401/ENSG00000043591/ENSG00000148926/ENSG00000175206/ENSG00000171388/ENSG00000092969/ENSG00000109255	CTGF/EDN1/ADRB1/ADM/NPPA/APLN/TGFB2/NMU	8	5	ENSG00000118523/ENSG00000078401/ENSG00000148926/ENSG00000171388/ENSG00000109255	3	ENSG00000043591/ENSG00000175206/ENSG00000092969
BP	GO:1903524	positive regulation of blood circulation	11/751	53/14578	6.59199978546094e-05	0.0273028645659637	ENSG00000118523/ENSG00000105974/ENSG00000078401/ENSG00000043591/ENSG00000148926/ENSG00000175206/ENSG00000171388/ENSG00000092969/ENSG00000169403/ENSG00000171873/ENSG00000109255	CTGF/CAV1/EDN1/ADRB1/ADM/NPPA/APLN/TGFB2/PTAFR/ADRA1D/NMU	11	6	ENSG00000118523/ENSG00000105974/ENSG00000078401/ENSG00000148926/ENSG00000171388/ENSG00000109255	5	ENSG00000043591/ENSG00000175206/ENSG00000092969/ENSG00000169403/ENSG00000171873
BP	GO:0045746	negative regulation of Notch signaling pathway	9/751	37/14578	8.23214881549249e-05	0.027741853490445	ENSG00000106003/ENSG00000171462/ENSG00000100906/ENSG00000113916/ENSG00000128965/ENSG00000107954/ENSG00000115844/ENSG00000198435/ENSG00000164683	LFNG/DLK2/NFKBIA/BCL6/CHAC1/NEURL1/DLX2/NRARP/HEY1	9	6	ENSG00000106003/ENSG00000171462/ENSG00000100906/ENSG00000113916/ENSG00000115844/ENSG00000198435	3	ENSG00000128965/ENSG00000107954/ENSG00000164683
BP	GO:0031960	response to corticosteroid	19/751	138/14578	8.413577286687e-05	0.027741853490445	ENSG00000138772/ENSG00000176971/ENSG00000118523/ENSG00000148218/ENSG00000152518/ENSG00000136943/ENSG00000176387/ENSG00000113140/ENSG00000109321/ENSG00000078401/ENSG00000136689/ENSG00000156804/ENSG00000148926/ENSG00000039600/ENSG00000153162/ENSG00000169403/ENSG00000164683/ENSG00000005471/ENSG00000163347	ANXA3/FIBIN/CTGF/ALAD/ZFP36L2/CTSV/HSD11B2/SPARC/AREG/EDN1/IL1RN/FBXO32/ADM/SOX30/BMP6/PTAFR/HEY1/ABCB4/CLDN1	19	12	ENSG00000118523/ENSG00000148218/ENSG00000152518/ENSG00000136943/ENSG00000176387/ENSG00000113140/ENSG00000078401/ENSG00000136689/ENSG00000156804/ENSG00000148926/ENSG00000005471/ENSG00000163347	7	ENSG00000138772/ENSG00000176971/ENSG00000109321/ENSG00000039600/ENSG00000153162/ENSG00000169403/ENSG00000164683
BP	GO:0055017	cardiac muscle tissue growth	12/751	64/14578	8.86316984027929e-05	0.027741853490445	ENSG00000078900/ENSG00000149256/ENSG00000078401/ENSG00000183691/ENSG00000137193/ENSG00000173706/ENSG00000175206/ENSG00000170989/ENSG00000069702/ENSG00000092969/ENSG00000207547/ENSG00000138685	TP73/TENM4/EDN1/NOG/PIM1/HEG1/NPPA/S1PR1/TGFBR3/TGFB2/MIR25/FGF2	12	8	ENSG00000078900/ENSG00000149256/ENSG00000078401/ENSG00000137193/ENSG00000173706/ENSG00000170989/ENSG00000069702/ENSG00000207547	4	ENSG00000183691/ENSG00000175206/ENSG00000092969/ENSG00000138685
BP	GO:0032370	positive regulation of lipid transport	10/751	46/14578	9.32560692013975e-05	0.027741853490445	ENSG00000123384/ENSG00000125538/ENSG00000121207/ENSG00000078401/ENSG00000100906/ENSG00000178752/ENSG00000153246/ENSG00000153162/ENSG00000108984/ENSG00000005471	LRP1/IL1B/LRAT/EDN1/NFKBIA/ERFE/PLA2R1/BMP6/MAP2K6/ABCB4	10	6	ENSG00000123384/ENSG00000078401/ENSG00000100906/ENSG00000153246/ENSG00000108984/ENSG00000005471	4	ENSG00000125538/ENSG00000121207/ENSG00000178752/ENSG00000153162
BP	GO:0007517	muscle organ development	34/751	331/14578	9.91502567309914e-05	0.027741853490445	ENSG00000113070/ENSG00000149596/ENSG00000078900/ENSG00000105974/ENSG00000117318/ENSG00000078401/ENSG00000260428/ENSG00000127124/ENSG00000096696/ENSG00000183691/ENSG00000169245/ENSG00000178860/ENSG00000137193/ENSG00000179627/ENSG00000107954/ENSG00000173706/ENSG00000065361/ENSG00000109846/ENSG00000176401/ENSG00000170989/ENSG00000179388/ENSG00000197993/ENSG00000069702/ENSG00000092969/ENSG00000125772…	HBEGF/JPH2/TP73/CAV1/ID3/EDN1/SCX/HIVEP3/DSP/NOG/CXCL10/MSC/PIM1/ZBTB42/NEURL1/HEG1/ERBB3/CRYAB/EID2B/S1PR1/EGR3/KEL/TGFBR3/TGFB2/GPCPD1/MIR25/MYH15/VANGL2/EGR2/DLL1/POPDC2/FGF2/ACTA1/CYP26B1	34	23	ENSG00000149596/ENSG00000078900/ENSG00000105974/ENSG00000117318/ENSG00000078401/ENSG00000127124/ENSG00000096696/ENSG00000169245/ENSG00000137193/ENSG00000179627/ENSG00000173706/ENSG00000065361/ENSG00000109846/ENSG00000170989/ENSG00000179388/ENSG00000197993/ENSG00000069702/ENSG00000207547/ENSG00000144821/ENSG00000162738/ENSG00000122877/ENSG00000198719/ENSG00000003137	11	ENSG00000113070/ENSG00000260428/ENSG00000183691/ENSG00000178860/ENSG00000107954/ENSG00000176401/ENSG00000092969/ENSG00000125772/ENSG00000121577/ENSG00000138685/ENSG00000143632
BP	GO:0008593	regulation of Notch signaling pathway	14/751	85/14578	0.00010351437869569	0.027741853490445	ENSG00000184384/ENSG00000106003/ENSG00000171462/ENSG00000100906/ENSG00000113916/ENSG00000128965/ENSG00000107954/ENSG00000184916/ENSG00000115844/ENSG00000198435/ENSG00000092969/ENSG00000163435/ENSG00000164683/ENSG00000198719	MAML2/LFNG/DLK2/NFKBIA/BCL6/CHAC1/NEURL1/JAG2/DLX2/NRARP/TGFB2/ELF3/HEY1/DLL1	14	10	ENSG00000184384/ENSG00000106003/ENSG00000171462/ENSG00000100906/ENSG00000113916/ENSG00000184916/ENSG00000115844/ENSG00000198435/ENSG00000163435/ENSG00000198719	4	ENSG00000128965/ENSG00000107954/ENSG00000092969/ENSG00000164683
BP	GO:0032368	regulation of lipid transport	14/751	86/14578	0.000117889540728042	0.0298391526420532	ENSG00000123384/ENSG00000125538/ENSG00000121207/ENSG00000078401/ENSG00000100906/ENSG00000178752/ENSG00000153246/ENSG00000204624/ENSG00000153162/ENSG00000108984/ENSG00000107331/ENSG00000005471/ENSG00000130208/ENSG00000207864	LRP1/IL1B/LRAT/EDN1/NFKBIA/ERFE/PLA2R1/DISP3/BMP6/MAP2K6/ABCA2/ABCB4/APOC1/MIR27B	14	9	ENSG00000123384/ENSG00000078401/ENSG00000100906/ENSG00000153246/ENSG00000204624/ENSG00000108984/ENSG00000107331/ENSG00000005471/ENSG00000207864	5	ENSG00000125538/ENSG00000121207/ENSG00000178752/ENSG00000153162/ENSG00000130208
BP	GO:0051384	response to glucocorticoid	17/751	123/14578	0.000186693720561474	0.0427984267658851	ENSG00000138772/ENSG00000176971/ENSG00000148218/ENSG00000152518/ENSG00000136943/ENSG00000176387/ENSG00000113140/ENSG00000109321/ENSG00000078401/ENSG00000136689/ENSG00000156804/ENSG00000148926/ENSG00000153162/ENSG00000169403/ENSG00000164683/ENSG00000005471/ENSG00000163347	ANXA3/FIBIN/ALAD/ZFP36L2/CTSV/HSD11B2/SPARC/AREG/EDN1/IL1RN/FBXO32/ADM/BMP6/PTAFR/HEY1/ABCB4/CLDN1	17	11	ENSG00000148218/ENSG00000152518/ENSG00000136943/ENSG00000176387/ENSG00000113140/ENSG00000078401/ENSG00000136689/ENSG00000156804/ENSG00000148926/ENSG00000005471/ENSG00000163347	6	ENSG00000138772/ENSG00000176971/ENSG00000109321/ENSG00000153162/ENSG00000169403/ENSG00000164683
BP	GO:0060419	heart growth	12/751	69/14578	0.000187877202659724	0.0427984267658851	ENSG00000078900/ENSG00000149256/ENSG00000078401/ENSG00000183691/ENSG00000137193/ENSG00000173706/ENSG00000175206/ENSG00000170989/ENSG00000069702/ENSG00000092969/ENSG00000207547/ENSG00000138685	TP73/TENM4/EDN1/NOG/PIM1/HEG1/NPPA/S1PR1/TGFBR3/TGFB2/MIR25/FGF2	12	8	ENSG00000078900/ENSG00000149256/ENSG00000078401/ENSG00000137193/ENSG00000173706/ENSG00000170989/ENSG00000069702/ENSG00000207547	4	ENSG00000183691/ENSG00000175206/ENSG00000092969/ENSG00000138685
BP	GO:0031649	heat generation	6/751	18/14578	0.000199413142334086	0.043263156022576	ENSG00000125538/ENSG00000136689/ENSG00000169252/ENSG00000043591/ENSG00000171388/ENSG00000109255	IL1B/IL1RN/ADRB2/ADRB1/APLN/NMU	6	4	ENSG00000136689/ENSG00000169252/ENSG00000171388/ENSG00000109255	2	ENSG00000125538/ENSG00000043591
BP	GO:0030198	extracellular matrix organization	31/751	303/14578	0.000213028656849002	0.0441162982092751	ENSG00000123384/ENSG00000118523/ENSG00000038295/ENSG00000185585/ENSG00000101680/ENSG00000136943/ENSG00000197635/ENSG00000197565/ENSG00000102760/ENSG00000113140/ENSG00000260428/ENSG00000168743/ENSG00000103044/ENSG00000169035/ENSG00000196562/ENSG00000143382/ENSG00000091986/ENSG00000078098/ENSG00000092969/ENSG00000080573/ENSG00000111799/ENSG00000163435/ENSG00000105376/ENSG00000142156/ENSG00000139626…	LRP1/CTGF/TLL1/OLFML2A/LAMA1/CTSV/DPP4/COL4A6/RGCC/SPARC/SCX/NPNT/HAS3/KLK7/SULF2/ADAMTSL4/CCDC80/FAP/TGFB2/COL5A3/COL12A1/ELF3/ICAM5/COL6A1/ITGB7/MMP1/FGF2/ITGA4/MMP10/MMP9/ITGA2B	31	26	ENSG00000123384/ENSG00000118523/ENSG00000038295/ENSG00000185585/ENSG00000101680/ENSG00000136943/ENSG00000197635/ENSG00000197565/ENSG00000102760/ENSG00000113140/ENSG00000168743/ENSG00000103044/ENSG00000169035/ENSG00000196562/ENSG00000143382/ENSG00000091986/ENSG00000078098/ENSG00000080573/ENSG00000111799/ENSG00000163435/ENSG00000105376/ENSG00000142156/ENSG00000139626/ENSG00000115232/ENSG00000100985…	5	ENSG00000260428/ENSG00000092969/ENSG00000196611/ENSG00000138685/ENSG00000166670
BP	GO:0032602	chemokine production	12/751	71/14578	0.000248313023039368	0.0491875709985808	ENSG00000179593/ENSG00000125538/ENSG00000115602/ENSG00000106804/ENSG00000145777/ENSG00000143546/ENSG00000164342/ENSG00000137462/ENSG00000153898/ENSG00000182578/ENSG00000172232/ENSG00000111199	ALOX15B/IL1B/IL1RL1/C5/TSLP/S100A8/TLR3/TLR2/MCOLN2/CSF1R/AZU1/TRPV4	12	7	ENSG00000179593/ENSG00000106804/ENSG00000143546/ENSG00000164342/ENSG00000137462/ENSG00000153898/ENSG00000111199	5	ENSG00000125538/ENSG00000115602/ENSG00000145777/ENSG00000182578/ENSG00000172232
CC	GO:0031012	extracellular matrix	40/792	402/15357	5.28671859337397e-05	0.0260106554793999	ENSG00000135925/ENSG00000184564/ENSG00000115380/ENSG00000182809/ENSG00000090530/ENSG00000118523/ENSG00000185585/ENSG00000101680/ENSG00000049323/ENSG00000197565/ENSG00000115596/ENSG00000113140/ENSG00000115602/ENSG00000168743/ENSG00000165300/ENSG00000166833/ENSG00000112761/ENSG00000132561/ENSG00000143382/ENSG00000154734/ENSG00000091986/ENSG00000143556/ENSG00000117525/ENSG00000175206/ENSG00000104415…	WNT10A/SLITRK6/EFEMP1/CRIP2/P3H2/CTGF/OLFML2A/LAMA1/LTBP1/COL4A6/WNT6/SPARC/IL1RL1/NPNT/SLITRK5/NAV2/WISP3/MATN2/ADAMTSL4/ADAMTS1/CCDC80/S100A7/F3/NPPA/WISP1/COL21A1/CPA6/TGFBR3/TGFB2/COL5A3/COL12A1/LINGO2/ZP4/COL6A1/CSPG4/MMP1/BCAM/MMP10/LRFN1/MMP9	40	27	ENSG00000135925/ENSG00000115380/ENSG00000182809/ENSG00000090530/ENSG00000118523/ENSG00000185585/ENSG00000101680/ENSG00000049323/ENSG00000197565/ENSG00000115596/ENSG00000113140/ENSG00000168743/ENSG00000165300/ENSG00000166833/ENSG00000132561/ENSG00000143382/ENSG00000154734/ENSG00000091986/ENSG00000117525/ENSG00000069702/ENSG00000080573/ENSG00000111799/ENSG00000142156/ENSG00000173546/ENSG00000187244…	13	ENSG00000184564/ENSG00000115602/ENSG00000112761/ENSG00000143556/ENSG00000175206/ENSG00000104415/ENSG00000124749/ENSG00000165078/ENSG00000092969/ENSG00000174482/ENSG00000116996/ENSG00000196611/ENSG00000166670
CC	GO:0005578	proteinaceous extracellular matrix	33/792	320/15357	0.00011950749055771	0.0273367661381507	ENSG00000135925/ENSG00000184564/ENSG00000115380/ENSG00000090530/ENSG00000118523/ENSG00000185585/ENSG00000101680/ENSG00000049323/ENSG00000197565/ENSG00000115596/ENSG00000113140/ENSG00000115602/ENSG00000168743/ENSG00000165300/ENSG00000166833/ENSG00000112761/ENSG00000132561/ENSG00000143382/ENSG00000154734/ENSG00000091986/ENSG00000104415/ENSG00000124749/ENSG00000165078/ENSG00000069702/ENSG00000080573…	WNT10A/SLITRK6/EFEMP1/P3H2/CTGF/OLFML2A/LAMA1/LTBP1/COL4A6/WNT6/SPARC/IL1RL1/NPNT/SLITRK5/NAV2/WISP3/MATN2/ADAMTSL4/ADAMTS1/CCDC80/WISP1/COL21A1/CPA6/TGFBR3/COL5A3/COL12A1/LINGO2/ZP4/COL6A1/MMP1/MMP10/LRFN1/MMP9	33	23	ENSG00000135925/ENSG00000115380/ENSG00000090530/ENSG00000118523/ENSG00000185585/ENSG00000101680/ENSG00000049323/ENSG00000197565/ENSG00000115596/ENSG00000113140/ENSG00000168743/ENSG00000165300/ENSG00000166833/ENSG00000132561/ENSG00000143382/ENSG00000154734/ENSG00000091986/ENSG00000069702/ENSG00000080573/ENSG00000111799/ENSG00000142156/ENSG00000128011/ENSG00000100985	10	ENSG00000184564/ENSG00000115602/ENSG00000112761/ENSG00000104415/ENSG00000124749/ENSG00000165078/ENSG00000174482/ENSG00000116996/ENSG00000196611/ENSG00000166670
CC	GO:0043235	receptor complex	32/792	312/15357	0.000166687598403358	0.0273367661381507	ENSG00000123384/ENSG00000068078/ENSG00000116678/ENSG00000147852/ENSG00000114812/ENSG00000170458/ENSG00000168743/ENSG00000075461/ENSG00000169047/ENSG00000165300/ENSG00000153246/ENSG00000182580/ENSG00000151491/ENSG00000150672/ENSG00000132535/ENSG00000106123/ENSG00000169252/ENSG00000105464/ENSG00000065361/ENSG00000069702/ENSG00000137462/ENSG00000125675/ENSG00000118777/ENSG00000154589/ENSG00000106327…	LRP1/FGFR3/LEPR/VLDLR/VIPR1/CD14/NPNT/CACNG4/IRS1/SLITRK5/PLA2R1/EPHB3/EPS8/DLG2/DLG4/EPHB6/ADRB2/GRIN2D/ERBB3/TGFBR3/TLR2/GRIA3/ABCG2/LY96/TFR2/ITGB7/CACNG8/CSF1R/ITGA4/KCTD16/PTPRB/ITGA2B	32	26	ENSG00000123384/ENSG00000068078/ENSG00000116678/ENSG00000114812/ENSG00000168743/ENSG00000075461/ENSG00000169047/ENSG00000165300/ENSG00000153246/ENSG00000182580/ENSG00000150672/ENSG00000132535/ENSG00000106123/ENSG00000169252/ENSG00000105464/ENSG00000065361/ENSG00000069702/ENSG00000137462/ENSG00000125675/ENSG00000118777/ENSG00000106327/ENSG00000139626/ENSG00000142408/ENSG00000115232/ENSG00000183775…	6	ENSG00000147852/ENSG00000170458/ENSG00000151491/ENSG00000154589/ENSG00000182578/ENSG00000127329
MF	GO:0030545	receptor regulator activity	46/752	356/14629	7.20972365245447e-09	5.68847196178658e-06	ENSG00000135925/ENSG00000113070/ENSG00000115380/ENSG00000121858/ENSG00000125538/ENSG00000118523/ENSG00000162344/ENSG00000075223/ENSG00000124882/ENSG00000109321/ENSG00000078401/ENSG00000140931/ENSG00000136689/ENSG00000178752/ENSG00000113739/ENSG00000106804/ENSG00000145777/ENSG00000134259/ENSG00000148926/ENSG00000112761/ENSG00000169245/ENSG00000182585/ENSG00000139269/ENSG00000173432/ENSG00000136688…	WNT10A/HBEGF/EFEMP1/TNFSF10/IL1B/CTGF/FGF19/SEMA3C/EREG/AREG/EDN1/CMTM3/IL1RN/ERFE/STC2/C5/TSLP/NGF/ADM/WISP3/CXCL10/EPGN/INHBE/SAA1/IL36G/NPPA/JAG2/APLN/ANGPT4/SAA2/LYPD6/BMP6/TGFB2/GDF15/TYMP/ESR2/FGF18/GAST/NRG4/IL36RN/FGF11/IL4/CXCL1/FGF2/FGF21/LYNX1	46	22	ENSG00000135925/ENSG00000115380/ENSG00000121858/ENSG00000118523/ENSG00000075223/ENSG00000078401/ENSG00000140931/ENSG00000136689/ENSG00000106804/ENSG00000148926/ENSG00000169245/ENSG00000173432/ENSG00000136688/ENSG00000184916/ENSG00000171388/ENSG00000134339/ENSG00000187123/ENSG00000025708/ENSG00000140009/ENSG00000136695/ENSG00000161958/ENSG00000180155	24	ENSG00000113070/ENSG00000125538/ENSG00000162344/ENSG00000124882/ENSG00000109321/ENSG00000178752/ENSG00000113739/ENSG00000145777/ENSG00000134259/ENSG00000112761/ENSG00000182585/ENSG00000139269/ENSG00000175206/ENSG00000101280/ENSG00000153162/ENSG00000092969/ENSG00000130513/ENSG00000156427/ENSG00000184502/ENSG00000169752/ENSG00000113520/ENSG00000163739/ENSG00000138685/ENSG00000105550
MF	GO:0048018	receptor ligand activity	42/752	329/14629	4.65828514076805e-08	1.837693488033e-05	ENSG00000135925/ENSG00000113070/ENSG00000115380/ENSG00000121858/ENSG00000125538/ENSG00000118523/ENSG00000162344/ENSG00000075223/ENSG00000124882/ENSG00000109321/ENSG00000078401/ENSG00000140931/ENSG00000136689/ENSG00000178752/ENSG00000113739/ENSG00000106804/ENSG00000145777/ENSG00000134259/ENSG00000148926/ENSG00000112761/ENSG00000169245/ENSG00000182585/ENSG00000139269/ENSG00000173432/ENSG00000136688…	WNT10A/HBEGF/EFEMP1/TNFSF10/IL1B/CTGF/FGF19/SEMA3C/EREG/AREG/EDN1/CMTM3/IL1RN/ERFE/STC2/C5/TSLP/NGF/ADM/WISP3/CXCL10/EPGN/INHBE/SAA1/IL36G/NPPA/JAG2/APLN/SAA2/BMP6/TGFB2/GDF15/TYMP/FGF18/GAST/NRG4/IL36RN/FGF11/IL4/CXCL1/FGF2/FGF21	42	19	ENSG00000135925/ENSG00000115380/ENSG00000121858/ENSG00000118523/ENSG00000075223/ENSG00000078401/ENSG00000140931/ENSG00000136689/ENSG00000106804/ENSG00000148926/ENSG00000169245/ENSG00000173432/ENSG00000136688/ENSG00000184916/ENSG00000171388/ENSG00000134339/ENSG00000025708/ENSG00000136695/ENSG00000161958	23	ENSG00000113070/ENSG00000125538/ENSG00000162344/ENSG00000124882/ENSG00000109321/ENSG00000178752/ENSG00000113739/ENSG00000145777/ENSG00000134259/ENSG00000112761/ENSG00000182585/ENSG00000139269/ENSG00000175206/ENSG00000153162/ENSG00000092969/ENSG00000130513/ENSG00000156427/ENSG00000184502/ENSG00000169752/ENSG00000113520/ENSG00000163739/ENSG00000138685/ENSG00000105550
MF	GO:0008083	growth factor activity	22/752	128/14629	5.50662458161417e-07	0.000144824226496453	ENSG00000113070/ENSG00000115380/ENSG00000118523/ENSG00000162344/ENSG00000124882/ENSG00000109321/ENSG00000134259/ENSG00000112761/ENSG00000182585/ENSG00000139269/ENSG00000184916/ENSG00000153162/ENSG00000092969/ENSG00000130513/ENSG00000025708/ENSG00000156427/ENSG00000169752/ENSG00000161958/ENSG00000113520/ENSG00000163739/ENSG00000138685/ENSG00000105550	HBEGF/EFEMP1/CTGF/FGF19/EREG/AREG/NGF/WISP3/EPGN/INHBE/JAG2/BMP6/TGFB2/GDF15/TYMP/FGF18/NRG4/FGF11/IL4/CXCL1/FGF2/FGF21	22	5	ENSG00000115380/ENSG00000118523/ENSG00000184916/ENSG00000025708/ENSG00000161958	17	ENSG00000113070/ENSG00000162344/ENSG00000124882/ENSG00000109321/ENSG00000134259/ENSG00000112761/ENSG00000182585/ENSG00000139269/ENSG00000153162/ENSG00000092969/ENSG00000130513/ENSG00000156427/ENSG00000169752/ENSG00000113520/ENSG00000163739/ENSG00000138685/ENSG00000105550
MF	GO:0004252	serine-type endopeptidase activity	20/752	137/14629	2.27133100696776e-05	0.00448020041124391	ENSG00000173531/ENSG00000038295/ENSG00000158315/ENSG00000136943/ENSG00000167748/ENSG00000197635/ENSG00000169035/ENSG00000183378/ENSG00000078098/ENSG00000117525/ENSG00000129451/ENSG00000109758/ENSG00000198092/ENSG00000196611/ENSG00000137747/ENSG00000172232/ENSG00000115718/ENSG00000166670/ENSG00000100985/ENSG00000159403	MST1/TLL1/RHBDL2/CTSV/KLK1/DPP4/KLK7/OVCH2/FAP/F3/KLK10/HGFAC/TMPRSS11F/MMP1/TMPRSS13/AZU1/PROC/MMP10/MMP9/C1R	20	16	ENSG00000173531/ENSG00000038295/ENSG00000158315/ENSG00000136943/ENSG00000167748/ENSG00000197635/ENSG00000169035/ENSG00000183378/ENSG00000078098/ENSG00000117525/ENSG00000129451/ENSG00000198092/ENSG00000137747/ENSG00000115718/ENSG00000100985/ENSG00000159403	4	ENSG00000109758/ENSG00000196611/ENSG00000172232/ENSG00000166670
MF	GO:0070851	growth factor receptor binding	17/752	118/14629	0.000108498305296438	0.017121032575778	ENSG00000113070/ENSG00000115380/ENSG00000125538/ENSG00000162344/ENSG00000124882/ENSG00000109321/ENSG00000136689/ENSG00000145777/ENSG00000136848/ENSG00000182585/ENSG00000136688/ENSG00000156427/ENSG00000187554/ENSG00000136695/ENSG00000113520/ENSG00000138685/ENSG00000105550	HBEGF/EFEMP1/IL1B/FGF19/EREG/AREG/IL1RN/TSLP/DAB2IP/EPGN/IL36G/FGF18/TLR5/IL36RN/IL4/FGF2/FGF21	17	6	ENSG00000115380/ENSG00000136689/ENSG00000136848/ENSG00000136688/ENSG00000187554/ENSG00000136695	11	ENSG00000113070/ENSG00000125538/ENSG00000162344/ENSG00000124882/ENSG00000109321/ENSG00000145777/ENSG00000182585/ENSG00000156427/ENSG00000113520/ENSG00000138685/ENSG00000105550
MF	GO:0008236	serine-type peptidase activity	20/752	161/14629	0.000225633524927516	0.0296708085279684	ENSG00000173531/ENSG00000038295/ENSG00000158315/ENSG00000136943/ENSG00000167748/ENSG00000197635/ENSG00000169035/ENSG00000183378/ENSG00000078098/ENSG00000117525/ENSG00000129451/ENSG00000109758/ENSG00000198092/ENSG00000196611/ENSG00000137747/ENSG00000172232/ENSG00000115718/ENSG00000166670/ENSG00000100985/ENSG00000159403	MST1/TLL1/RHBDL2/CTSV/KLK1/DPP4/KLK7/OVCH2/FAP/F3/KLK10/HGFAC/TMPRSS11F/MMP1/TMPRSS13/AZU1/PROC/MMP10/MMP9/C1R	20	16	ENSG00000173531/ENSG00000038295/ENSG00000158315/ENSG00000136943/ENSG00000167748/ENSG00000197635/ENSG00000169035/ENSG00000183378/ENSG00000078098/ENSG00000117525/ENSG00000129451/ENSG00000198092/ENSG00000137747/ENSG00000115718/ENSG00000100985/ENSG00000159403	4	ENSG00000109758/ENSG00000196611/ENSG00000172232/ENSG00000166670
MF	GO:0017171	serine hydrolase activity	20/752	166/14629	0.000339761945562846	0.0382960250070122	ENSG00000173531/ENSG00000038295/ENSG00000158315/ENSG00000136943/ENSG00000167748/ENSG00000197635/ENSG00000169035/ENSG00000183378/ENSG00000078098/ENSG00000117525/ENSG00000129451/ENSG00000109758/ENSG00000198092/ENSG00000196611/ENSG00000137747/ENSG00000172232/ENSG00000115718/ENSG00000166670/ENSG00000100985/ENSG00000159403	MST1/TLL1/RHBDL2/CTSV/KLK1/DPP4/KLK7/OVCH2/FAP/F3/KLK10/HGFAC/TMPRSS11F/MMP1/TMPRSS13/AZU1/PROC/MMP10/MMP9/C1R	20	16	ENSG00000173531/ENSG00000038295/ENSG00000158315/ENSG00000136943/ENSG00000167748/ENSG00000197635/ENSG00000169035/ENSG00000183378/ENSG00000078098/ENSG00000117525/ENSG00000129451/ENSG00000198092/ENSG00000137747/ENSG00000115718/ENSG00000100985/ENSG00000159403	4	ENSG00000109758/ENSG00000196611/ENSG00000172232/ENSG00000166670
