## Supplementary Tables S3 for "Fibroblasts Regulate the Transformation Potential of Human Papillomavirus-positive Keratinocytes"

KEGGID	Description	GeneRatio	BgRatio	pvalue	padj	geneID	geneName	keggID	Count	Up	Up_Gene_id	Down	Down_Gene_id
hsa04060	Cytokine-cytokine receptor interaction	41/599	236/10041	4.16185744702778e-10	1.26520466389645e-07	ENSG00000232810/ENSG00000271503/ENSG00000113594/ENSG00000120949/ENSG00000238271/ENSG00000147896/ENSG00000168685/ENSG00000137033/ENSG00000092969/ENSG00000115598/ENSG00000153162/ENSG00000169248/ENSG00000095752/ENSG00000163083/ENSG00000116985/ENSG00000112964/ENSG00000008517/ENSG00000151882/ENSG00000136244/ENSG00000169429/ENSG00000171889/ENSG00000134470/ENSG00000181634/ENSG00000131080/ENSG00000125378…	TNF/CCL5/LIFR/TNFRSF8/IFNWP19/IFNK/IL7R/IL33/TGFB2/IL1RL2/BMP6/CXCL11/IL11/INHBB/BMP8B/GHR/IL32/CCL28/IL6/CXCL8/MIR31HG/IL15RA/TNFSF15/EDA2R/BMP4/IL20/IL15/IL24/LIF/INHBE/CX3CL1/IL36RN/TNFSF13B/IL16/IL13/CXCR1/CCR9/TNFSF10/IL27RA/PPBP/CXCL10	hsa:7124/hsa:6352/hsa:3977/hsa:943/hsa:3467/hsa:56832/hsa:3575/hsa:90865/hsa:7042/hsa:8808/hsa:654/hsa:6373/hsa:3589/hsa:3625/hsa:656/hsa:2690/hsa:9235/hsa:56477/hsa:3569/hsa:3576/hsa:3467/hsa:3601/hsa:9966/hsa:60401/hsa:652/hsa:50604/hsa:3600/hsa:11009/hsa:3976/hsa:83729/hsa:6376/hsa:26525/hsa:10673/hsa:3603/hsa:3596/hsa:3577/hsa:10803/hsa:8743/hsa:9466/hsa:5473/hsa:3627	41	26	ENSG00000232810/ENSG00000271503/ENSG00000120949/ENSG00000168685/ENSG00000092969/ENSG00000115598/ENSG00000169248/ENSG00000116985/ENSG00000008517/ENSG00000151882/ENSG00000136244/ENSG00000169429/ENSG00000134470/ENSG00000181634/ENSG00000125378/ENSG00000162891/ENSG00000164136/ENSG00000162892/ENSG00000139269/ENSG00000006210/ENSG00000136695/ENSG00000172349/ENSG00000173585/ENSG00000121858/ENSG00000104998…	15	ENSG00000113594/ENSG00000238271/ENSG00000147896/ENSG00000137033/ENSG00000153162/ENSG00000095752/ENSG00000163083/ENSG00000112964/ENSG00000171889/ENSG00000131080/ENSG00000128342/ENSG00000102524/ENSG00000169194/ENSG00000163464/ENSG00000163736
hsa05162	Measles	24/599	148/10041	6.50006335702478e-06	0.000988009630267766	ENSG00000126803/ENSG00000185507/ENSG00000115267/ENSG00000107201/ENSG00000173110/ENSG00000087088/ENSG00000118971/ENSG00000204390/ENSG00000213928/ENSG00000172115/ENSG00000055332/ENSG00000115415/ENSG00000089127/ENSG00000126561/ENSG00000111331/ENSG00000136244/ENSG00000157601/ENSG00000111335/ENSG00000137462/ENSG00000255920/ENSG00000263528/ENSG00000281376/ENSG00000227666/ENSG00000183486	HSPA2/IRF7/IFIH1/DDX58/HSPA6/BAX/CCND2/HSPA1L/IRF9/CYCS/EIF2AK2/STAT1/OAS1/STAT5A/OAS3/IL6/MX1/OAS2/TLR2/CCND2-AS1/IKBKE/ABALON/CYCSP24/MX2	hsa:3306/hsa:3665/hsa:64135/hsa:23586/hsa:3310/hsa:581/hsa:894/hsa:3305/hsa:10379/hsa:54205/hsa:5610/hsa:6772/hsa:4938/hsa:6776/hsa:4940/hsa:3569/hsa:4599/hsa:4939/hsa:7097/hsa:894/hsa:9641/hsa:598/hsa:54205/hsa:4600	24	20	ENSG00000126803/ENSG00000185507/ENSG00000115267/ENSG00000107201/ENSG00000173110/ENSG00000204390/ENSG00000213928/ENSG00000055332/ENSG00000115415/ENSG00000089127/ENSG00000126561/ENSG00000111331/ENSG00000136244/ENSG00000157601/ENSG00000111335/ENSG00000137462/ENSG00000263528/ENSG00000281376/ENSG00000227666/ENSG00000183486	4	ENSG00000087088/ENSG00000118971/ENSG00000172115/ENSG00000255920
hsa04913	Ovarian steroidogenesis	12/599	49/10041	2.18595146174812e-05	0.00194565250575967	ENSG00000188089/ENSG00000153162/ENSG00000121281/ENSG00000196139/ENSG00000129467/ENSG00000168907/ENSG00000105499/ENSG00000119673/ENSG00000184227/ENSG00000108785/ENSG00000134716/ENSG00000086696	PLA2G4E/BMP6/ADCY7/AKR1C3/ADCY4/PLA2G4F/PLA2G4C/ACOT2/ACOT1/HSD17B1P1/CYP2J2/HSD17B2	hsa:123745/hsa:654/hsa:113/hsa:8644/hsa:196883/hsa:255189/hsa:8605/hsa:10965/hsa:10965/hsa:3292/hsa:1573/hsa:3294	12	7	ENSG00000188089/ENSG00000121281/ENSG00000129467/ENSG00000105499/ENSG00000119673/ENSG00000184227/ENSG00000108785	5	ENSG00000153162/ENSG00000196139/ENSG00000168907/ENSG00000134716/ENSG00000086696
hsa04630	JAK-STAT signaling pathway	24/599	162/10041	3.08997457303994e-05	0.00194565250575967	ENSG00000113594/ENSG00000238271/ENSG00000147896/ENSG00000168685/ENSG00000118971/ENSG00000213928/ENSG00000115415/ENSG00000124762/ENSG00000138356/ENSG00000095752/ENSG00000112964/ENSG00000126561/ENSG00000136244/ENSG00000171889/ENSG00000134470/ENSG00000162891/ENSG00000164136/ENSG00000162892/ENSG00000128342/ENSG00000255920/ENSG00000281376/ENSG00000224057/ENSG00000169194/ENSG00000104998	LIFR/IFNWP19/IFNK/IL7R/CCND2/IRF9/STAT1/CDKN1A/AOX1/IL11/GHR/STAT5A/IL6/MIR31HG/IL15RA/IL20/IL15/IL24/LIF/CCND2-AS1/ABALON/EGFR-AS1/IL13/IL27RA	hsa:3977/hsa:3467/hsa:56832/hsa:3575/hsa:894/hsa:10379/hsa:6772/hsa:1026/hsa:316/hsa:3589/hsa:2690/hsa:6776/hsa:3569/hsa:3467/hsa:3601/hsa:50604/hsa:3600/hsa:11009/hsa:3976/hsa:894/hsa:598/hsa:1956/hsa:3596/hsa:9466	24	12	ENSG00000168685/ENSG00000213928/ENSG00000115415/ENSG00000126561/ENSG00000136244/ENSG00000134470/ENSG00000162891/ENSG00000164136/ENSG00000162892/ENSG00000281376/ENSG00000224057/ENSG00000104998	12	ENSG00000113594/ENSG00000238271/ENSG00000147896/ENSG00000118971/ENSG00000124762/ENSG00000138356/ENSG00000095752/ENSG00000112964/ENSG00000171889/ENSG00000128342/ENSG00000255920/ENSG00000169194
hsa04061	Viral protein interaction with cytokine and cytokine receptor	14/599	67/10041	3.20008635815735e-05	0.00194565250575967	ENSG00000232810/ENSG00000271503/ENSG00000169248/ENSG00000151882/ENSG00000136244/ENSG00000169429/ENSG00000162891/ENSG00000162892/ENSG00000006210/ENSG00000163464/ENSG00000173585/ENSG00000121858/ENSG00000163736/ENSG00000169245	TNF/CCL5/CXCL11/CCL28/IL6/CXCL8/IL20/IL24/CX3CL1/CXCR1/CCR9/TNFSF10/PPBP/CXCL10	hsa:7124/hsa:6352/hsa:6373/hsa:56477/hsa:3569/hsa:3576/hsa:50604/hsa:11009/hsa:6376/hsa:3577/hsa:10803/hsa:8743/hsa:5473/hsa:3627	14	12	ENSG00000232810/ENSG00000271503/ENSG00000169248/ENSG00000151882/ENSG00000136244/ENSG00000169429/ENSG00000162891/ENSG00000162892/ENSG00000006210/ENSG00000173585/ENSG00000121858/ENSG00000169245	2	ENSG00000163464/ENSG00000163736
hsa05164	Influenza A	27/599	205/10041	8.3748476441325e-05	0.0042432561396938	ENSG00000090339/ENSG00000185507/ENSG00000115267/ENSG00000232810/ENSG00000271503/ENSG00000107201/ENSG00000134321/ENSG00000087088/ENSG00000137033/ENSG00000213928/ENSG00000172115/ENSG00000055332/ENSG00000115415/ENSG00000089127/ENSG00000111331/ENSG00000136244/ENSG00000169429/ENSG00000103490/ENSG00000157601/ENSG00000254595/ENSG00000111335/ENSG00000263528/ENSG00000137648/ENSG00000227666/ENSG00000121858…	ICAM1/IRF7/IFIH1/TNF/CCL5/DDX58/RSAD2/BAX/IL33/IRF9/CYCS/EIF2AK2/STAT1/OAS1/OAS3/IL6/CXCL8/PYCARD/MX1/AC084337.1/OAS2/IKBKE/TMPRSS4/CYCSP24/TNFSF10/MX2/CXCL10	hsa:3383/hsa:3665/hsa:64135/hsa:7124/hsa:6352/hsa:23586/hsa:91543/hsa:581/hsa:90865/hsa:10379/hsa:54205/hsa:5610/hsa:6772/hsa:4938/hsa:4940/hsa:3569/hsa:3576/hsa:29108/hsa:4599/hsa:7416/hsa:4939/hsa:9641/hsa:56649/hsa:54205/hsa:8743/hsa:4600/hsa:3627	27	23	ENSG00000090339/ENSG00000185507/ENSG00000115267/ENSG00000232810/ENSG00000271503/ENSG00000107201/ENSG00000134321/ENSG00000213928/ENSG00000055332/ENSG00000115415/ENSG00000089127/ENSG00000111331/ENSG00000136244/ENSG00000169429/ENSG00000157601/ENSG00000254595/ENSG00000111335/ENSG00000263528/ENSG00000137648/ENSG00000227666/ENSG00000121858/ENSG00000183486/ENSG00000169245	4	ENSG00000087088/ENSG00000137033/ENSG00000172115/ENSG00000103490
hsa05169	Epstein-Barr virus infection	29/599	235/10041	0.000149717041559603	0.00650199723344562	ENSG00000090339/ENSG00000254087/ENSG00000185507/ENSG00000187608/ENSG00000232810/ENSG00000107201/ENSG00000135679/ENSG00000087088/ENSG00000204642/ENSG00000118971/ENSG00000213928/ENSG00000172115/ENSG00000055332/ENSG00000115415/ENSG00000089127/ENSG00000124762/ENSG00000197943/ENSG00000026025/ENSG00000111331/ENSG00000136244/ENSG00000082512/ENSG00000227262/ENSG00000111335/ENSG00000137462/ENSG00000255920…	ICAM1/LYN/IRF7/ISG15/TNF/DDX58/MDM2/BAX/HLA-F/CCND2/IRF9/CYCS/EIF2AK2/STAT1/OAS1/CDKN1A/PLCG2/VIM/OAS3/IL6/TRAF5/HCG4B/OAS2/TLR2/CCND2-AS1/IKBKE/CCNA1/CYCSP24/CXCL10	hsa:3383/hsa:4067/hsa:3665/hsa:9636/hsa:7124/hsa:23586/hsa:4193/hsa:581/hsa:3134/hsa:894/hsa:10379/hsa:54205/hsa:5610/hsa:6772/hsa:4938/hsa:1026/hsa:5336/hsa:7431/hsa:4940/hsa:3569/hsa:7188/hsa:3105/hsa:4939/hsa:7097/hsa:894/hsa:9641/hsa:8900/hsa:54205/hsa:3627	29	21	ENSG00000090339/ENSG00000254087/ENSG00000185507/ENSG00000187608/ENSG00000232810/ENSG00000107201/ENSG00000204642/ENSG00000213928/ENSG00000055332/ENSG00000115415/ENSG00000089127/ENSG00000197943/ENSG00000111331/ENSG00000136244/ENSG00000082512/ENSG00000227262/ENSG00000111335/ENSG00000137462/ENSG00000263528/ENSG00000227666/ENSG00000169245	8	ENSG00000135679/ENSG00000087088/ENSG00000118971/ENSG00000172115/ENSG00000124762/ENSG00000026025/ENSG00000255920/ENSG00000133101
hsa04933	AGE-RAGE signaling pathway in diabetic complications	17/599	108/10041	0.000207180660397232	0.0069243172447551	ENSG00000090339/ENSG00000232810/ENSG00000115414/ENSG00000087088/ENSG00000131196/ENSG00000106366/ENSG00000092969/ENSG00000101333/ENSG00000115415/ENSG00000197943/ENSG00000166949/ENSG00000126561/ENSG00000136244/ENSG00000169429/ENSG00000087245/ENSG00000120738/ENSG00000234844	ICAM1/TNF/FN1/BAX/NFATC1/SERPINE1/TGFB2/PLCB4/STAT1/PLCG2/SMAD3/STAT5A/IL6/CXCL8/MMP2/EGR1/CDC42P2	hsa:3383/hsa:7124/hsa:2335/hsa:581/hsa:4772/hsa:5054/hsa:7042/hsa:5332/hsa:6772/hsa:5336/hsa:4088/hsa:6776/hsa:3569/hsa:3576/hsa:4313/hsa:1958/hsa:998	17	13	ENSG00000090339/ENSG00000232810/ENSG00000131196/ENSG00000092969/ENSG00000101333/ENSG00000115415/ENSG00000197943/ENSG00000166949/ENSG00000126561/ENSG00000136244/ENSG00000169429/ENSG00000120738/ENSG00000234844	4	ENSG00000115414/ENSG00000087088/ENSG00000106366/ENSG00000087245
hsa04115	p53 signaling pathway	15/599	89/10041	0.000224511396777928	0.0069243172447551	ENSG00000080546/ENSG00000172667/ENSG00000135679/ENSG00000087088/ENSG00000106366/ENSG00000118971/ENSG00000172115/ENSG00000124762/ENSG00000115129/ENSG00000255920/ENSG00000042286/ENSG00000281376/ENSG00000227666/ENSG00000120471/ENSG00000146674	SESN1/ZMAT3/MDM2/BAX/SERPINE1/CCND2/CYCS/CDKN1A/TP53I3/CCND2-AS1/AIFM2/ABALON/CYCSP24/TP53AIP1/IGFBP3	hsa:27244/hsa:64393/hsa:4193/hsa:581/hsa:5054/hsa:894/hsa:54205/hsa:1026/hsa:9540/hsa:894/hsa:84883/hsa:598/hsa:54205/hsa:63970/hsa:3486	15	4	ENSG00000042286/ENSG00000281376/ENSG00000227666/ENSG00000146674	11	ENSG00000080546/ENSG00000172667/ENSG00000135679/ENSG00000087088/ENSG00000106366/ENSG00000118971/ENSG00000172115/ENSG00000124762/ENSG00000115129/ENSG00000255920/ENSG00000120471
hsa04621	NOD-like receptor signaling pathway	26/599	207/10041	0.000245270048989351	0.0069243172447551	ENSG00000185507/ENSG00000232810/ENSG00000271503/ENSG00000167207/ENSG00000023445/ENSG00000213928/ENSG00000101333/ENSG00000115415/ENSG00000089127/ENSG00000111331/ENSG00000136244/ENSG00000169429/ENSG00000259529/ENSG00000082512/ENSG00000103490/ENSG00000254595/ENSG00000150995/ENSG00000111335/ENSG00000265972/ENSG00000263528/ENSG00000137757/ENSG00000281376/ENSG00000187796/ENSG00000162654/ENSG00000140368…	IRF7/TNF/CCL5/NOD2/BIRC3/IRF9/PLCB4/STAT1/OAS1/OAS3/IL6/CXCL8/AL136295.5/TRAF5/PYCARD/AC084337.1/ITPR1/OAS2/TXNIP/IKBKE/CASP5/ABALON/CARD9/GBP4/PSTPIP1/GBP1	hsa:3665/hsa:7124/hsa:6352/hsa:64127/hsa:330/hsa:10379/hsa:5332/hsa:6772/hsa:4938/hsa:4940/hsa:3569/hsa:3576/hsa:55072/hsa:7188/hsa:29108/hsa:7416/hsa:3708/hsa:4939/hsa:10628/hsa:9641/hsa:838/hsa:598/hsa:64170/hsa:115361/hsa:9051/hsa:2633	26	23	ENSG00000185507/ENSG00000232810/ENSG00000271503/ENSG00000167207/ENSG00000023445/ENSG00000213928/ENSG00000101333/ENSG00000115415/ENSG00000089127/ENSG00000111331/ENSG00000136244/ENSG00000169429/ENSG00000259529/ENSG00000082512/ENSG00000254595/ENSG00000150995/ENSG00000111335/ENSG00000263528/ENSG00000137757/ENSG00000281376/ENSG00000187796/ENSG00000162654/ENSG00000117228	3	ENSG00000103490/ENSG00000265972/ENSG00000140368
hsa04622	RIG-I-like receptor signaling pathway	13/599	71/10041	0.000250550952935217	0.0069243172447551	ENSG00000185507/ENSG00000187608/ENSG00000115267/ENSG00000232810/ENSG00000107201/ENSG00000238271/ENSG00000147896/ENSG00000198933/ENSG00000169429/ENSG00000171889/ENSG00000108771/ENSG00000263528/ENSG00000169245	IRF7/ISG15/IFIH1/TNF/DDX58/IFNWP19/IFNK/TBKBP1/CXCL8/MIR31HG/DHX58/IKBKE/CXCL10	hsa:3665/hsa:9636/hsa:64135/hsa:7124/hsa:23586/hsa:3467/hsa:56832/hsa:9755/hsa:3576/hsa:3467/hsa:79132/hsa:9641/hsa:3627	13	10	ENSG00000185507/ENSG00000187608/ENSG00000115267/ENSG00000232810/ENSG00000107201/ENSG00000198933/ENSG00000169429/ENSG00000108771/ENSG00000263528/ENSG00000169245	3	ENSG00000238271/ENSG00000147896/ENSG00000171889
hsa05160	Hepatitis C	23/599	179/10041	0.000396881984218353	0.00941622841296812	ENSG00000185507/ENSG00000232810/ENSG00000185745/ENSG00000107201/ENSG00000134321/ENSG00000087088/ENSG00000213928/ENSG00000172115/ENSG00000055332/ENSG00000115415/ENSG00000089127/ENSG00000124762/ENSG00000163347/ENSG00000111331/ENSG00000213937/ENSG00000181885/ENSG00000157601/ENSG00000111335/ENSG00000263528/ENSG00000224057/ENSG00000227666/ENSG00000183486/ENSG00000169245	IRF7/TNF/IFIT1/DDX58/RSAD2/BAX/IRF9/CYCS/EIF2AK2/STAT1/OAS1/CDKN1A/CLDN1/OAS3/CLDN9/CLDN7/MX1/OAS2/IKBKE/EGFR-AS1/CYCSP24/MX2/CXCL10	hsa:3665/hsa:7124/hsa:3434/hsa:23586/hsa:91543/hsa:581/hsa:10379/hsa:54205/hsa:5610/hsa:6772/hsa:4938/hsa:1026/hsa:9076/hsa:4940/hsa:9080/hsa:1366/hsa:4599/hsa:4939/hsa:9641/hsa:1956/hsa:54205/hsa:4600/hsa:3627	23	20	ENSG00000185507/ENSG00000232810/ENSG00000185745/ENSG00000107201/ENSG00000134321/ENSG00000213928/ENSG00000055332/ENSG00000115415/ENSG00000089127/ENSG00000163347/ENSG00000111331/ENSG00000213937/ENSG00000181885/ENSG00000157601/ENSG00000111335/ENSG00000263528/ENSG00000224057/ENSG00000227666/ENSG00000183486/ENSG00000169245	3	ENSG00000087088/ENSG00000172115/ENSG00000124762
hsa05202	Transcriptional misregulation in cancer	25/599	202/10041	0.000402667662396663	0.00941622841296812	ENSG00000171843/ENSG00000144802/ENSG00000126778/ENSG00000135679/ENSG00000087088/ENSG00000118971/ENSG00000023445/ENSG00000007516/ENSG00000124762/ENSG00000178573/ENSG00000136244/ENSG00000169429/ENSG00000273203/ENSG00000180953/ENSG00000172379/ENSG00000274750/ENSG00000255920/ENSG00000133101/ENSG00000281376/ENSG00000149968/ENSG00000139626/ENSG00000273983/ENSG00000146674/ENSG00000169896/ENSG00000002745	MLLT3/NFKBIZ/SIX1/MDM2/BAX/CCND2/BIRC3/BAIAP3/CDKN1A/MAF/IL6/CXCL8/AC006946.2/ST20/ARNT2/HIST1H3E/CCND2-AS1/CCNA1/ABALON/MMP3/ITGB7/HIST1H3G/IGFBP3/ITGAM/WNT16	hsa:4300/hsa:64332/hsa:6495/hsa:4193/hsa:581/hsa:894/hsa:330/hsa:8938/hsa:1026/hsa:4094/hsa:3569/hsa:3576/hsa:5966/hsa:597/hsa:9915/hsa:8352/hsa:894/hsa:8900/hsa:598/hsa:4314/hsa:3695/hsa:8352/hsa:3486/hsa:3684/hsa:51384	25	12	ENSG00000144802/ENSG00000023445/ENSG00000007516/ENSG00000136244/ENSG00000169429/ENSG00000273203/ENSG00000172379/ENSG00000274750/ENSG00000281376/ENSG00000139626/ENSG00000273983/ENSG00000146674	13	ENSG00000171843/ENSG00000126778/ENSG00000135679/ENSG00000087088/ENSG00000118971/ENSG00000124762/ENSG00000178573/ENSG00000180953/ENSG00000255920/ENSG00000133101/ENSG00000149968/ENSG00000169896/ENSG00000002745
hsa05321	Inflammatory bowel disease	10/599	49/10041	0.000523692874784155	0.0113716167095988	ENSG00000232810/ENSG00000167207/ENSG00000131196/ENSG00000092969/ENSG00000115415/ENSG00000166949/ENSG00000178573/ENSG00000136244/ENSG00000137462/ENSG00000169194	TNF/NOD2/NFATC1/TGFB2/STAT1/SMAD3/MAF/IL6/TLR2/IL13	hsa:7124/hsa:64127/hsa:4772/hsa:7042/hsa:6772/hsa:4088/hsa:4094/hsa:3569/hsa:7097/hsa:3596	10	8	ENSG00000232810/ENSG00000167207/ENSG00000131196/ENSG00000092969/ENSG00000115415/ENSG00000166949/ENSG00000136244/ENSG00000137462	2	ENSG00000178573/ENSG00000169194
hsa05323	Rheumatoid arthritis	13/599	80/10041	0.000829816721678982	0.016817618892694	ENSG00000090339/ENSG00000196611/ENSG00000232810/ENSG00000271503/ENSG00000092969/ENSG00000095752/ENSG00000136244/ENSG00000169429/ENSG00000164136/ENSG00000137462/ENSG00000102524/ENSG00000149968/ENSG00000255031	ICAM1/MMP1/TNF/CCL5/TGFB2/IL11/IL6/CXCL8/IL15/TLR2/TNFSF13B/MMP3/AP002807.1	hsa:3383/hsa:4312/hsa:7124/hsa:6352/hsa:7042/hsa:3589/hsa:3569/hsa:3576/hsa:3600/hsa:7097/hsa:10673/hsa:4314/hsa:10312	13	9	ENSG00000090339/ENSG00000232810/ENSG00000271503/ENSG00000092969/ENSG00000136244/ENSG00000169429/ENSG00000164136/ENSG00000137462/ENSG00000255031	4	ENSG00000196611/ENSG00000095752/ENSG00000102524/ENSG00000149968
hsa04625	C-type lectin receptor signaling pathway	16/599	116/10041	0.00138911849079037	0.026393251325017	ENSG00000197536/ENSG00000232810/ENSG00000135679/ENSG00000125347/ENSG00000131196/ENSG00000213928/ENSG00000115415/ENSG00000197943/ENSG00000136244/ENSG00000141068/ENSG00000103490/ENSG00000179388/ENSG00000150995/ENSG00000263528/ENSG00000187796/ENSG00000122877	C5orf56/TNF/MDM2/IRF1/NFATC1/IRF9/STAT1/PLCG2/IL6/KSR1/PYCARD/EGR3/ITPR1/IKBKE/CARD9/EGR2	hsa:3659/hsa:7124/hsa:4193/hsa:3659/hsa:4772/hsa:10379/hsa:6772/hsa:5336/hsa:3569/hsa:8844/hsa:29108/hsa:1960/hsa:3708/hsa:9641/hsa:64170/hsa:1959	16	13	ENSG00000197536/ENSG00000232810/ENSG00000125347/ENSG00000131196/ENSG00000213928/ENSG00000115415/ENSG00000197943/ENSG00000136244/ENSG00000179388/ENSG00000150995/ENSG00000263528/ENSG00000187796/ENSG00000122877	3	ENSG00000135679/ENSG00000141068/ENSG00000103490
hsa05417	Lipid and atherosclerosis	27/599	255/10041	0.00261268427617623	0.0467209423504455	ENSG00000090339/ENSG00000126803/ENSG00000254087/ENSG00000185507/ENSG00000196611/ENSG00000173391/ENSG00000232810/ENSG00000271503/ENSG00000173110/ENSG00000087088/ENSG00000131196/ENSG00000204390/ENSG00000172115/ENSG00000101333/ENSG00000028277/ENSG00000136244/ENSG00000169429/ENSG00000103490/ENSG00000150995/ENSG00000137462/ENSG00000263528/ENSG00000281376/ENSG00000227666/ENSG00000121858/ENSG00000149968…	ICAM1/HSPA2/LYN/IRF7/MMP1/OLR1/TNF/CCL5/HSPA6/BAX/NFATC1/HSPA1L/CYCS/PLCB4/POU2F2/IL6/CXCL8/PYCARD/ITPR1/TLR2/IKBKE/ABALON/CYCSP24/TNFSF10/MMP3/CYP2J2/CDC42P2	hsa:3383/hsa:3306/hsa:4067/hsa:3665/hsa:4312/hsa:4973/hsa:7124/hsa:6352/hsa:3310/hsa:581/hsa:4772/hsa:3305/hsa:54205/hsa:5332/hsa:5452/hsa:3569/hsa:3576/hsa:29108/hsa:3708/hsa:7097/hsa:9641/hsa:598/hsa:54205/hsa:8743/hsa:4314/hsa:1573/hsa:998	27	20	ENSG00000090339/ENSG00000126803/ENSG00000254087/ENSG00000185507/ENSG00000173391/ENSG00000232810/ENSG00000271503/ENSG00000173110/ENSG00000131196/ENSG00000204390/ENSG00000101333/ENSG00000136244/ENSG00000169429/ENSG00000150995/ENSG00000137462/ENSG00000263528/ENSG00000281376/ENSG00000227666/ENSG00000121858/ENSG00000234844	7	ENSG00000196611/ENSG00000087088/ENSG00000172115/ENSG00000028277/ENSG00000103490/ENSG00000149968/ENSG00000134716
