## Supplementary Tables S3 for "Fibroblasts Regulate the Transformation Potential of Human Papillomavirus-positive Keratinocytes"

KEGGID	Description	GeneRatio	BgRatio	pvalue	padj	geneID	geneName	keggID	Count	Up	Up_Gene_id	Down	Down_Gene_id
hsa04061	Viral protein interaction with cytokine and cytokine receptor	16/251	65/9995	3.35676943598519e-12	8.38482055616409e-10	ENSG00000271503/ENSG00000162892/ENSG00000136244/ENSG00000151882/ENSG00000169248/ENSG00000163739/ENSG00000081041/ENSG00000169429/ENSG00000006210/ENSG00000184371/ENSG00000232810/ENSG00000157873/ENSG00000102962/ENSG00000162891/ENSG00000163734/ENSG00000150782	CCL5/IL24/IL6/CCL28/CXCL11/CXCL1/CXCL2/CXCL8/CX3CL1/CSF1/TNF/TNFRSF14/CCL22/IL20/CXCL3/IL18	hsa:6352/hsa:11009/hsa:3569/hsa:56477/hsa:6373/hsa:2919/hsa:2920/hsa:3576/hsa:6376/hsa:1435/hsa:7124/hsa:8764/hsa:6367/hsa:50604/hsa:2921/hsa:3606	16	1	ENSG00000150782	15	ENSG00000271503/ENSG00000162892/ENSG00000136244/ENSG00000151882/ENSG00000169248/ENSG00000163739/ENSG00000081041/ENSG00000169429/ENSG00000006210/ENSG00000184371/ENSG00000232810/ENSG00000157873/ENSG00000102962/ENSG00000162891/ENSG00000163734
hsa04621	NOD-like receptor signaling pathway	26/251	203/9995	6.21097818975118e-12	8.38482055616409e-10	ENSG00000185507/ENSG00000115415/ENSG00000111331/ENSG00000089127/ENSG00000111335/ENSG00000101333/ENSG00000259529/ENSG00000271503/ENSG00000136244/ENSG00000082512/ENSG00000137752/ENSG00000213928/ENSG00000023445/ENSG00000163739/ENSG00000081041/ENSG00000169429/ENSG00000117228/ENSG00000232810/ENSG00000117226/ENSG00000213654/ENSG00000254750/ENSG00000129465/ENSG00000204397/ENSG00000163734/ENSG00000150782…	IRF7/STAT1/OAS3/OAS1/OAS2/PLCB4/AL136295.5/CCL5/IL6/TRAF5/CASP1/IRF9/BIRC3/CXCL1/CXCL2/CXCL8/GBP1/TNF/GBP3/GPSM3/CASP1P2/RIPK3/CARD16/CXCL3/IL18/GBP4	hsa:3665/hsa:6772/hsa:4940/hsa:4938/hsa:4939/hsa:5332/hsa:55072/hsa:6352/hsa:3569/hsa:7188/hsa:834/hsa:10379/hsa:330/hsa:2919/hsa:2920/hsa:3576/hsa:2633/hsa:7124/hsa:2635/hsa:63940/hsa:834/hsa:11035/hsa:114769/hsa:2921/hsa:3606/hsa:115361	26	1	ENSG00000150782	25	ENSG00000185507/ENSG00000115415/ENSG00000111331/ENSG00000089127/ENSG00000111335/ENSG00000101333/ENSG00000259529/ENSG00000271503/ENSG00000136244/ENSG00000082512/ENSG00000137752/ENSG00000213928/ENSG00000023445/ENSG00000163739/ENSG00000081041/ENSG00000169429/ENSG00000117228/ENSG00000232810/ENSG00000117226/ENSG00000213654/ENSG00000254750/ENSG00000129465/ENSG00000204397/ENSG00000163734/ENSG00000162654
hsa04060	Cytokine-cytokine receptor interaction	25/251	234/9995	8.37871570863768e-10	7.46986369475294e-08	ENSG00000271503/ENSG00000134470/ENSG00000162892/ENSG00000136244/ENSG00000168685/ENSG00000151882/ENSG00000169248/ENSG00000120949/ENSG00000163739/ENSG00000081041/ENSG00000169429/ENSG00000006210/ENSG00000184371/ENSG00000232810/ENSG00000157873/ENSG00000164136/ENSG00000181634/ENSG00000102962/ENSG00000115598/ENSG00000008517/ENSG00000128342/ENSG00000162891/ENSG00000104998/ENSG00000163734/ENSG00000150782	CCL5/IL15RA/IL24/IL6/IL7R/CCL28/CXCL11/TNFRSF8/CXCL1/CXCL2/CXCL8/CX3CL1/CSF1/TNF/TNFRSF14/IL15/TNFSF15/CCL22/IL1RL2/IL32/LIF/IL20/IL27RA/CXCL3/IL18	hsa:6352/hsa:3601/hsa:11009/hsa:3569/hsa:3575/hsa:56477/hsa:6373/hsa:943/hsa:2919/hsa:2920/hsa:3576/hsa:6376/hsa:1435/hsa:7124/hsa:8764/hsa:3600/hsa:9966/hsa:6367/hsa:8808/hsa:9235/hsa:3976/hsa:50604/hsa:9466/hsa:2921/hsa:3606	25	1	ENSG00000150782	24	ENSG00000271503/ENSG00000134470/ENSG00000162892/ENSG00000136244/ENSG00000168685/ENSG00000151882/ENSG00000169248/ENSG00000120949/ENSG00000163739/ENSG00000081041/ENSG00000169429/ENSG00000006210/ENSG00000184371/ENSG00000232810/ENSG00000157873/ENSG00000164136/ENSG00000181634/ENSG00000102962/ENSG00000115598/ENSG00000008517/ENSG00000128342/ENSG00000162891/ENSG00000104998/ENSG00000163734
hsa04668	TNF signaling pathway	19/251	136/9995	1.10664647329673e-09	7.46986369475294e-08	ENSG00000125347/ENSG00000090339/ENSG00000271503/ENSG00000117461/ENSG00000197536/ENSG00000136244/ENSG00000082512/ENSG00000023445/ENSG00000163739/ENSG00000081041/ENSG00000006210/ENSG00000184371/ENSG00000146592/ENSG00000232810/ENSG00000164136/ENSG00000149968/ENSG00000128342/ENSG00000129465/ENSG00000163734	IRF1/ICAM1/CCL5/PIK3R3/C5orf56/IL6/TRAF5/BIRC3/CXCL1/CXCL2/CX3CL1/CSF1/CREB5/TNF/IL15/MMP3/LIF/RIPK3/CXCL3	hsa:3659/hsa:3383/hsa:6352/hsa:8503/hsa:3659/hsa:3569/hsa:7188/hsa:330/hsa:2919/hsa:2920/hsa:6376/hsa:1435/hsa:9586/hsa:7124/hsa:3600/hsa:4314/hsa:3976/hsa:11035/hsa:2921	19	1	ENSG00000149968	18	ENSG00000125347/ENSG00000090339/ENSG00000271503/ENSG00000117461/ENSG00000197536/ENSG00000136244/ENSG00000082512/ENSG00000023445/ENSG00000163739/ENSG00000081041/ENSG00000006210/ENSG00000184371/ENSG00000146592/ENSG00000232810/ENSG00000164136/ENSG00000128342/ENSG00000129465/ENSG00000163734
hsa05164	Influenza A	23/251	204/9995	1.43412622616415e-09	7.74428162128643e-08	ENSG00000185507/ENSG00000134321/ENSG00000115415/ENSG00000107201/ENSG00000111331/ENSG00000089127/ENSG00000111335/ENSG00000090339/ENSG00000115267/ENSG00000183486/ENSG00000271503/ENSG00000117461/ENSG00000136244/ENSG00000160710/ENSG00000055332/ENSG00000157601/ENSG00000137752/ENSG00000213928/ENSG00000169429/ENSG00000232810/ENSG00000228318/ENSG00000254750/ENSG00000150782	IRF7/RSAD2/STAT1/DDX58/OAS3/OAS1/OAS2/ICAM1/IFIH1/MX2/CCL5/PIK3R3/IL6/ADAR/EIF2AK2/MX1/CASP1/IRF9/CXCL8/TNF/AP001610.1/CASP1P2/IL18	hsa:3665/hsa:91543/hsa:6772/hsa:23586/hsa:4940/hsa:4938/hsa:4939/hsa:3383/hsa:64135/hsa:4600/hsa:6352/hsa:8503/hsa:3569/hsa:103/hsa:5610/hsa:4599/hsa:834/hsa:10379/hsa:3576/hsa:7124/hsa:4599/hsa:834/hsa:3606	23	1	ENSG00000150782	22	ENSG00000185507/ENSG00000134321/ENSG00000115415/ENSG00000107201/ENSG00000111331/ENSG00000089127/ENSG00000111335/ENSG00000090339/ENSG00000115267/ENSG00000183486/ENSG00000271503/ENSG00000117461/ENSG00000136244/ENSG00000160710/ENSG00000055332/ENSG00000157601/ENSG00000137752/ENSG00000213928/ENSG00000169429/ENSG00000232810/ENSG00000228318/ENSG00000254750
hsa05323	Rheumatoid arthritis	14/251	80/9995	9.51536857800949e-09	4.28191586010427e-07	ENSG00000090339/ENSG00000271503/ENSG00000136244/ENSG00000163739/ENSG00000081041/ENSG00000169429/ENSG00000184371/ENSG00000232810/ENSG00000164136/ENSG00000149968/ENSG00000160255/ENSG00000137462/ENSG00000163734/ENSG00000150782	ICAM1/CCL5/IL6/CXCL1/CXCL2/CXCL8/CSF1/TNF/IL15/MMP3/ITGB2/TLR2/CXCL3/IL18	hsa:3383/hsa:6352/hsa:3569/hsa:2919/hsa:2920/hsa:3576/hsa:1435/hsa:7124/hsa:3600/hsa:4314/hsa:3689/hsa:7097/hsa:2921/hsa:3606	14	2	ENSG00000149968/ENSG00000150782	12	ENSG00000090339/ENSG00000271503/ENSG00000136244/ENSG00000163739/ENSG00000081041/ENSG00000169429/ENSG00000184371/ENSG00000232810/ENSG00000164136/ENSG00000160255/ENSG00000137462/ENSG00000163734
hsa05162	Measles	18/251	149/9995	3.19967095108055e-08	1.23415879541678e-06	ENSG00000185507/ENSG00000115415/ENSG00000107201/ENSG00000111331/ENSG00000089127/ENSG00000111335/ENSG00000115267/ENSG00000183486/ENSG00000117461/ENSG00000136244/ENSG00000160710/ENSG00000055332/ENSG00000157601/ENSG00000213928/ENSG00000126561/ENSG00000228318/ENSG00000173110/ENSG00000137462	IRF7/STAT1/DDX58/OAS3/OAS1/OAS2/IFIH1/MX2/PIK3R3/IL6/ADAR/EIF2AK2/MX1/IRF9/STAT5A/AP001610.1/HSPA6/TLR2	hsa:3665/hsa:6772/hsa:23586/hsa:4940/hsa:4938/hsa:4939/hsa:64135/hsa:4600/hsa:8503/hsa:3569/hsa:103/hsa:5610/hsa:4599/hsa:10379/hsa:6776/hsa:4599/hsa:3310/hsa:7097	18	0		18	ENSG00000185507/ENSG00000115415/ENSG00000107201/ENSG00000111331/ENSG00000089127/ENSG00000111335/ENSG00000115267/ENSG00000183486/ENSG00000117461/ENSG00000136244/ENSG00000160710/ENSG00000055332/ENSG00000157601/ENSG00000213928/ENSG00000126561/ENSG00000228318/ENSG00000173110/ENSG00000137462
hsa05169	Epstein-Barr virus infection	21/251	239/9995	5.77242225970351e-07	1.94819251264994e-05	ENSG00000187608/ENSG00000234745/ENSG00000185507/ENSG00000115415/ENSG00000204525/ENSG00000166710/ENSG00000107201/ENSG00000111331/ENSG00000089127/ENSG00000111335/ENSG00000204642/ENSG00000090339/ENSG00000117461/ENSG00000136244/ENSG00000082512/ENSG00000055332/ENSG00000213928/ENSG00000232810/ENSG00000243753/ENSG00000137462/ENSG00000101412	ISG15/HLA-B/IRF7/STAT1/HLA-C/B2M/DDX58/OAS3/OAS1/OAS2/HLA-F/ICAM1/PIK3R3/IL6/TRAF5/EIF2AK2/IRF9/TNF/HLA-L/TLR2/E2F1	hsa:9636/hsa:3106/hsa:3665/hsa:6772/hsa:3107/hsa:567/hsa:23586/hsa:4940/hsa:4938/hsa:4939/hsa:3134/hsa:3383/hsa:8503/hsa:3569/hsa:7188/hsa:5610/hsa:10379/hsa:7124/hsa:3133/hsa:7097/hsa:1869	21	0		21	ENSG00000187608/ENSG00000234745/ENSG00000185507/ENSG00000115415/ENSG00000204525/ENSG00000166710/ENSG00000107201/ENSG00000111331/ENSG00000089127/ENSG00000111335/ENSG00000204642/ENSG00000090339/ENSG00000117461/ENSG00000136244/ENSG00000082512/ENSG00000055332/ENSG00000213928/ENSG00000232810/ENSG00000243753/ENSG00000137462/ENSG00000101412
hsa05417	Lipid and atherosclerosis	21/251	251/9995	1.28984686134676e-06	3.86954058404029e-05	ENSG00000185507/ENSG00000101333/ENSG00000090339/ENSG00000271503/ENSG00000117461/ENSG00000136244/ENSG00000137752/ENSG00000131196/ENSG00000163739/ENSG00000173391/ENSG00000081041/ENSG00000169429/ENSG00000028277/ENSG00000232810/ENSG00000149968/ENSG00000173110/ENSG00000254750/ENSG00000137462/ENSG00000163734/ENSG00000150782/ENSG00000044574	IRF7/PLCB4/ICAM1/CCL5/PIK3R3/IL6/CASP1/NFATC1/CXCL1/OLR1/CXCL2/CXCL8/POU2F2/TNF/MMP3/HSPA6/CASP1P2/TLR2/CXCL3/IL18/HSPA5	hsa:3665/hsa:5332/hsa:3383/hsa:6352/hsa:8503/hsa:3569/hsa:834/hsa:4772/hsa:2919/hsa:4973/hsa:2920/hsa:3576/hsa:5452/hsa:7124/hsa:4314/hsa:3310/hsa:834/hsa:7097/hsa:2921/hsa:3606/hsa:3309	21	2	ENSG00000149968/ENSG00000150782	19	ENSG00000185507/ENSG00000101333/ENSG00000090339/ENSG00000271503/ENSG00000117461/ENSG00000136244/ENSG00000137752/ENSG00000131196/ENSG00000163739/ENSG00000173391/ENSG00000081041/ENSG00000169429/ENSG00000028277/ENSG00000232810/ENSG00000173110/ENSG00000254750/ENSG00000137462/ENSG00000163734/ENSG00000044574
hsa05160	Hepatitis C	17/251	183/9995	3.34582994158912e-06	9.03374084229062e-05	ENSG00000185745/ENSG00000185507/ENSG00000134321/ENSG00000115415/ENSG00000107201/ENSG00000111331/ENSG00000089127/ENSG00000111335/ENSG00000183486/ENSG00000117461/ENSG00000055332/ENSG00000157601/ENSG00000213928/ENSG00000181885/ENSG00000232810/ENSG00000228318/ENSG00000101412	IFIT1/IRF7/RSAD2/STAT1/DDX58/OAS3/OAS1/OAS2/MX2/PIK3R3/EIF2AK2/MX1/IRF9/CLDN7/TNF/AP001610.1/E2F1	hsa:3434/hsa:3665/hsa:91543/hsa:6772/hsa:23586/hsa:4940/hsa:4938/hsa:4939/hsa:4600/hsa:8503/hsa:5610/hsa:4599/hsa:10379/hsa:1366/hsa:7124/hsa:4599/hsa:1869	17	0		17	ENSG00000185745/ENSG00000185507/ENSG00000134321/ENSG00000115415/ENSG00000107201/ENSG00000111331/ENSG00000089127/ENSG00000111335/ENSG00000183486/ENSG00000117461/ENSG00000055332/ENSG00000157601/ENSG00000213928/ENSG00000181885/ENSG00000232810/ENSG00000228318/ENSG00000101412
hsa05133	Pertussis	11/251	80/9995	4.56062134008819e-06	0.000111942523802165	ENSG00000125347/ENSG00000197536/ENSG00000136244/ENSG00000137752/ENSG00000149131/ENSG00000169429/ENSG00000159403/ENSG00000232810/ENSG00000182326/ENSG00000160255/ENSG00000254750	IRF1/C5orf56/IL6/CASP1/SERPING1/CXCL8/C1R/TNF/C1S/ITGB2/CASP1P2	hsa:3659/hsa:3659/hsa:3569/hsa:834/hsa:710/hsa:3576/hsa:715/hsa:7124/hsa:716/hsa:3689/hsa:834	11	0		11	ENSG00000125347/ENSG00000197536/ENSG00000136244/ENSG00000137752/ENSG00000149131/ENSG00000169429/ENSG00000159403/ENSG00000232810/ENSG00000182326/ENSG00000160255/ENSG00000254750
hsa04623	Cytosolic DNA-sensing pathway	10/251	68/9995	6.73625029876603e-06	0.000151565631722236	ENSG00000185507/ENSG00000107201/ENSG00000271503/ENSG00000136244/ENSG00000160710/ENSG00000137752/ENSG00000101347/ENSG00000254750/ENSG00000129465/ENSG00000150782	IRF7/DDX58/CCL5/IL6/ADAR/CASP1/SAMHD1/CASP1P2/RIPK3/IL18	hsa:3665/hsa:23586/hsa:6352/hsa:3569/hsa:103/hsa:834/hsa:25939/hsa:834/hsa:11035/hsa:3606	10	1	ENSG00000150782	9	ENSG00000185507/ENSG00000107201/ENSG00000271503/ENSG00000136244/ENSG00000160710/ENSG00000137752/ENSG00000101347/ENSG00000254750/ENSG00000129465
hsa05144	Malaria	7/251	37/9995	3.13144359654436e-05	0.000650376746974599	ENSG00000090339/ENSG00000136244/ENSG00000169429/ENSG00000232810/ENSG00000160255/ENSG00000137462/ENSG00000150782	ICAM1/IL6/CXCL8/TNF/ITGB2/TLR2/IL18	hsa:3383/hsa:3569/hsa:3576/hsa:7124/hsa:3689/hsa:7097/hsa:3606	7	1	ENSG00000150782	6	ENSG00000090339/ENSG00000136244/ENSG00000169429/ENSG00000232810/ENSG00000160255/ENSG00000137462
hsa05143	African trypanosomiasis	6/251	26/9995	3.56551143253343e-05	0.000668304419697869	ENSG00000101333/ENSG00000090339/ENSG00000136244/ENSG00000100342/ENSG00000232810/ENSG00000150782	PLCB4/ICAM1/IL6/APOL1/TNF/IL18	hsa:5332/hsa:3383/hsa:3569/hsa:8542/hsa:7124/hsa:3606	6	1	ENSG00000150782	5	ENSG00000101333/ENSG00000090339/ENSG00000136244/ENSG00000100342/ENSG00000232810
hsa05134	Legionellosis	12/251	118/9995	3.89975420457271e-05	0.000668304419697869	ENSG00000136244/ENSG00000137752/ENSG00000163739/ENSG00000081041/ENSG00000169429/ENSG00000232810/ENSG00000173110/ENSG00000160255/ENSG00000254750/ENSG00000137462/ENSG00000163734/ENSG00000150782	IL6/CASP1/CXCL1/CXCL2/CXCL8/TNF/HSPA6/ITGB2/CASP1P2/TLR2/CXCL3/IL18	hsa:3569/hsa:834/hsa:2919/hsa:2920/hsa:3576/hsa:7124/hsa:3310/hsa:3689/hsa:834/hsa:7097/hsa:2921/hsa:3606	12	1	ENSG00000150782	11	ENSG00000136244/ENSG00000137752/ENSG00000163739/ENSG00000081041/ENSG00000169429/ENSG00000232810/ENSG00000173110/ENSG00000160255/ENSG00000254750/ENSG00000137462/ENSG00000163734
hsa05146	Amoebiasis	11/251	100/9995	3.96032248709848e-05	0.000668304419697869	ENSG00000101333/ENSG00000117461/ENSG00000136244/ENSG00000163739/ENSG00000081041/ENSG00000169429/ENSG00000232810/ENSG00000206073/ENSG00000160255/ENSG00000137462/ENSG00000163734	PLCB4/PIK3R3/IL6/CXCL1/CXCL2/CXCL8/TNF/SERPINB4/ITGB2/TLR2/CXCL3	hsa:5332/hsa:8503/hsa:3569/hsa:2919/hsa:2920/hsa:3576/hsa:7124/hsa:6318/hsa:3689/hsa:7097/hsa:2921	11	0		11	ENSG00000101333/ENSG00000117461/ENSG00000136244/ENSG00000163739/ENSG00000081041/ENSG00000169429/ENSG00000232810/ENSG00000206073/ENSG00000160255/ENSG00000137462/ENSG00000163734
hsa05167	Kaposi sarcoma-associated herpesvirus infection	17/251	233/9995	7.84064007809664e-05	0.00124527813005064	ENSG00000234745/ENSG00000185507/ENSG00000115415/ENSG00000204525/ENSG00000204642/ENSG00000090339/ENSG00000117461/ENSG00000136244/ENSG00000055332/ENSG00000213928/ENSG00000131196/ENSG00000163739/ENSG00000081041/ENSG00000169429/ENSG00000243753/ENSG00000163734/ENSG00000101412	HLA-B/IRF7/STAT1/HLA-C/HLA-F/ICAM1/PIK3R3/IL6/EIF2AK2/IRF9/NFATC1/CXCL1/CXCL2/CXCL8/HLA-L/CXCL3/E2F1	hsa:3106/hsa:3665/hsa:6772/hsa:3107/hsa:3134/hsa:3383/hsa:8503/hsa:3569/hsa:5610/hsa:10379/hsa:4772/hsa:2919/hsa:2920/hsa:3576/hsa:3133/hsa:2921/hsa:1869	17	0		17	ENSG00000234745/ENSG00000185507/ENSG00000115415/ENSG00000204525/ENSG00000204642/ENSG00000090339/ENSG00000117461/ENSG00000136244/ENSG00000055332/ENSG00000213928/ENSG00000131196/ENSG00000163739/ENSG00000081041/ENSG00000169429/ENSG00000243753/ENSG00000163734/ENSG00000101412
hsa04625	C-type lectin receptor signaling pathway	11/251	117/9995	0.000166696527139738	0.00226709103067867	ENSG00000125347/ENSG00000115415/ENSG00000117461/ENSG00000197536/ENSG00000136244/ENSG00000137752/ENSG00000213928/ENSG00000131196/ENSG00000232810/ENSG00000102962/ENSG00000254750	IRF1/STAT1/PIK3R3/C5orf56/IL6/CASP1/IRF9/NFATC1/TNF/CCL22/CASP1P2	hsa:3659/hsa:6772/hsa:8503/hsa:3659/hsa:3569/hsa:834/hsa:10379/hsa:4772/hsa:7124/hsa:6367/hsa:834	11	0		11	ENSG00000125347/ENSG00000115415/ENSG00000117461/ENSG00000197536/ENSG00000136244/ENSG00000137752/ENSG00000213928/ENSG00000131196/ENSG00000232810/ENSG00000102962/ENSG00000254750
hsa05163	Human cytomegalovirus infection	17/251	248/9995	0.000167938440423155	0.00226709103067867	ENSG00000234745/ENSG00000204525/ENSG00000166710/ENSG00000204642/ENSG00000101333/ENSG00000271503/ENSG00000117461/ENSG00000136244/ENSG00000082512/ENSG00000131196/ENSG00000169429/ENSG00000006210/ENSG00000146592/ENSG00000129467/ENSG00000232810/ENSG00000243753/ENSG00000101412	HLA-B/HLA-C/B2M/HLA-F/PLCB4/CCL5/PIK3R3/IL6/TRAF5/NFATC1/CXCL8/CX3CL1/CREB5/ADCY4/TNF/HLA-L/E2F1	hsa:3106/hsa:3107/hsa:567/hsa:3134/hsa:5332/hsa:6352/hsa:8503/hsa:3569/hsa:7188/hsa:4772/hsa:3576/hsa:6376/hsa:9586/hsa:196883/hsa:7124/hsa:3133/hsa:1869	17	0		17	ENSG00000234745/ENSG00000204525/ENSG00000166710/ENSG00000204642/ENSG00000101333/ENSG00000271503/ENSG00000117461/ENSG00000136244/ENSG00000082512/ENSG00000131196/ENSG00000169429/ENSG00000006210/ENSG00000146592/ENSG00000129467/ENSG00000232810/ENSG00000243753/ENSG00000101412
hsa05332	Graft-versus-host disease	6/251	34/9995	0.00017599583357256	0.00226709103067867	ENSG00000234745/ENSG00000204525/ENSG00000204642/ENSG00000136244/ENSG00000232810/ENSG00000243753	HLA-B/HLA-C/HLA-F/IL6/TNF/HLA-L	hsa:3106/hsa:3107/hsa:3134/hsa:3569/hsa:7124/hsa:3133	6	0		6	ENSG00000234745/ENSG00000204525/ENSG00000204642/ENSG00000136244/ENSG00000232810/ENSG00000243753
hsa05203	Viral carcinogenesis	18/251	273/9995	0.000176329302386119	0.00226709103067867	ENSG00000234745/ENSG00000185507/ENSG00000204525/ENSG00000204642/ENSG00000117461/ENSG00000082512/ENSG00000055332/ENSG00000213928/ENSG00000141682/ENSG00000126561/ENSG00000146592/ENSG00000067066/ENSG00000243753/ENSG00000184678/ENSG00000158373/ENSG00000220323/ENSG00000180596/ENSG00000270276	HLA-B/IRF7/HLA-C/HLA-F/PIK3R3/TRAF5/EIF2AK2/IRF9/PMAIP1/STAT5A/CREB5/SP100/HLA-L/HIST2H2BE/HIST1H2BD/HIST2H2BD/HIST1H2BC/HIST2H4B	hsa:3106/hsa:3665/hsa:3107/hsa:3134/hsa:8503/hsa:7188/hsa:5610/hsa:10379/hsa:5366/hsa:6776/hsa:9586/hsa:6672/hsa:3133/hsa:8349/hsa:3017/hsa:3018/hsa:8343/hsa:8370	18	0		18	ENSG00000234745/ENSG00000185507/ENSG00000204525/ENSG00000204642/ENSG00000117461/ENSG00000082512/ENSG00000055332/ENSG00000213928/ENSG00000141682/ENSG00000126561/ENSG00000146592/ENSG00000067066/ENSG00000243753/ENSG00000184678/ENSG00000158373/ENSG00000220323/ENSG00000180596/ENSG00000270276
hsa05161	Hepatitis B	14/251	182/9995	0.000194255597027442	0.0023840459635186	ENSG00000185507/ENSG00000115415/ENSG00000107201/ENSG00000115267/ENSG00000117461/ENSG00000136244/ENSG00000131196/ENSG00000126561/ENSG00000169429/ENSG00000146592/ENSG00000232810/ENSG00000138378/ENSG00000137462/ENSG00000101412	IRF7/STAT1/DDX58/IFIH1/PIK3R3/IL6/NFATC1/STAT5A/CXCL8/CREB5/TNF/STAT4/TLR2/E2F1	hsa:3665/hsa:6772/hsa:23586/hsa:64135/hsa:8503/hsa:3569/hsa:4772/hsa:6776/hsa:3576/hsa:9586/hsa:7124/hsa:6775/hsa:7097/hsa:1869	14	0		14	ENSG00000185507/ENSG00000115415/ENSG00000107201/ENSG00000115267/ENSG00000117461/ENSG00000136244/ENSG00000131196/ENSG00000126561/ENSG00000169429/ENSG00000146592/ENSG00000232810/ENSG00000138378/ENSG00000137462/ENSG00000101412
hsa04630	JAK-STAT signaling pathway	13/251	161/9995	0.000203509411679564	0.00238902352841227	ENSG00000115415/ENSG00000117461/ENSG00000134470/ENSG00000162892/ENSG00000136244/ENSG00000213928/ENSG00000168685/ENSG00000126561/ENSG00000164136/ENSG00000138378/ENSG00000128342/ENSG00000162891/ENSG00000104998	STAT1/PIK3R3/IL15RA/IL24/IL6/IRF9/IL7R/STAT5A/IL15/STAT4/LIF/IL20/IL27RA	hsa:6772/hsa:8503/hsa:3601/hsa:11009/hsa:3569/hsa:10379/hsa:3575/hsa:6776/hsa:3600/hsa:6775/hsa:3976/hsa:50604/hsa:9466	13	0		13	ENSG00000115415/ENSG00000117461/ENSG00000134470/ENSG00000162892/ENSG00000136244/ENSG00000213928/ENSG00000168685/ENSG00000126561/ENSG00000164136/ENSG00000138378/ENSG00000128342/ENSG00000162891/ENSG00000104998
hsa05166	Human T-cell leukemia virus 1 infection	18/251	279/9995	0.000230853735160196	0.00259710452055221	ENSG00000234745/ENSG00000204525/ENSG00000166710/ENSG00000204642/ENSG00000090339/ENSG00000117461/ENSG00000134470/ENSG00000136244/ENSG00000131196/ENSG00000126561/ENSG00000146592/ENSG00000129467/ENSG00000232810/ENSG00000243753/ENSG00000164136/ENSG00000160255/ENSG00000099250/ENSG00000101412	HLA-B/HLA-C/B2M/HLA-F/ICAM1/PIK3R3/IL15RA/IL6/NFATC1/STAT5A/CREB5/ADCY4/TNF/HLA-L/IL15/ITGB2/NRP1/E2F1	hsa:3106/hsa:3107/hsa:567/hsa:3134/hsa:3383/hsa:8503/hsa:3601/hsa:3569/hsa:4772/hsa:6776/hsa:9586/hsa:196883/hsa:7124/hsa:3133/hsa:3600/hsa:3689/hsa:8829/hsa:1869	18	0		18	ENSG00000234745/ENSG00000204525/ENSG00000166710/ENSG00000204642/ENSG00000090339/ENSG00000117461/ENSG00000134470/ENSG00000136244/ENSG00000131196/ENSG00000126561/ENSG00000146592/ENSG00000129467/ENSG00000232810/ENSG00000243753/ENSG00000164136/ENSG00000160255/ENSG00000099250/ENSG00000101412
hsa05321	Inflammatory bowel disease	7/251	51/9995	0.000261048210226605	0.00281932067044733	ENSG00000115415/ENSG00000136244/ENSG00000131196/ENSG00000232810/ENSG00000138378/ENSG00000137462/ENSG00000150782	STAT1/IL6/NFATC1/TNF/STAT4/TLR2/IL18	hsa:6772/hsa:3569/hsa:4772/hsa:7124/hsa:6775/hsa:7097/hsa:3606	7	1	ENSG00000150782	6	ENSG00000115415/ENSG00000136244/ENSG00000131196/ENSG00000232810/ENSG00000138378/ENSG00000137462
hsa04064	NF-kappa B signaling pathway	10/251	104/9995	0.000274119813211272	0.00284662882950167	ENSG00000107201/ENSG00000090339/ENSG00000082512/ENSG00000023445/ENSG00000163739/ENSG00000081041/ENSG00000169429/ENSG00000198286/ENSG00000232810/ENSG00000163734	DDX58/ICAM1/TRAF5/BIRC3/CXCL1/CXCL2/CXCL8/CARD11/TNF/CXCL3	hsa:23586/hsa:3383/hsa:7188/hsa:330/hsa:2919/hsa:2920/hsa:3576/hsa:84433/hsa:7124/hsa:2921	10	1	ENSG00000198286	9	ENSG00000107201/ENSG00000090339/ENSG00000082512/ENSG00000023445/ENSG00000163739/ENSG00000081041/ENSG00000169429/ENSG00000232810/ENSG00000163734
hsa04933	AGE-RAGE signaling pathway in diabetic complications	10/251	107/9995	0.000345548877914182	0.00336364116349162	ENSG00000115415/ENSG00000101333/ENSG00000090339/ENSG00000117461/ENSG00000136244/ENSG00000131196/ENSG00000126561/ENSG00000169429/ENSG00000232810/ENSG00000187091	STAT1/PLCB4/ICAM1/PIK3R3/IL6/NFATC1/STAT5A/CXCL8/TNF/PLCD1	hsa:6772/hsa:5332/hsa:3383/hsa:8503/hsa:3569/hsa:4772/hsa:6776/hsa:3576/hsa:7124/hsa:5333	10	0		10	ENSG00000115415/ENSG00000101333/ENSG00000090339/ENSG00000117461/ENSG00000136244/ENSG00000131196/ENSG00000126561/ENSG00000169429/ENSG00000232810/ENSG00000187091
hsa04612	Antigen processing and presentation	9/251	88/9995	0.000348822046584316	0.00336364116349162	ENSG00000234745/ENSG00000204525/ENSG00000166710/ENSG00000204642/ENSG00000232810/ENSG00000243753/ENSG00000173110/ENSG00000163131/ENSG00000044574	HLA-B/HLA-C/B2M/HLA-F/TNF/HLA-L/HSPA6/CTSS/HSPA5	hsa:3106/hsa:3107/hsa:567/hsa:3134/hsa:7124/hsa:3133/hsa:3310/hsa:1520/hsa:3309	9	0		9	ENSG00000234745/ENSG00000204525/ENSG00000166710/ENSG00000204642/ENSG00000232810/ENSG00000243753/ENSG00000173110/ENSG00000163131/ENSG00000044574
hsa04622	RIG-I-like receptor signaling pathway	8/251	71/9995	0.00038370917871967	0.00357246476739003	ENSG00000187608/ENSG00000185507/ENSG00000107201/ENSG00000115267/ENSG00000160710/ENSG00000108771/ENSG00000169429/ENSG00000232810	ISG15/IRF7/DDX58/IFIH1/ADAR/DHX58/CXCL8/TNF	hsa:9636/hsa:3665/hsa:23586/hsa:64135/hsa:103/hsa:79132/hsa:3576/hsa:7124	8	0		8	ENSG00000187608/ENSG00000185507/ENSG00000107201/ENSG00000115267/ENSG00000160710/ENSG00000108771/ENSG00000169429/ENSG00000232810
hsa04062	Chemokine signaling pathway	13/251	173/9995	0.00041127895122536	0.00359561441190482	ENSG00000115415/ENSG00000101333/ENSG00000271503/ENSG00000117461/ENSG00000151882/ENSG00000169248/ENSG00000163739/ENSG00000081041/ENSG00000169429/ENSG00000006210/ENSG00000129467/ENSG00000102962/ENSG00000163734	STAT1/PLCB4/CCL5/PIK3R3/CCL28/CXCL11/CXCL1/CXCL2/CXCL8/CX3CL1/ADCY4/CCL22/CXCL3	hsa:6772/hsa:5332/hsa:6352/hsa:8503/hsa:56477/hsa:6373/hsa:2919/hsa:2920/hsa:3576/hsa:6376/hsa:196883/hsa:6367/hsa:2921	13	0		13	ENSG00000115415/ENSG00000101333/ENSG00000271503/ENSG00000117461/ENSG00000151882/ENSG00000169248/ENSG00000163739/ENSG00000081041/ENSG00000169429/ENSG00000006210/ENSG00000129467/ENSG00000102962/ENSG00000163734
hsa05150	Staphylococcus aureus infection	9/251	90/9995	0.000412829802848332	0.00359561441190482	ENSG00000090339/ENSG00000000971/ENSG00000159403/ENSG00000182326/ENSG00000243649/ENSG00000160255/ENSG00000169403/ENSG00000171401/ENSG00000171346	ICAM1/CFH/C1R/C1S/CFB/ITGB2/PTAFR/KRT13/KRT15	hsa:3383/hsa:3075/hsa:715/hsa:716/hsa:629/hsa:3689/hsa:5724/hsa:3860/hsa:3866	9	2	ENSG00000171401/ENSG00000171346	7	ENSG00000090339/ENSG00000000971/ENSG00000159403/ENSG00000182326/ENSG00000243649/ENSG00000160255/ENSG00000169403
hsa03250	Viral life cycle - HIV-1	9/251	94/9995	0.000569987163930954	0.00480926669566742	ENSG00000130303/ENSG00000183486/ENSG00000157601/ENSG00000179750/ENSG00000101347/ENSG00000171843/ENSG00000228318/ENSG00000239713/ENSG00000128394	BST2/MX2/MX1/APOBEC3B/SAMHD1/MLLT3/AP001610.1/APOBEC3G/APOBEC3F	hsa:684/hsa:4600/hsa:4599/hsa:9582/hsa:25939/hsa:4300/hsa:4599/hsa:60489/hsa:200316	9	1	ENSG00000171843	8	ENSG00000130303/ENSG00000183486/ENSG00000157601/ENSG00000179750/ENSG00000101347/ENSG00000228318/ENSG00000239713/ENSG00000128394
hsa04620	Toll-like receptor signaling pathway	9/251	95/9995	0.000616107558850274	0.00504088002695679	ENSG00000185507/ENSG00000115415/ENSG00000271503/ENSG00000117461/ENSG00000136244/ENSG00000169248/ENSG00000169429/ENSG00000232810/ENSG00000137462	IRF7/STAT1/CCL5/PIK3R3/IL6/CXCL11/CXCL8/TNF/TLR2	hsa:3665/hsa:6772/hsa:6352/hsa:8503/hsa:3569/hsa:6373/hsa:3576/hsa:7124/hsa:7097	9	0		9	ENSG00000185507/ENSG00000115415/ENSG00000271503/ENSG00000117461/ENSG00000136244/ENSG00000169248/ENSG00000169429/ENSG00000232810/ENSG00000137462
hsa05165	Human papillomavirus infection	21/251	385/9995	0.000688322974727589	0.00546609421107203	ENSG00000187608/ENSG00000234745/ENSG00000125347/ENSG00000115415/ENSG00000204525/ENSG00000204642/ENSG00000135114/ENSG00000183486/ENSG00000117461/ENSG00000197536/ENSG00000055332/ENSG00000157601/ENSG00000213928/ENSG00000174804/ENSG00000146592/ENSG00000049089/ENSG00000232810/ENSG00000243753/ENSG00000228318/ENSG00000101412/ENSG00000115232	ISG15/HLA-B/IRF1/STAT1/HLA-C/HLA-F/OASL/MX2/PIK3R3/C5orf56/EIF2AK2/MX1/IRF9/FZD4/CREB5/COL9A2/TNF/HLA-L/AP001610.1/E2F1/ITGA4	hsa:9636/hsa:3106/hsa:3659/hsa:6772/hsa:3107/hsa:3134/hsa:8638/hsa:4600/hsa:8503/hsa:3659/hsa:5610/hsa:4599/hsa:10379/hsa:8322/hsa:9586/hsa:1298/hsa:7124/hsa:3133/hsa:4599/hsa:1869/hsa:3676	21	0		21	ENSG00000187608/ENSG00000234745/ENSG00000125347/ENSG00000115415/ENSG00000204525/ENSG00000204642/ENSG00000135114/ENSG00000183486/ENSG00000117461/ENSG00000197536/ENSG00000055332/ENSG00000157601/ENSG00000213928/ENSG00000174804/ENSG00000146592/ENSG00000049089/ENSG00000232810/ENSG00000243753/ENSG00000228318/ENSG00000101412/ENSG00000115232
hsa04672	Intestinal immune network for IgA production	5/251	33/9995	0.00128104418743992	0.00988234087453656	ENSG00000134470/ENSG00000136244/ENSG00000151882/ENSG00000164136/ENSG00000115232	IL15RA/IL6/CCL28/IL15/ITGA4	hsa:3601/hsa:3569/hsa:56477/hsa:3600/hsa:3676	5	0		5	ENSG00000134470/ENSG00000136244/ENSG00000151882/ENSG00000164136/ENSG00000115232
hsa04610	Complement and coagulation cascades	7/251	67/9995	0.00139518255526065	0.0104638691644549	ENSG00000149131/ENSG00000000971/ENSG00000197249/ENSG00000159403/ENSG00000182326/ENSG00000243649/ENSG00000160255	SERPING1/CFH/SERPINA1/C1R/C1S/CFB/ITGB2	hsa:710/hsa:3075/hsa:5265/hsa:715/hsa:716/hsa:629/hsa:3689	7	0		7	ENSG00000149131/ENSG00000000971/ENSG00000197249/ENSG00000159403/ENSG00000182326/ENSG00000243649/ENSG00000160255
hsa05330	Allograft rejection	5/251	35/9995	0.00168216610392116	0.012275266163749	ENSG00000234745/ENSG00000204525/ENSG00000204642/ENSG00000232810/ENSG00000243753	HLA-B/HLA-C/HLA-F/TNF/HLA-L	hsa:3106/hsa:3107/hsa:3134/hsa:7124/hsa:3133	5	0		5	ENSG00000234745/ENSG00000204525/ENSG00000204642/ENSG00000232810/ENSG00000243753
hsa05170	Human immunodeficiency virus 1 infection	15/251	256/9995	0.00200472305241978	0.0142440848461405	ENSG00000234745/ENSG00000204525/ENSG00000166710/ENSG00000204642/ENSG00000130303/ENSG00000117461/ENSG00000082512/ENSG00000179750/ENSG00000131196/ENSG00000101347/ENSG00000232810/ENSG00000243753/ENSG00000239713/ENSG00000128394/ENSG00000137462	HLA-B/HLA-C/B2M/HLA-F/BST2/PIK3R3/TRAF5/APOBEC3B/NFATC1/SAMHD1/TNF/HLA-L/APOBEC3G/APOBEC3F/TLR2	hsa:3106/hsa:3107/hsa:567/hsa:3134/hsa:684/hsa:8503/hsa:7188/hsa:9582/hsa:4772/hsa:25939/hsa:7124/hsa:3133/hsa:60489/hsa:200316/hsa:7097	15	0		15	ENSG00000234745/ENSG00000204525/ENSG00000166710/ENSG00000204642/ENSG00000130303/ENSG00000117461/ENSG00000082512/ENSG00000179750/ENSG00000131196/ENSG00000101347/ENSG00000232810/ENSG00000243753/ENSG00000239713/ENSG00000128394/ENSG00000137462
hsa05322	Systemic lupus erythematosus	9/251	114/9995	0.00225160973307116	0.0155880673828004	ENSG00000132109/ENSG00000159403/ENSG00000232810/ENSG00000182326/ENSG00000184678/ENSG00000158373/ENSG00000220323/ENSG00000180596/ENSG00000270276	TRIM21/C1R/TNF/C1S/HIST2H2BE/HIST1H2BD/HIST2H2BD/HIST1H2BC/HIST2H4B	hsa:6737/hsa:715/hsa:7124/hsa:716/hsa:8349/hsa:3017/hsa:3018/hsa:8343/hsa:8370	9	0		9	ENSG00000132109/ENSG00000159403/ENSG00000232810/ENSG00000182326/ENSG00000184678/ENSG00000158373/ENSG00000220323/ENSG00000180596/ENSG00000270276
hsa04514	Cell adhesion molecules	10/251	141/9995	0.00289050157723046	0.0195108856463056	ENSG00000234745/ENSG00000204525/ENSG00000204642/ENSG00000090339/ENSG00000181885/ENSG00000038427/ENSG00000197646/ENSG00000243753/ENSG00000160255/ENSG00000115232	HLA-B/HLA-C/HLA-F/ICAM1/CLDN7/VCAN/PDCD1LG2/HLA-L/ITGB2/ITGA4	hsa:3106/hsa:3107/hsa:3134/hsa:3383/hsa:1366/hsa:1462/hsa:80380/hsa:3133/hsa:3689/hsa:3676	10	1	ENSG00000038427	9	ENSG00000234745/ENSG00000204525/ENSG00000204642/ENSG00000090339/ENSG00000181885/ENSG00000197646/ENSG00000243753/ENSG00000160255/ENSG00000115232
hsa04657	IL-17 signaling pathway	8/251	102/9995	0.00406613063818875	0.026776957861243	ENSG00000136244/ENSG00000082512/ENSG00000163739/ENSG00000081041/ENSG00000169429/ENSG00000232810/ENSG00000149968/ENSG00000163734	IL6/TRAF5/CXCL1/CXCL2/CXCL8/TNF/MMP3/CXCL3	hsa:3569/hsa:7188/hsa:2919/hsa:2920/hsa:3576/hsa:7124/hsa:4314/hsa:2921	8	1	ENSG00000149968	7	ENSG00000136244/ENSG00000082512/ENSG00000163739/ENSG00000081041/ENSG00000169429/ENSG00000232810/ENSG00000163734
hsa04940	Type I diabetes mellitus	5/251	44/9995	0.0046862931564213	0.0301261702912798	ENSG00000234745/ENSG00000204525/ENSG00000204642/ENSG00000232810/ENSG00000243753	HLA-B/HLA-C/HLA-F/TNF/HLA-L	hsa:3106/hsa:3107/hsa:3134/hsa:7124/hsa:3133	5	0		5	ENSG00000234745/ENSG00000204525/ENSG00000204642/ENSG00000232810/ENSG00000243753
hsa04650	Natural killer cell mediated cytotoxicity	9/251	128/9995	0.00489508037911603	0.0307365512177053	ENSG00000234745/ENSG00000204525/ENSG00000090339/ENSG00000117461/ENSG00000131196/ENSG00000232810/ENSG00000243753/ENSG00000160255/ENSG00000155918	HLA-B/HLA-C/ICAM1/PIK3R3/NFATC1/TNF/HLA-L/ITGB2/RAET1L	hsa:3106/hsa:3107/hsa:3383/hsa:8503/hsa:4772/hsa:7124/hsa:3133/hsa:3689/hsa:154064	9	0		9	ENSG00000234745/ENSG00000204525/ENSG00000090339/ENSG00000117461/ENSG00000131196/ENSG00000232810/ENSG00000243753/ENSG00000160255/ENSG00000155918
hsa04218	Cellular senescence	12/251	211/9995	0.00694371910550589	0.0421829017710001	ENSG00000234745/ENSG00000204525/ENSG00000204642/ENSG00000117461/ENSG00000136244/ENSG00000131196/ENSG00000169429/ENSG00000243753/ENSG00000101057/ENSG00000164045/ENSG00000146674/ENSG00000101412	HLA-B/HLA-C/HLA-F/PIK3R3/IL6/NFATC1/CXCL8/HLA-L/MYBL2/CDC25A/IGFBP3/E2F1	hsa:3106/hsa:3107/hsa:3134/hsa:8503/hsa:3569/hsa:4772/hsa:3576/hsa:3133/hsa:4605/hsa:993/hsa:3486/hsa:1869	12	1	ENSG00000146674	11	ENSG00000234745/ENSG00000204525/ENSG00000204642/ENSG00000117461/ENSG00000136244/ENSG00000131196/ENSG00000169429/ENSG00000243753/ENSG00000101057/ENSG00000164045/ENSG00000101412
hsa04217	Necroptosis	13/251	238/9995	0.00703048362850002	0.0421829017710001	ENSG00000115415/ENSG00000259529/ENSG00000082512/ENSG00000055332/ENSG00000137752/ENSG00000213928/ENSG00000023445/ENSG00000126561/ENSG00000232810/ENSG00000138378/ENSG00000105499/ENSG00000254750/ENSG00000129465	STAT1/AL136295.5/TRAF5/EIF2AK2/CASP1/IRF9/BIRC3/STAT5A/TNF/STAT4/PLA2G4C/CASP1P2/RIPK3	hsa:6772/hsa:55072/hsa:7188/hsa:5610/hsa:834/hsa:10379/hsa:330/hsa:6776/hsa:7124/hsa:6775/hsa:8605/hsa:834/hsa:11035	13	0		13	ENSG00000115415/ENSG00000259529/ENSG00000082512/ENSG00000055332/ENSG00000137752/ENSG00000213928/ENSG00000023445/ENSG00000126561/ENSG00000232810/ENSG00000138378/ENSG00000105499/ENSG00000254750/ENSG00000129465
