## Supplementary Tables S3 for "Fibroblasts Regulate the Transformation Potential of Human Papillomavirus-positive Keratinocytes"

KEGGID	Description	GeneRatio	BgRatio	pvalue	padj	geneID	geneName	keggID	Count	Up	Up_Gene_id	Down	Down_Gene_id
hsa05321	Inflammatory bowel disease	10/445	50/9902	6.18081137573369e-05	0.0135792106148272	ENSG00000115415/ENSG00000069667/ENSG00000178573/ENSG00000092969/ENSG00000166949/ENSG00000115008/ENSG00000136244/ENSG00000119699/ENSG00000115604/ENSG00000169194	STAT1/RORA/MAF/TGFB2/SMAD3/IL1A/IL6/TGFB3/IL18R1/IL13	hsa:6772/hsa:6095/hsa:4094/hsa:7042/hsa:4088/hsa:3552/hsa:3569/hsa:7043/hsa:8809/hsa:3596	10	4	ENSG00000069667/ENSG00000092969/ENSG00000166949/ENSG00000119699	6	ENSG00000115415/ENSG00000178573/ENSG00000115008/ENSG00000136244/ENSG00000115604/ENSG00000169194
hsa04060	Cytokine-cytokine receptor interaction	24/445	228/9902	8.90440040316535e-05	0.0135792106148272	ENSG00000112964/ENSG00000137033/ENSG00000147896/ENSG00000163739/ENSG00000081041/ENSG00000128342/ENSG00000157873/ENSG00000092969/ENSG00000006210/ENSG00000164509/ENSG00000163734/ENSG00000185436/ENSG00000184371/ENSG00000136695/ENSG00000115602/ENSG00000108342/ENSG00000138696/ENSG00000115008/ENSG00000136244/ENSG00000119699/ENSG00000064300/ENSG00000115604/ENSG00000169194/ENSG00000163083	GHR/IL33/IFNK/CXCL1/CXCL2/LIF/TNFRSF14/TGFB2/CX3CL1/IL31RA/CXCL3/IFNLR1/CSF1/IL36RN/IL1RL1/CSF3/BMPR1B/IL1A/IL6/TGFB3/NGFR/IL18R1/IL13/INHBB	hsa:2690/hsa:90865/hsa:56832/hsa:2919/hsa:2920/hsa:3976/hsa:8764/hsa:7042/hsa:6376/hsa:133396/hsa:2921/hsa:163702/hsa:1435/hsa:26525/hsa:9173/hsa:1440/hsa:658/hsa:3552/hsa:3569/hsa:7043/hsa:4804/hsa:8809/hsa:3596/hsa:3625	24	4	ENSG00000092969/ENSG00000185436/ENSG00000136695/ENSG00000119699	20	ENSG00000112964/ENSG00000137033/ENSG00000147896/ENSG00000163739/ENSG00000081041/ENSG00000128342/ENSG00000157873/ENSG00000006210/ENSG00000164509/ENSG00000163734/ENSG00000184371/ENSG00000115602/ENSG00000108342/ENSG00000138696/ENSG00000115008/ENSG00000136244/ENSG00000064300/ENSG00000115604/ENSG00000169194/ENSG00000163083
hsa05162	Measles	17/445	148/9902	0.000338977624677508	0.0269225006570444	ENSG00000185507/ENSG00000115415/ENSG00000118971/ENSG00000089127/ENSG00000111335/ENSG00000183486/ENSG00000172115/ENSG00000117461/ENSG00000126803/ENSG00000157601/ENSG00000204390/ENSG00000115008/ENSG00000136244/ENSG00000173110/ENSG00000111331/ENSG00000239732/ENSG00000227666	IRF7/STAT1/CCND2/OAS1/OAS2/MX2/CYCS/PIK3R3/HSPA2/MX1/HSPA1L/IL1A/IL6/HSPA6/OAS3/TLR9/CYCSP24	hsa:3665/hsa:6772/hsa:894/hsa:4938/hsa:4939/hsa:4600/hsa:54205/hsa:8503/hsa:3306/hsa:4599/hsa:3305/hsa:3552/hsa:3569/hsa:3310/hsa:4940/hsa:54106/hsa:54205	17	5	ENSG00000126803/ENSG00000204390/ENSG00000173110/ENSG00000239732/ENSG00000227666	12	ENSG00000185507/ENSG00000115415/ENSG00000118971/ENSG00000089127/ENSG00000111335/ENSG00000183486/ENSG00000172115/ENSG00000117461/ENSG00000157601/ENSG00000115008/ENSG00000136244/ENSG00000111331
hsa04668	TNF signaling pathway	16/445	135/9902	0.00035308197583009	0.0269225006570444	ENSG00000163739/ENSG00000081041/ENSG00000146592/ENSG00000128342/ENSG00000117461/ENSG00000006210/ENSG00000163734/ENSG00000100985/ENSG00000184371/ENSG00000136848/ENSG00000006062/ENSG00000268499/ENSG00000136244/ENSG00000107968/ENSG00000129465/ENSG00000115604	CXCL1/CXCL2/CREB5/LIF/PIK3R3/CX3CL1/CXCL3/MMP9/CSF1/DAB2IP/MAP3K14/AC011479.2/IL6/MAP3K8/RIPK3/IL18R1	hsa:2919/hsa:2920/hsa:9586/hsa:3976/hsa:8503/hsa:6376/hsa:2921/hsa:4318/hsa:1435/hsa:153090/hsa:9020/hsa:83737/hsa:3569/hsa:1326/hsa:11035/hsa:8809	16	4	ENSG00000136848/ENSG00000006062/ENSG00000268499/ENSG00000107968	12	ENSG00000163739/ENSG00000081041/ENSG00000146592/ENSG00000128342/ENSG00000117461/ENSG00000006210/ENSG00000163734/ENSG00000100985/ENSG00000184371/ENSG00000136244/ENSG00000129465/ENSG00000115604
hsa05146	Amoebiasis	13/445	102/9902	0.000620623973722611	0.0378580623970793	ENSG00000163739/ENSG00000081041/ENSG00000197641/ENSG00000117461/ENSG00000092969/ENSG00000115414/ENSG00000163734/ENSG00000130702/ENSG00000130402/ENSG00000169896/ENSG00000057149/ENSG00000136244/ENSG00000119699	CXCL1/CXCL2/SERPINB13/PIK3R3/TGFB2/FN1/CXCL3/LAMA5/ACTN4/ITGAM/SERPINB3/IL6/TGFB3	hsa:2919/hsa:2920/hsa:5275/hsa:8503/hsa:7042/hsa:2335/hsa:2921/hsa:3911/hsa:81/hsa:3684/hsa:6317/hsa:3569/hsa:7043	13	6	ENSG00000197641/ENSG00000092969/ENSG00000130702/ENSG00000130402/ENSG00000057149/ENSG00000119699	7	ENSG00000163739/ENSG00000081041/ENSG00000117461/ENSG00000115414/ENSG00000163734/ENSG00000169896/ENSG00000136244
hsa04630	JAK-STAT signaling pathway	17/445	159/9902	0.000780255352844965	0.0387570694210348	ENSG00000112964/ENSG00000115415/ENSG00000147896/ENSG00000118971/ENSG00000138356/ENSG00000146648/ENSG00000128342/ENSG00000117461/ENSG00000164509/ENSG00000124762/ENSG00000185436/ENSG00000224057/ENSG00000137193/ENSG00000108342/ENSG00000250031/ENSG00000136244/ENSG00000169194	GHR/STAT1/IFNK/CCND2/AOX1/EGFR/LIF/PIK3R3/IL31RA/CDKN1A/IFNLR1/EGFR-AS1/PIM1/CSF3/AC009927.1/IL6/IL13	hsa:2690/hsa:6772/hsa:56832/hsa:894/hsa:316/hsa:1956/hsa:3976/hsa:8503/hsa:133396/hsa:1026/hsa:163702/hsa:1956/hsa:5292/hsa:1440/hsa:5781/hsa:3569/hsa:3596	17	5	ENSG00000146648/ENSG00000185436/ENSG00000224057/ENSG00000137193/ENSG00000250031	12	ENSG00000112964/ENSG00000115415/ENSG00000147896/ENSG00000118971/ENSG00000138356/ENSG00000128342/ENSG00000117461/ENSG00000164509/ENSG00000124762/ENSG00000108342/ENSG00000136244/ENSG00000169194
hsa04933	AGE-RAGE signaling pathway in diabetic complications	13/445	107/9902	0.000980692776821155	0.0387570694210348	ENSG00000106366/ENSG00000115415/ENSG00000117461/ENSG00000092969/ENSG00000187091/ENSG00000115414/ENSG00000120738/ENSG00000166949/ENSG00000137193/ENSG00000115008/ENSG00000117525/ENSG00000136244/ENSG00000119699	SERPINE1/STAT1/PIK3R3/TGFB2/PLCD1/FN1/EGR1/SMAD3/PIM1/IL1A/F3/IL6/TGFB3	hsa:5054/hsa:6772/hsa:8503/hsa:7042/hsa:5333/hsa:2335/hsa:1958/hsa:4088/hsa:5292/hsa:3552/hsa:2152/hsa:3569/hsa:7043	13	6	ENSG00000092969/ENSG00000120738/ENSG00000166949/ENSG00000137193/ENSG00000117525/ENSG00000119699	7	ENSG00000106366/ENSG00000115415/ENSG00000117461/ENSG00000187091/ENSG00000115414/ENSG00000115008/ENSG00000136244
hsa04330	Notch signaling pathway	10/445	70/9902	0.00106931763493523	0.0387570694210348	ENSG00000198719/ENSG00000178498/ENSG00000100060/ENSG00000090932/ENSG00000110042/ENSG00000074181/ENSG00000163840/ENSG00000065717/ENSG00000184916/ENSG00000164683	DLL1/DTX3/MFNG/DLL3/DTX4/NOTCH3/DTX3L/TLE2/JAG2/HEY1	hsa:28514/hsa:196403/hsa:4242/hsa:10683/hsa:23220/hsa:4854/hsa:151636/hsa:7089/hsa:3714/hsa:23462	10	7	ENSG00000198719/ENSG00000100060/ENSG00000090932/ENSG00000110042/ENSG00000074181/ENSG00000065717/ENSG00000184916	3	ENSG00000178498/ENSG00000163840/ENSG00000164683
hsa04610	Complement and coagulation cascades	10/445	71/9902	0.00119583911170706	0.0387570694210348	ENSG00000106366/ENSG00000197249/ENSG00000181104/ENSG00000149131/ENSG00000000971/ENSG00000011422/ENSG00000169896/ENSG00000104368/ENSG00000117525/ENSG00000197405	SERPINE1/SERPINA1/F2R/SERPING1/CFH/PLAUR/ITGAM/PLAT/F3/C5AR1	hsa:5054/hsa:5265/hsa:2149/hsa:710/hsa:3075/hsa:5329/hsa:3684/hsa:5327/hsa:2152/hsa:728	10	2	ENSG00000181104/ENSG00000117525	8	ENSG00000106366/ENSG00000197249/ENSG00000149131/ENSG00000000971/ENSG00000011422/ENSG00000169896/ENSG00000104368/ENSG00000197405
hsa05134	Legionellosis	13/445	110/9902	0.00127072358757491	0.0387570694210348	ENSG00000163739/ENSG00000101210/ENSG00000081041/ENSG00000172115/ENSG00000126803/ENSG00000204390/ENSG00000163734/ENSG00000245156/ENSG00000169896/ENSG00000136244/ENSG00000173110/ENSG00000227666/ENSG00000249855	CXCL1/EEF1A2/CXCL2/CYCS/HSPA2/HSPA1L/CXCL3/AP001107.1/ITGAM/IL6/HSPA6/CYCSP24/EEF1A1P19	hsa:2919/hsa:1917/hsa:2920/hsa:54205/hsa:3306/hsa:3305/hsa:2921/hsa:81876/hsa:3684/hsa:3569/hsa:3310/hsa:54205/hsa:1915	13	7	ENSG00000101210/ENSG00000126803/ENSG00000204390/ENSG00000245156/ENSG00000173110/ENSG00000227666/ENSG00000249855	6	ENSG00000163739/ENSG00000081041/ENSG00000172115/ENSG00000163734/ENSG00000169896/ENSG00000136244
hsa05206	MicroRNAs in cancer	18/445	183/9902	0.00146335651734898	0.039453794902013	ENSG00000135679/ENSG00000118971/ENSG00000146648/ENSG00000117461/ENSG00000168477/ENSG00000092969/ENSG00000074181/ENSG00000100985/ENSG00000124762/ENSG00000229124/ENSG00000100234/ENSG00000104081/ENSG00000224057/ENSG00000137193/ENSG00000065361/ENSG00000248290/ENSG00000185634/ENSG00000169554	MDM2/CCND2/EGFR/PIK3R3/TNXB/TGFB2/NOTCH3/MMP9/CDKN1A/VIM-AS1/TIMP3/BMF/EGFR-AS1/PIM1/ERBB3/TNXA/SHC4/ZEB2	hsa:4193/hsa:894/hsa:1956/hsa:8503/hsa:7148/hsa:7042/hsa:4854/hsa:4318/hsa:1026/hsa:7431/hsa:7078/hsa:90427/hsa:1956/hsa:5292/hsa:2065/hsa:7148/hsa:399694/hsa:9839	18	10	ENSG00000146648/ENSG00000168477/ENSG00000092969/ENSG00000074181/ENSG00000100234/ENSG00000104081/ENSG00000224057/ENSG00000137193/ENSG00000065361/ENSG00000248290	8	ENSG00000135679/ENSG00000118971/ENSG00000117461/ENSG00000100985/ENSG00000124762/ENSG00000229124/ENSG00000185634/ENSG00000169554
hsa05202	Transcriptional misregulation in cancer	19/445	199/9902	0.00155228045516117	0.039453794902013	ENSG00000126778/ENSG00000135679/ENSG00000007516/ENSG00000118971/ENSG00000146674/ENSG00000178573/ENSG00000139626/ENSG00000100985/ENSG00000124762/ENSG00000169896/ENSG00000058091/ENSG00000104368/ENSG00000180953/ENSG00000113916/ENSG00000144802/ENSG00000133101/ENSG00000136244/ENSG00000064300/ENSG00000162924	SIX1/MDM2/BAIAP3/CCND2/IGFBP3/MAF/ITGB7/MMP9/CDKN1A/ITGAM/CDK14/PLAT/ST20/BCL6/NFKBIZ/CCNA1/IL6/NGFR/REL	hsa:6495/hsa:4193/hsa:8938/hsa:894/hsa:3486/hsa:4094/hsa:3695/hsa:4318/hsa:1026/hsa:3684/hsa:5218/hsa:5327/hsa:597/hsa:604/hsa:64332/hsa:8900/hsa:3569/hsa:4804/hsa:5966	19	7	ENSG00000007516/ENSG00000146674/ENSG00000139626/ENSG00000058091/ENSG00000113916/ENSG00000144802/ENSG00000162924	12	ENSG00000126778/ENSG00000135679/ENSG00000118971/ENSG00000178573/ENSG00000100985/ENSG00000124762/ENSG00000169896/ENSG00000104368/ENSG00000180953/ENSG00000133101/ENSG00000136244/ENSG00000064300
