## Supplementary Tables S3 for "Fibroblasts Regulate the Transformation Potential of Human Papillomavirus-positive Keratinocytes"

KEGGID	Description	GeneRatio	BgRatio	pvalue	padj	geneID	geneName	keggID	Count	Up	Up_Gene_id	Down	Down_Gene_id
hsa04010	MAPK signaling pathway	33/484	343/10434	5.45957441671451e-05	0.00728690141676561	ENSG00000068078/ENSG00000125538/ENSG00000162344/ENSG00000136997/ENSG00000143590/ENSG00000124882/ENSG00000109321/ENSG00000170458/ENSG00000109971/ENSG00000075461/ENSG00000085276/ENSG00000175197/ENSG00000134259/ENSG00000225434/ENSG00000107968/ENSG00000106211/ENSG00000153233/ENSG00000065361/ENSG00000101280/ENSG00000104814/ENSG00000092969/ENSG00000108984/ENSG00000188089/ENSG00000156427/ENSG00000236060…	FGFR3/IL1B/FGF19/MYC/EFNA3/EREG/AREG/CD14/HSPA8/CACNG4/MECOM/DDIT3/NGF/LINC01504/MAP3K8/HSPB1/PTPRR/ERBB3/ANGPT4/MAP4K1/TGFB2/MAP2K6/PLA2G4E/FGF18/HSPB1P1/AL354719.2/PLA2G4F/RASGRF2/CACNG8/CSF1R/FGF2/FGF21/PLA2G4C	hsa:2261/hsa:3553/hsa:9965/hsa:4609/hsa:1944/hsa:2069/hsa:374/hsa:929/hsa:3312/hsa:27092/hsa:2122/hsa:1649/hsa:4803/hsa:11184/hsa:1326/hsa:3315/hsa:5801/hsa:2065/hsa:51378/hsa:11184/hsa:7042/hsa:5608/hsa:123745/hsa:8817/hsa:3315/hsa:11184/hsa:255189/hsa:5924/hsa:59283/hsa:1436/hsa:2247/hsa:26291/hsa:8605	33	16	ENSG00000068078/ENSG00000136997/ENSG00000143590/ENSG00000109971/ENSG00000075461/ENSG00000085276/ENSG00000107968/ENSG00000106211/ENSG00000065361/ENSG00000104814/ENSG00000108984/ENSG00000188089/ENSG00000236060/ENSG00000236345/ENSG00000168907/ENSG00000142408	17	ENSG00000125538/ENSG00000162344/ENSG00000124882/ENSG00000109321/ENSG00000170458/ENSG00000175197/ENSG00000134259/ENSG00000225434/ENSG00000153233/ENSG00000101280/ENSG00000092969/ENSG00000156427/ENSG00000113319/ENSG00000182578/ENSG00000138685/ENSG00000105550/ENSG00000105499
hsa05150	Staphylococcus aureus infection	15/484	102/10434	6.70721714147413e-05	0.00728690141676561	ENSG00000164047/ENSG00000186847/ENSG00000106804/ENSG00000226145/ENSG00000230088/ENSG00000131737/ENSG00000171403/ENSG00000227300/ENSG00000131738/ENSG00000169403/ENSG00000171401/ENSG00000264644/ENSG00000214822/ENSG00000229526/ENSG00000159403	CAMP/KRT14/C5/KRT16P6/KRT16P5/KRT34/KRT9/KRT16P2/KRT33B/PTAFR/KRT13/KRT18P8/KRT16P3/KRT16P4/C1R	hsa:820/hsa:3861/hsa:727/hsa:3861/hsa:3861/hsa:3885/hsa:3857/hsa:3868/hsa:3884/hsa:5724/hsa:3860/hsa:3875/hsa:3868/hsa:3861/hsa:715	15	9	ENSG00000186847/ENSG00000106804/ENSG00000226145/ENSG00000230088/ENSG00000227300/ENSG00000171401/ENSG00000214822/ENSG00000229526/ENSG00000159403	6	ENSG00000164047/ENSG00000131737/ENSG00000171403/ENSG00000131738/ENSG00000169403/ENSG00000264644
hsa04060	Cytokine-cytokine receptor interaction	26/484	246/10434	7.31127232451399e-05	0.00728690141676561	ENSG00000163701/ENSG00000121858/ENSG00000125538/ENSG00000142677/ENSG00000116678/ENSG00000115604/ENSG00000115602/ENSG00000136689/ENSG00000145777/ENSG00000123496/ENSG00000134259/ENSG00000169245/ENSG00000139269/ENSG00000104998/ENSG00000171889/ENSG00000136688/ENSG00000127863/ENSG00000100385/ENSG00000153162/ENSG00000092969/ENSG00000016402/ENSG00000163464/ENSG00000136695/ENSG00000113520/ENSG00000163739…	IL17RE/TNFSF10/IL1B/IL22RA1/LEPR/IL18R1/IL1RL1/IL1RN/TSLP/IL13RA2/NGF/CXCL10/INHBE/IL27RA/MIR31HG/IL36G/TNFRSF19/IL2RB/BMP6/TGFB2/IL20RA/CXCR1/IL36RN/IL4/CXCL1/CSF1R	hsa:132014/hsa:8743/hsa:3553/hsa:58985/hsa:3953/hsa:8809/hsa:9173/hsa:3557/hsa:85480/hsa:3598/hsa:4803/hsa:3627/hsa:83729/hsa:9466/hsa:3467/hsa:56300/hsa:55504/hsa:3560/hsa:654/hsa:7042/hsa:53832/hsa:3577/hsa:26525/hsa:3565/hsa:2919/hsa:1436	26	12	ENSG00000163701/ENSG00000121858/ENSG00000142677/ENSG00000116678/ENSG00000136689/ENSG00000169245/ENSG00000104998/ENSG00000171889/ENSG00000136688/ENSG00000100385/ENSG00000016402/ENSG00000136695	14	ENSG00000125538/ENSG00000115604/ENSG00000115602/ENSG00000145777/ENSG00000123496/ENSG00000134259/ENSG00000139269/ENSG00000127863/ENSG00000153162/ENSG00000092969/ENSG00000163464/ENSG00000113520/ENSG00000163739/ENSG00000182578
hsa05146	Amoebiasis	14/484	104/10434	0.000302709445212854	0.0183609687923462	ENSG00000276600/ENSG00000125538/ENSG00000101680/ENSG00000197565/ENSG00000170458/ENSG00000106211/ENSG00000092969/ENSG00000137462/ENSG00000197641/ENSG00000236060/ENSG00000137841/ENSG00000206073/ENSG00000163739/ENSG00000057149	RAB7B/IL1B/LAMA1/COL4A6/CD14/HSPB1/TGFB2/TLR2/SERPINB13/HSPB1P1/PLCB2/SERPINB4/CXCL1/SERPINB3	hsa:338382/hsa:3553/hsa:284217/hsa:1288/hsa:929/hsa:3315/hsa:7042/hsa:7097/hsa:5275/hsa:3315/hsa:5330/hsa:6318/hsa:2919/hsa:6317	14	10	ENSG00000276600/ENSG00000101680/ENSG00000197565/ENSG00000106211/ENSG00000137462/ENSG00000197641/ENSG00000236060/ENSG00000137841/ENSG00000206073/ENSG00000057149	4	ENSG00000125538/ENSG00000170458/ENSG00000092969/ENSG00000163739
hsa05219	Bladder cancer	9/484	48/10434	0.000307039611912144	0.0183609687923462	ENSG00000113070/ENSG00000068078/ENSG00000136997/ENSG00000035664/ENSG00000101412/ENSG00000007968/ENSG00000025708/ENSG00000196611/ENSG00000100985	HBEGF/FGFR3/MYC/DAPK2/E2F1/E2F2/TYMP/MMP1/MMP9	hsa:1839/hsa:2261/hsa:4609/hsa:23604/hsa:1869/hsa:1870/hsa:1890/hsa:4312/hsa:4318	9	7	ENSG00000068078/ENSG00000136997/ENSG00000035664/ENSG00000101412/ENSG00000007968/ENSG00000025708/ENSG00000100985	2	ENSG00000113070/ENSG00000196611
