## Supplementary Tables S3 for "Fibroblasts Regulate the Transformation Potential of Human Papillomavirus-positive Keratinocytes"

ReactomeID	Description	GeneRatio	BgRatio	pvalue	padj	geneID	geneName	EntrezID	Count	Up	Up_Gene_id	Down	Down_Gene_id
R-HSA-909733	Interferon alpha/beta signaling	26/597	57/8875	3.32853670316657e-16	3.2652945058064e-13	ENSG00000185507/ENSG00000187608/ENSG00000135114/ENSG00000185745/ENSG00000125347/ENSG00000134321/ENSG00000204642/ENSG00000172183/ENSG00000126709/ENSG00000213928/ENSG00000115415/ENSG00000101347/ENSG00000119917/ENSG00000130303/ENSG00000089127/ENSG00000068079/ENSG00000119922/ENSG00000111331/ENSG00000120738/ENSG00000165949/ENSG00000185885/ENSG00000157601/ENSG00000111335/ENSG00000184979/ENSG00000183486…	IRF7/ISG15/OASL/IFIT1/IRF1/RSAD2/HLA-F/ISG20/IFI6/IRF9/STAT1/SAMHD1/IFIT3/BST2/OAS1/IFI35/IFIT2/OAS3/EGR1/IFI27/IFITM1/MX1/OAS2/USP18/MX2/XAF1	3665/9636/8638/3434/3659/91543/3134/3669/2537/10379/6772/25939/3437/684/4938/3430/3433/4940/1958/3429/8519/4599/4939/11274/4600/54739	26	25	ENSG00000185507/ENSG00000187608/ENSG00000135114/ENSG00000185745/ENSG00000125347/ENSG00000134321/ENSG00000204642/ENSG00000172183/ENSG00000126709/ENSG00000213928/ENSG00000115415/ENSG00000101347/ENSG00000119917/ENSG00000130303/ENSG00000089127/ENSG00000068079/ENSG00000119922/ENSG00000111331/ENSG00000120738/ENSG00000185885/ENSG00000157601/ENSG00000111335/ENSG00000184979/ENSG00000183486/ENSG00000132530	1	ENSG00000165949
R-HSA-913531	Interferon Signaling	34/597	169/8875	5.39086529519829e-09	2.64421942729476e-06	ENSG00000090339/ENSG00000185507/ENSG00000187608/ENSG00000138646/ENSG00000135114/ENSG00000185745/ENSG00000107201/ENSG00000125347/ENSG00000134321/ENSG00000204642/ENSG00000172183/ENSG00000126709/ENSG00000213928/ENSG00000055332/ENSG00000115415/ENSG00000101347/ENSG00000119917/ENSG00000130303/ENSG00000089127/ENSG00000068079/ENSG00000109654/ENSG00000119922/ENSG00000111331/ENSG00000120738/ENSG00000165949…	ICAM1/IRF7/ISG15/HERC5/OASL/IFIT1/DDX58/IRF1/RSAD2/HLA-F/ISG20/IFI6/IRF9/EIF2AK2/STAT1/SAMHD1/IFIT3/BST2/OAS1/IFI35/TRIM2/IFIT2/OAS3/EGR1/IFI27/IFITM1/MX1/UBE2L6/OAS2/USP18/GBP4/MX2/XAF1/GBP1	3383/3665/9636/51191/8638/3434/23586/3659/91543/3134/3669/2537/10379/5610/6772/25939/3437/684/4938/3430/23321/3433/4940/1958/3429/8519/4599/9246/4939/11274/115361/4600/54739/2633	34	33	ENSG00000090339/ENSG00000185507/ENSG00000187608/ENSG00000138646/ENSG00000135114/ENSG00000185745/ENSG00000107201/ENSG00000125347/ENSG00000134321/ENSG00000204642/ENSG00000172183/ENSG00000126709/ENSG00000213928/ENSG00000055332/ENSG00000115415/ENSG00000101347/ENSG00000119917/ENSG00000130303/ENSG00000089127/ENSG00000068079/ENSG00000109654/ENSG00000119922/ENSG00000111331/ENSG00000120738/ENSG00000185885…	1	ENSG00000165949
R-HSA-500792	GPCR ligand binding	38/597	280/8875	2.35200102902099e-05	0.00769104336489865	ENSG00000186867/ENSG00000127507/ENSG00000087494/ENSG00000271503/ENSG00000174804/ENSG00000255398/ENSG00000182782/ENSG00000128602/ENSG00000169248/ENSG00000069482/ENSG00000047597/ENSG00000151882/ENSG00000169429/ENSG00000258839/ENSG00000125730/ENSG00000127920/ENSG00000171873/ENSG00000109255/ENSG00000006210/ENSG00000127362/ENSG00000125510/ENSG00000163464/ENSG00000186469/ENSG00000173432/ENSG00000134830…	QRFPR/ADGRE2/PTHLH/CCL5/FZD4/HCAR3/HCAR2/SMO/CXCL11/GAL/XK/CCL28/CXCL8/MC1R/C3/GNG11/ADRA1D/NMU/CX3CL1/TAS2R3/OPRL1/CXCR1/GNG2/SAA1/C5AR2/CCR9/S1PR1/HRH4/GPR68/GPR132/PPBP/TAS2R4/ADORA2A/CXCL10/DRD2/WNT16/KEL/S1PR4	84109/30817/5744/6352/8322/8843/338442/6608/6373/51083/7504/56477/3576/4157/718/2791/146/10874/6376/50831/4987/3577/54331/6288/27202/10803/1901/59340/8111/29933/5473/50832/135/3627/1813/51384/3792/8698	38	24	ENSG00000186867/ENSG00000271503/ENSG00000174804/ENSG00000255398/ENSG00000182782/ENSG00000128602/ENSG00000169248/ENSG00000069482/ENSG00000047597/ENSG00000151882/ENSG00000169429/ENSG00000258839/ENSG00000125730/ENSG00000109255/ENSG00000006210/ENSG00000127362/ENSG00000125510/ENSG00000173432/ENSG00000173585/ENSG00000119714/ENSG00000127364/ENSG00000128271/ENSG00000169245/ENSG00000197993	14	ENSG00000127507/ENSG00000087494/ENSG00000127920/ENSG00000171873/ENSG00000163464/ENSG00000186469/ENSG00000134830/ENSG00000170989/ENSG00000134489/ENSG00000183484/ENSG00000163736/ENSG00000149295/ENSG00000002745/ENSG00000125910
R-HSA-373076	Class A/1 (Rhodopsin-like receptors)	29/597	196/8875	4.5289330721437e-05	0.0105835767729813	ENSG00000186867/ENSG00000271503/ENSG00000255398/ENSG00000182782/ENSG00000169248/ENSG00000069482/ENSG00000047597/ENSG00000151882/ENSG00000169429/ENSG00000258839/ENSG00000125730/ENSG00000171873/ENSG00000109255/ENSG00000006210/ENSG00000125510/ENSG00000163464/ENSG00000173432/ENSG00000134830/ENSG00000173585/ENSG00000170989/ENSG00000134489/ENSG00000119714/ENSG00000183484/ENSG00000163736/ENSG00000128271…	QRFPR/CCL5/HCAR3/HCAR2/CXCL11/GAL/XK/CCL28/CXCL8/MC1R/C3/ADRA1D/NMU/CX3CL1/OPRL1/CXCR1/SAA1/C5AR2/CCR9/S1PR1/HRH4/GPR68/GPR132/PPBP/ADORA2A/CXCL10/DRD2/KEL/S1PR4	84109/6352/8843/338442/6373/51083/7504/56477/3576/4157/718/146/10874/6376/4987/3577/6288/27202/10803/1901/59340/8111/29933/5473/135/3627/1813/3792/8698	29	20	ENSG00000186867/ENSG00000271503/ENSG00000255398/ENSG00000182782/ENSG00000169248/ENSG00000069482/ENSG00000047597/ENSG00000151882/ENSG00000169429/ENSG00000258839/ENSG00000125730/ENSG00000109255/ENSG00000006210/ENSG00000125510/ENSG00000173432/ENSG00000173585/ENSG00000119714/ENSG00000128271/ENSG00000169245/ENSG00000197993	9	ENSG00000171873/ENSG00000163464/ENSG00000134830/ENSG00000170989/ENSG00000134489/ENSG00000183484/ENSG00000163736/ENSG00000149295/ENSG00000125910
R-HSA-1474244	Extracellular matrix organization	35/597	259/8875	5.39427970080596e-05	0.0105835767729813	ENSG00000090339/ENSG00000077942/ENSG00000166670/ENSG00000035862/ENSG00000196611/ENSG00000168477/ENSG00000171812/ENSG00000049089/ENSG00000105426/ENSG00000129038/ENSG00000115414/ENSG00000102996/ENSG00000111799/ENSG00000166033/ENSG00000106366/ENSG00000092969/ENSG00000182492/ENSG00000105855/ENSG00000038427/ENSG00000135074/ENSG00000163520/ENSG00000087245/ENSG00000204248/ENSG00000154734/ENSG00000105376…	ICAM1/FBLN1/MMP10/TIMP2/MMP1/TNXB/COL8A2/COL9A2/PTPRS/LOXL1/FN1/MMP15/COL12A1/HTRA1/SERPINE1/TGFB2/BGN/ITGB8/VCAN/ADAM19/FBLN2/MMP2/COL11A2/ADAMTS1/ICAM5/BMP4/CTSS/LOXL4/MMP3/ITGB7/ITGA7/ITGAM/MFAP4/MMP11/LTBP1	3383/2192/4319/7077/4312/7148/1296/1298/5802/4016/2335/4324/1303/5654/5054/7042/633/3696/1462/8728/2199/4313/1302/9510/7087/652/1520/84171/4314/3695/3679/3684/4239/4320/4052	35	24	ENSG00000090339/ENSG00000077942/ENSG00000035862/ENSG00000168477/ENSG00000171812/ENSG00000049089/ENSG00000105426/ENSG00000129038/ENSG00000102996/ENSG00000111799/ENSG00000092969/ENSG00000182492/ENSG00000105855/ENSG00000163520/ENSG00000204248/ENSG00000154734/ENSG00000105376/ENSG00000125378/ENSG00000163131/ENSG00000138131/ENSG00000139626/ENSG00000135424/ENSG00000166482/ENSG00000099953	11	ENSG00000166670/ENSG00000196611/ENSG00000115414/ENSG00000166033/ENSG00000106366/ENSG00000038427/ENSG00000135074/ENSG00000087245/ENSG00000149968/ENSG00000169896/ENSG00000049323
R-HSA-375276	Peptide ligand-binding receptors	19/597	109/8875	0.000105318183810067	0.0140865376798073	ENSG00000186867/ENSG00000271503/ENSG00000169248/ENSG00000069482/ENSG00000047597/ENSG00000151882/ENSG00000169429/ENSG00000258839/ENSG00000125730/ENSG00000109255/ENSG00000006210/ENSG00000125510/ENSG00000163464/ENSG00000173432/ENSG00000134830/ENSG00000173585/ENSG00000163736/ENSG00000169245/ENSG00000197993	QRFPR/CCL5/CXCL11/GAL/XK/CCL28/CXCL8/MC1R/C3/NMU/CX3CL1/OPRL1/CXCR1/SAA1/C5AR2/CCR9/PPBP/CXCL10/KEL	84109/6352/6373/51083/7504/56477/3576/4157/718/10874/6376/4987/3577/6288/27202/10803/5473/3627/3792	19	16	ENSG00000186867/ENSG00000271503/ENSG00000169248/ENSG00000069482/ENSG00000047597/ENSG00000151882/ENSG00000169429/ENSG00000258839/ENSG00000125730/ENSG00000109255/ENSG00000006210/ENSG00000125510/ENSG00000173432/ENSG00000173585/ENSG00000169245/ENSG00000197993	3	ENSG00000163464/ENSG00000134830/ENSG00000163736
R-HSA-380108	Chemokine receptors bind chemokines	9/597	30/8875	0.000105517853376083	0.0140865376798073	ENSG00000271503/ENSG00000169248/ENSG00000151882/ENSG00000169429/ENSG00000006210/ENSG00000163464/ENSG00000173585/ENSG00000163736/ENSG00000169245	CCL5/CXCL11/CCL28/CXCL8/CX3CL1/CXCR1/CCR9/PPBP/CXCL10	6352/6373/56477/3576/6376/3577/10803/5473/3627	9	7	ENSG00000271503/ENSG00000169248/ENSG00000151882/ENSG00000169429/ENSG00000006210/ENSG00000173585/ENSG00000169245	2	ENSG00000163464/ENSG00000163736
R-HSA-6785807	Interleukin-4 and 13 signaling	17/597	92/8875	0.000114874925013719	0.0140865376798073	ENSG00000090339/ENSG00000196611/ENSG00000232810/ENSG00000115414/ENSG00000122691/ENSG00000115415/ENSG00000124762/ENSG00000026025/ENSG00000136244/ENSG00000169429/ENSG00000087245/ENSG00000128342/ENSG00000169194/ENSG00000173432/ENSG00000170989/ENSG00000149968/ENSG00000169896	ICAM1/MMP1/TNF/FN1/TWIST1/STAT1/CDKN1A/VIM/IL6/CXCL8/MMP2/LIF/IL13/SAA1/S1PR1/MMP3/ITGAM	3383/4312/7124/2335/7291/6772/1026/7431/3569/3576/4313/3976/3596/6288/1901/4314/3684	17	6	ENSG00000090339/ENSG00000232810/ENSG00000115415/ENSG00000136244/ENSG00000169429/ENSG00000173432	11	ENSG00000196611/ENSG00000115414/ENSG00000122691/ENSG00000124762/ENSG00000026025/ENSG00000087245/ENSG00000128342/ENSG00000169194/ENSG00000170989/ENSG00000149968/ENSG00000169896
R-HSA-418594	G alpha (i) signalling events	35/597	279/8875	0.000241889331010864	0.0263659370801842	ENSG00000145476/ENSG00000271503/ENSG00000255398/ENSG00000182782/ENSG00000101333/ENSG00000169248/ENSG00000069482/ENSG00000121281/ENSG00000087258/ENSG00000196139/ENSG00000151882/ENSG00000169429/ENSG00000125730/ENSG00000127920/ENSG00000143919/ENSG00000129467/ENSG00000109255/ENSG00000150995/ENSG00000006210/ENSG00000174788/ENSG00000127362/ENSG00000125510/ENSG00000163464/ENSG00000186469/ENSG00000173432…	CYP4V2/CCL5/HCAR3/HCAR2/PLCB4/CXCL11/GAL/ADCY7/GNAO1/AKR1C3/CCL28/CXCL8/C3/GNG11/CAMKMT/ADCY4/NMU/ITPR1/CX3CL1/PCP2/TAS2R3/OPRL1/CXCR1/GNG2/SAA1/CCR9/S1PR1/HRH4/RDH5/PDE4A/PPBP/TAS2R4/CXCL10/DRD2/S1PR4	285440/6352/8843/338442/5332/6373/51083/113/2775/8644/56477/3576/718/2791/79823/196883/10874/3708/6376/126006/50831/4987/3577/54331/6288/10803/1901/59340/5959/5141/5473/50832/3627/1813/8698	35	23	ENSG00000271503/ENSG00000255398/ENSG00000182782/ENSG00000101333/ENSG00000169248/ENSG00000069482/ENSG00000121281/ENSG00000151882/ENSG00000169429/ENSG00000125730/ENSG00000129467/ENSG00000109255/ENSG00000150995/ENSG00000006210/ENSG00000174788/ENSG00000127362/ENSG00000125510/ENSG00000173432/ENSG00000173585/ENSG00000135437/ENSG00000065989/ENSG00000127364/ENSG00000169245	12	ENSG00000145476/ENSG00000087258/ENSG00000196139/ENSG00000127920/ENSG00000143919/ENSG00000163464/ENSG00000186469/ENSG00000170989/ENSG00000134489/ENSG00000163736/ENSG00000149295/ENSG00000125910
R-HSA-1566948	Elastic fibre formation	10/597	42/8875	0.000362227699153998	0.0355345372870072	ENSG00000077942/ENSG00000129038/ENSG00000115414/ENSG00000092969/ENSG00000105855/ENSG00000163520/ENSG00000125378/ENSG00000138131/ENSG00000166482/ENSG00000049323	FBLN1/LOXL1/FN1/TGFB2/ITGB8/FBLN2/BMP4/LOXL4/MFAP4/LTBP1	2192/4016/2335/7042/3696/2199/652/84171/4239/4052	10	8	ENSG00000077942/ENSG00000129038/ENSG00000092969/ENSG00000105855/ENSG00000163520/ENSG00000125378/ENSG00000138131/ENSG00000166482	2	ENSG00000115414/ENSG00000049323
