## Supplementary Tables S3 for "Fibroblasts Regulate the Transformation Potential of Human Papillomavirus-positive Keratinocytes"

ReactomeID	Description	GeneRatio	BgRatio	pvalue	padj	geneID	geneName	EntrezID	Count	Up	Up_Gene_id	Down	Down_Gene_id
R-HSA-909733	Interferon alpha/beta signaling	30/293	56/8844	2.82995492362067e-30	1.94983894237464e-27	ENSG00000187608/ENSG00000234745/ENSG00000185745/ENSG00000185507/ENSG00000125347/ENSG00000134321/ENSG00000165949/ENSG00000115415/ENSG00000204525/ENSG00000172183/ENSG00000111331/ENSG00000089127/ENSG00000111335/ENSG00000068079/ENSG00000204642/ENSG00000135114/ENSG00000130303/ENSG00000126709/ENSG00000183486/ENSG00000160710/ENSG00000157601/ENSG00000213928/ENSG00000119917/ENSG00000101347/ENSG00000184979…	ISG15/HLA-B/IFIT1/IRF7/IRF1/RSAD2/IFI27/STAT1/HLA-C/ISG20/OAS3/OAS1/OAS2/IFI35/HLA-F/OASL/BST2/IFI6/MX2/ADAR/MX1/IRF9/IFIT3/SAMHD1/USP18/IFITM1/XAF1/PSMB8/IFITM3/IFIT2	9636/3106/3434/3665/3659/91543/3429/6772/3107/3669/4940/4938/4939/3430/3134/8638/684/2537/4600/103/4599/10379/3437/25939/11274/8519/54739/5696/10410/3433	30	0		30	ENSG00000187608/ENSG00000234745/ENSG00000185745/ENSG00000185507/ENSG00000125347/ENSG00000134321/ENSG00000165949/ENSG00000115415/ENSG00000204525/ENSG00000172183/ENSG00000111331/ENSG00000089127/ENSG00000111335/ENSG00000068079/ENSG00000204642/ENSG00000135114/ENSG00000130303/ENSG00000126709/ENSG00000183486/ENSG00000160710/ENSG00000157601/ENSG00000213928/ENSG00000119917/ENSG00000101347/ENSG00000184979…
R-HSA-913531	Interferon Signaling	45/293	168/8844	4.4488151067065e-29	1.53261680426039e-26	ENSG00000187608/ENSG00000234745/ENSG00000185745/ENSG00000185507/ENSG00000125347/ENSG00000134321/ENSG00000165949/ENSG00000115415/ENSG00000204525/ENSG00000166710/ENSG00000107201/ENSG00000172183/ENSG00000111331/ENSG00000089127/ENSG00000111335/ENSG00000068079/ENSG00000138646/ENSG00000204642/ENSG00000135114/ENSG00000090339/ENSG00000130303/ENSG00000126709/ENSG00000156587/ENSG00000132274/ENSG00000183486…	ISG15/HLA-B/IFIT1/IRF7/IRF1/RSAD2/IFI27/STAT1/HLA-C/B2M/DDX58/ISG20/OAS3/OAS1/OAS2/IFI35/HERC5/HLA-F/OASL/ICAM1/BST2/IFI6/UBE2L6/TRIM22/MX2/ADAR/EIF2AK2/MX1/IRF9/IFIT3/TRIM21/SAMHD1/USP18/IFITM1/TRIM14/XAF1/GBP1/PSMB8/SP100/IFITM3/GBP3/UBA7/IFIT2/PTAFR/GBP4	9636/3106/3434/3665/3659/91543/3429/6772/3107/567/23586/3669/4940/4938/4939/3430/51191/3134/8638/3383/684/2537/9246/10346/4600/103/5610/4599/10379/3437/6737/25939/11274/8519/9830/54739/2633/5696/6672/10410/2635/7318/3433/5724/115361	45	0		45	ENSG00000187608/ENSG00000234745/ENSG00000185745/ENSG00000185507/ENSG00000125347/ENSG00000134321/ENSG00000165949/ENSG00000115415/ENSG00000204525/ENSG00000166710/ENSG00000107201/ENSG00000172183/ENSG00000111331/ENSG00000089127/ENSG00000111335/ENSG00000068079/ENSG00000138646/ENSG00000204642/ENSG00000135114/ENSG00000090339/ENSG00000130303/ENSG00000126709/ENSG00000156587/ENSG00000132274/ENSG00000183486…
R-HSA-877300	Interferon gamma signaling	21/293	75/8844	1.72898560524733e-14	3.97090360671803e-12	ENSG00000234745/ENSG00000185507/ENSG00000125347/ENSG00000115415/ENSG00000204525/ENSG00000166710/ENSG00000111331/ENSG00000089127/ENSG00000111335/ENSG00000204642/ENSG00000135114/ENSG00000090339/ENSG00000132274/ENSG00000213928/ENSG00000132109/ENSG00000106785/ENSG00000117228/ENSG00000067066/ENSG00000117226/ENSG00000169403/ENSG00000162654	HLA-B/IRF7/IRF1/STAT1/HLA-C/B2M/OAS3/OAS1/OAS2/HLA-F/OASL/ICAM1/TRIM22/IRF9/TRIM21/TRIM14/GBP1/SP100/GBP3/PTAFR/GBP4	3106/3665/3659/6772/3107/567/4940/4938/4939/3134/8638/3383/10346/10379/6737/9830/2633/6672/2635/5724/115361	21	0		21	ENSG00000234745/ENSG00000185507/ENSG00000125347/ENSG00000115415/ENSG00000204525/ENSG00000166710/ENSG00000111331/ENSG00000089127/ENSG00000111335/ENSG00000204642/ENSG00000135114/ENSG00000090339/ENSG00000132274/ENSG00000213928/ENSG00000132109/ENSG00000106785/ENSG00000117228/ENSG00000067066/ENSG00000117226/ENSG00000169403/ENSG00000162654
R-HSA-6783783	Interleukin-10 signaling	13/293	39/8844	1.66673732548438e-10	2.87095504314684e-08	ENSG00000090339/ENSG00000271503/ENSG00000136244/ENSG00000163739/ENSG00000081041/ENSG00000169429/ENSG00000184371/ENSG00000115009/ENSG00000232810/ENSG00000102962/ENSG00000128342/ENSG00000169403/ENSG00000150782	ICAM1/CCL5/IL6/CXCL1/CXCL2/CXCL8/CSF1/CCL20/TNF/CCL22/LIF/PTAFR/IL18	3383/6352/3569/2919/2920/3576/1435/6364/7124/6367/3976/5724/3606	13	1	ENSG00000150782	12	ENSG00000090339/ENSG00000271503/ENSG00000136244/ENSG00000163739/ENSG00000081041/ENSG00000169429/ENSG00000184371/ENSG00000115009/ENSG00000232810/ENSG00000102962/ENSG00000128342/ENSG00000169403
R-HSA-449147	Signaling by Interleukins	36/293	409/8844	6.41140791943032e-08	8.83492011297498e-06	ENSG00000115415/ENSG00000090339/ENSG00000205220/ENSG00000271503/ENSG00000117461/ENSG00000204179/ENSG00000134470/ENSG00000162892/ENSG00000136244/ENSG00000137752/ENSG00000168685/ENSG00000134070/ENSG00000126561/ENSG00000240065/ENSG00000163739/ENSG00000136167/ENSG00000081041/ENSG00000169429/ENSG00000184371/ENSG00000204264/ENSG00000115009/ENSG00000232810/ENSG00000164136/ENSG00000149968/ENSG00000102962…	STAT1/ICAM1/PSMB10/CCL5/PIK3R3/PTPN20/IL15RA/IL24/IL6/CASP1/IL7R/IRAK2/STAT5A/PSMB9/CXCL1/LCP1/CXCL2/CXCL8/CSF1/PSMB8/CCL20/TNF/IL15/MMP3/CCL22/IL1RL2/IL32/STAT4/LIF/IL20/ITGB2/PTAFR/IL27RA/IL18/BOLA2B/LOC107984053	6772/3383/5699/6352/8503/26095/3601/11009/3569/834/3575/3656/6776/5698/2919/3936/2920/3576/1435/5696/6364/7124/3600/4314/6367/8808/9235/6775/3976/50604/3689/5724/9466/3606/654483/107984053	36	3	ENSG00000149968/ENSG00000150782/ENSG00000169627	32	ENSG00000115415/ENSG00000090339/ENSG00000205220/ENSG00000271503/ENSG00000117461/ENSG00000204179/ENSG00000134470/ENSG00000162892/ENSG00000136244/ENSG00000137752/ENSG00000168685/ENSG00000134070/ENSG00000126561/ENSG00000240065/ENSG00000163739/ENSG00000136167/ENSG00000081041/ENSG00000169429/ENSG00000184371/ENSG00000204264/ENSG00000115009/ENSG00000232810/ENSG00000164136/ENSG00000102962/ENSG00000115598…
R-HSA-380108	Chemokine receptors bind chemokines	9/293	28/8844	1.68792132444874e-07	1.93829632090864e-05	ENSG00000271503/ENSG00000151882/ENSG00000169248/ENSG00000163739/ENSG00000081041/ENSG00000169429/ENSG00000006210/ENSG00000115009/ENSG00000163734	CCL5/CCL28/CXCL11/CXCL1/CXCL2/CXCL8/CX3CL1/CCL20/CXCL3	6352/56477/6373/2919/2920/3576/6376/6364/2921	9	0		9	ENSG00000271503/ENSG00000151882/ENSG00000169248/ENSG00000163739/ENSG00000081041/ENSG00000169429/ENSG00000006210/ENSG00000115009/ENSG00000163734
R-HSA-1236977	Endosomal/Vacuolar pathway	5/293	10/8844	8.48002130515532e-06	0.000834676382750288	ENSG00000234745/ENSG00000204525/ENSG00000166710/ENSG00000204642/ENSG00000163131	HLA-B/HLA-C/B2M/HLA-F/CTSS	3106/3107/567/3134/1520	5	0		5	ENSG00000234745/ENSG00000204525/ENSG00000166710/ENSG00000204642/ENSG00000163131
R-HSA-1169408	ISG15 antiviral mechanism	11/293	71/8844	1.90493724098703e-05	0.00145833528782229	ENSG00000187608/ENSG00000185745/ENSG00000115415/ENSG00000107201/ENSG00000138646/ENSG00000156587/ENSG00000183486/ENSG00000055332/ENSG00000157601/ENSG00000184979/ENSG00000182179	ISG15/IFIT1/STAT1/DDX58/HERC5/UBE2L6/MX2/EIF2AK2/MX1/USP18/UBA7	9636/3434/6772/23586/51191/9246/4600/5610/4599/11274/7318	11	0		11	ENSG00000187608/ENSG00000185745/ENSG00000115415/ENSG00000107201/ENSG00000138646/ENSG00000156587/ENSG00000183486/ENSG00000055332/ENSG00000157601/ENSG00000184979/ENSG00000182179
R-HSA-1169410	Antiviral mechanism by IFN-stimulated genes	11/293	71/8844	1.90493724098703e-05	0.00145833528782229	ENSG00000187608/ENSG00000185745/ENSG00000115415/ENSG00000107201/ENSG00000138646/ENSG00000156587/ENSG00000183486/ENSG00000055332/ENSG00000157601/ENSG00000184979/ENSG00000182179	ISG15/IFIT1/STAT1/DDX58/HERC5/UBE2L6/MX2/EIF2AK2/MX1/USP18/UBA7	9636/3434/6772/23586/51191/9246/4600/5610/4599/11274/7318	11	0		11	ENSG00000187608/ENSG00000185745/ENSG00000115415/ENSG00000107201/ENSG00000138646/ENSG00000156587/ENSG00000183486/ENSG00000055332/ENSG00000157601/ENSG00000184979/ENSG00000182179
R-HSA-936440	Negative regulators of DDX58/IFIH1 signaling	7/293	34/8844	0.000101580260200879	0.00604641277379017	ENSG00000187608/ENSG00000107201/ENSG00000138646/ENSG00000115267/ENSG00000156587/ENSG00000140853/ENSG00000182179	ISG15/DDX58/HERC5/IFIH1/UBE2L6/NLRC5/UBA7	9636/23586/51191/64135/9246/84166/7318	7	0		7	ENSG00000187608/ENSG00000107201/ENSG00000138646/ENSG00000115267/ENSG00000156587/ENSG00000140853/ENSG00000182179
R-HSA-983170	Antigen Presentation: Folding, assembly and peptide loading of class I MHC	6/293	24/8844	0.000102097723945499	0.00604641277379017	ENSG00000234745/ENSG00000204525/ENSG00000166710/ENSG00000204642/ENSG00000164308/ENSG00000044574	HLA-B/HLA-C/B2M/HLA-F/ERAP2/HSPA5	3106/3107/567/3134/64167/3309	6	0		6	ENSG00000234745/ENSG00000204525/ENSG00000166710/ENSG00000204642/ENSG00000164308/ENSG00000044574
R-HSA-168928	DDX58/IFIH1-mediated induction of interferon-alpha/beta	10/293	71/8844	0.000105307624507231	0.00604641277379017	ENSG00000187608/ENSG00000185507/ENSG00000125347/ENSG00000107201/ENSG00000138646/ENSG00000115267/ENSG00000156587/ENSG00000140853/ENSG00000108771/ENSG00000182179	ISG15/IRF7/IRF1/DDX58/HERC5/IFIH1/UBE2L6/NLRC5/DHX58/UBA7	9636/3665/3659/23586/51191/64135/9246/84166/79132/7318	10	0		10	ENSG00000187608/ENSG00000185507/ENSG00000125347/ENSG00000107201/ENSG00000138646/ENSG00000115267/ENSG00000156587/ENSG00000140853/ENSG00000108771/ENSG00000182179
R-HSA-375276	Peptide ligand-binding receptors	12/293	105/8844	0.000173322254402415	0.009186079483328	ENSG00000271503/ENSG00000069482/ENSG00000186867/ENSG00000151882/ENSG00000169248/ENSG00000163739/ENSG00000081041/ENSG00000169429/ENSG00000006210/ENSG00000115009/ENSG00000163734/ENSG00000170775	CCL5/GAL/QRFPR/CCL28/CXCL11/CXCL1/CXCL2/CXCL8/CX3CL1/CCL20/CXCL3/GPR37	6352/51083/84109/56477/6373/2919/2920/3576/6376/6364/2921/2861	12	0		12	ENSG00000271503/ENSG00000069482/ENSG00000186867/ENSG00000151882/ENSG00000169248/ENSG00000163739/ENSG00000081041/ENSG00000169429/ENSG00000006210/ENSG00000115009/ENSG00000163734/ENSG00000170775
R-HSA-8854691	Interleukin-20 family signaling	5/293	22/8844	0.000638500514876892	0.0314233467678699	ENSG00000115415/ENSG00000162892/ENSG00000126561/ENSG00000138378/ENSG00000162891	STAT1/IL24/STAT5A/STAT4/IL20	6772/11009/6776/6775/50604	5	0		5	ENSG00000115415/ENSG00000162892/ENSG00000126561/ENSG00000138378/ENSG00000162891
R-HSA-198933	Immunoregulatory interactions between a Lymphoid and a non-Lymphoid cell	9/293	76/8844	0.000863012150337214	0.0393361147157466	ENSG00000234745/ENSG00000204525/ENSG00000166710/ENSG00000204642/ENSG00000090339/ENSG00000185885/ENSG00000160255/ENSG00000095970/ENSG00000115232	HLA-B/HLA-C/B2M/HLA-F/ICAM1/IFITM1/ITGB2/TREM2/ITGA4	3106/3107/567/3134/3383/8519/3689/54209/3676	9	1	ENSG00000095970	8	ENSG00000234745/ENSG00000204525/ENSG00000166710/ENSG00000204642/ENSG00000090339/ENSG00000185885/ENSG00000160255/ENSG00000115232
R-HSA-1474244	Extracellular matrix organization	19/293	259/8844	0.000963149970265425	0.0393361147157466	ENSG00000090339/ENSG00000079385/ENSG00000171812/ENSG00000077942/ENSG00000049089/ENSG00000038427/ENSG00000132031/ENSG00000116962/ENSG00000169436/ENSG00000166033/ENSG00000149968/ENSG00000008516/ENSG00000160255/ENSG00000144810/ENSG00000099953/ENSG00000115318/ENSG00000163131/ENSG00000166670/ENSG00000115232	ICAM1/CEACAM1/COL8A2/FBLN1/COL9A2/VCAN/MATN3/NID1/COL22A1/HTRA1/MMP3/MMP25/ITGB2/COL8A1/MMP11/LOXL3/CTSS/MMP10/ITGA4	3383/634/1296/2192/1298/1462/4148/4811/169044/5654/4314/64386/3689/1295/4320/84695/1520/4319/3676	19	4	ENSG00000038427/ENSG00000166033/ENSG00000149968/ENSG00000166670	15	ENSG00000090339/ENSG00000079385/ENSG00000171812/ENSG00000077942/ENSG00000049089/ENSG00000132031/ENSG00000116962/ENSG00000169436/ENSG00000008516/ENSG00000160255/ENSG00000144810/ENSG00000099953/ENSG00000115318/ENSG00000163131/ENSG00000115232
R-HSA-6785807	Interleukin-4 and 13 signaling	10/293	93/8844	0.000970557257137434	0.0393361147157466	ENSG00000115415/ENSG00000090339/ENSG00000136244/ENSG00000169429/ENSG00000232810/ENSG00000149968/ENSG00000102962/ENSG00000128342/ENSG00000160255/ENSG00000150782	STAT1/ICAM1/IL6/CXCL8/TNF/MMP3/CCL22/LIF/ITGB2/IL18	6772/3383/3569/3576/7124/4314/6367/3976/3689/3606	10	2	ENSG00000149968/ENSG00000150782	8	ENSG00000115415/ENSG00000090339/ENSG00000136244/ENSG00000169429/ENSG00000232810/ENSG00000102962/ENSG00000128342/ENSG00000160255
