## Supplementary Tables S3 for "Fibroblasts Regulate the Transformation Potential of Human Papillomavirus-positive Keratinocytes"

ReactomeID	Description	GeneRatio	BgRatio	pvalue	padj	geneID	geneName	EntrezID	Count	Up	Up_Gene_id	Down	Down_Gene_id
R-HSA-909733	Interferon alpha/beta signaling	21/504	58/8832	2.35152714847506e-12	2.21984162816045e-09	ENSG00000165949/ENSG00000134321/ENSG00000234745/ENSG00000185745/ENSG00000126709/ENSG00000187608/ENSG00000185507/ENSG00000068079/ENSG00000130303/ENSG00000115415/ENSG00000089127/ENSG00000111335/ENSG00000184979/ENSG00000183486/ENSG00000185885/ENSG00000157601/ENSG00000120738/ENSG00000142089/ENSG00000132530/ENSG00000101347/ENSG00000111331	IFI27/RSAD2/HLA-B/IFIT1/IFI6/ISG15/IRF7/IFI35/BST2/STAT1/OAS1/OAS2/USP18/MX2/IFITM1/MX1/EGR1/IFITM3/XAF1/SAMHD1/OAS3	3429/91543/3106/3434/2537/9636/3665/3430/684/6772/4938/4939/11274/4600/8519/4599/1958/10410/54739/25939/4940	21	1	ENSG00000120738	20	ENSG00000165949/ENSG00000134321/ENSG00000234745/ENSG00000185745/ENSG00000126709/ENSG00000187608/ENSG00000185507/ENSG00000068079/ENSG00000130303/ENSG00000115415/ENSG00000089127/ENSG00000111335/ENSG00000184979/ENSG00000183486/ENSG00000185885/ENSG00000157601/ENSG00000142089/ENSG00000132530/ENSG00000101347/ENSG00000111331
R-HSA-913531	Interferon Signaling	27/504	170/8832	1.07534893085552e-06	0.00042736358185486	ENSG00000165949/ENSG00000132274/ENSG00000134321/ENSG00000234745/ENSG00000185745/ENSG00000126709/ENSG00000187608/ENSG00000185507/ENSG00000068079/ENSG00000130303/ENSG00000156587/ENSG00000115415/ENSG00000089127/ENSG00000111335/ENSG00000184979/ENSG00000183486/ENSG00000185885/ENSG00000157601/ENSG00000120738/ENSG00000137699/ENSG00000070808/ENSG00000142089/ENSG00000169403/ENSG00000132530/ENSG00000101347…	IFI27/TRIM22/RSAD2/HLA-B/IFIT1/IFI6/ISG15/IRF7/IFI35/BST2/UBE2L6/STAT1/OAS1/OAS2/USP18/MX2/IFITM1/MX1/EGR1/TRIM29/CAMK2A/IFITM3/PTAFR/XAF1/SAMHD1/OAS3/TRIM34	3429/10346/91543/3106/3434/2537/9636/3665/3430/684/9246/6772/4938/4939/11274/4600/8519/4599/1958/23650/815/10410/5724/54739/25939/4940/53840	27	4	ENSG00000120738/ENSG00000137699/ENSG00000070808/ENSG00000258659	23	ENSG00000165949/ENSG00000132274/ENSG00000134321/ENSG00000234745/ENSG00000185745/ENSG00000126709/ENSG00000187608/ENSG00000185507/ENSG00000068079/ENSG00000130303/ENSG00000156587/ENSG00000115415/ENSG00000089127/ENSG00000111335/ENSG00000184979/ENSG00000183486/ENSG00000185885/ENSG00000157601/ENSG00000142089/ENSG00000169403/ENSG00000132530/ENSG00000101347/ENSG00000111331
R-HSA-1474244	Extracellular matrix organization	35/504	258/8832	1.35814697623367e-06	0.00042736358185486	ENSG00000106366/ENSG00000077942/ENSG00000035862/ENSG00000129038/ENSG00000182492/ENSG00000135074/ENSG00000105426/ENSG00000168477/ENSG00000169436/ENSG00000092969/ENSG00000144810/ENSG00000123342/ENSG00000154734/ENSG00000079385/ENSG00000115414/ENSG00000130702/ENSG00000139626/ENSG00000100985/ENSG00000204248/ENSG00000111799/ENSG00000169896/ENSG00000080573/ENSG00000166670/ENSG00000169035/ENSG00000105855…	SERPINE1/FBLN1/TIMP2/LOXL1/BGN/ADAM19/PTPRS/TNXB/COL22A1/TGFB2/COL8A1/MMP19/ADAMTS1/CEACAM1/FN1/LAMA5/ITGB7/MMP9/COL11A2/COL12A1/ITGAM/COL5A3/MMP10/KLK7/ITGB8/FBLN2/COL5A2/MMP1/LOXL4/ITGA7/TGFB3/NID1/MFAP4/MMP24/MATN3	5054/2192/7077/4016/633/8728/5802/7148/169044/7042/1295/4327/9510/634/2335/3911/3695/4318/1302/1303/3684/50509/4319/5650/3696/2199/1290/4312/84171/3679/7043/4811/4239/10893/4148	35	20	ENSG00000077942/ENSG00000035862/ENSG00000129038/ENSG00000182492/ENSG00000105426/ENSG00000168477/ENSG00000092969/ENSG00000154734/ENSG00000130702/ENSG00000139626/ENSG00000204248/ENSG00000111799/ENSG00000169035/ENSG00000105855/ENSG00000163520/ENSG00000138131/ENSG00000135424/ENSG00000119699/ENSG00000166482/ENSG00000125966	15	ENSG00000106366/ENSG00000135074/ENSG00000169436/ENSG00000144810/ENSG00000123342/ENSG00000079385/ENSG00000115414/ENSG00000100985/ENSG00000169896/ENSG00000080573/ENSG00000166670/ENSG00000204262/ENSG00000196611/ENSG00000116962/ENSG00000132031
R-HSA-6809371	Formation of the cornified envelope	18/504	101/8832	1.35708538459022e-05	0.00320272150763292	ENSG00000167768/ENSG00000118898/ENSG00000170423/ENSG00000133710/ENSG00000171401/ENSG00000134760/ENSG00000163209/ENSG00000134762/ENSG00000092295/ENSG00000163207/ENSG00000186226/ENSG00000140479/ENSG00000134755/ENSG00000167916/ENSG00000167880/ENSG00000096696/ENSG00000178172/ENSG00000173239	KRT1/PPL/KRT78/SPINK5/KRT13/DSG1/SPRR3/DSC3/TGM1/IVL/LCE1E/PCSK6/DSC2/KRT24/EVPL/DSP/SPINK6/LIPM	3848/5493/196374/11005/3860/1828/6707/1825/7051/3713/353135/5046/1824/192666/2125/1832/404203/340654	18	16	ENSG00000167768/ENSG00000118898/ENSG00000170423/ENSG00000133710/ENSG00000171401/ENSG00000134760/ENSG00000163209/ENSG00000134762/ENSG00000092295/ENSG00000163207/ENSG00000140479/ENSG00000134755/ENSG00000167916/ENSG00000167880/ENSG00000096696/ENSG00000173239	2	ENSG00000186226/ENSG00000178172
R-HSA-6805567	Keratinization	18/504	112/8832	5.74470214343349e-05	0.0094420501011821	ENSG00000167768/ENSG00000118898/ENSG00000170423/ENSG00000133710/ENSG00000171401/ENSG00000134760/ENSG00000163209/ENSG00000134762/ENSG00000092295/ENSG00000163207/ENSG00000186226/ENSG00000140479/ENSG00000134755/ENSG00000167916/ENSG00000167880/ENSG00000096696/ENSG00000178172/ENSG00000173239	KRT1/PPL/KRT78/SPINK5/KRT13/DSG1/SPRR3/DSC3/TGM1/IVL/LCE1E/PCSK6/DSC2/KRT24/EVPL/DSP/SPINK6/LIPM	3848/5493/196374/11005/3860/1828/6707/1825/7051/3713/353135/5046/1824/192666/2125/1832/404203/340654	18	16	ENSG00000167768/ENSG00000118898/ENSG00000170423/ENSG00000133710/ENSG00000171401/ENSG00000134760/ENSG00000163209/ENSG00000134762/ENSG00000092295/ENSG00000163207/ENSG00000140479/ENSG00000134755/ENSG00000167916/ENSG00000167880/ENSG00000096696/ENSG00000173239	2	ENSG00000186226/ENSG00000178172
R-HSA-6783783	Interleukin-10 signaling	10/504	40/8832	6.00130303041235e-05	0.0094420501011821	ENSG00000163739/ENSG00000081041/ENSG00000128342/ENSG00000184371/ENSG00000108342/ENSG00000169403/ENSG00000115009/ENSG00000115008/ENSG00000136244/ENSG00000169194	CXCL1/CXCL2/LIF/CSF1/CSF3/PTAFR/CCL20/IL1A/IL6/IL13	2919/2920/3976/1435/1440/5724/6364/3552/3569/3596	10	0		10	ENSG00000163739/ENSG00000081041/ENSG00000128342/ENSG00000184371/ENSG00000108342/ENSG00000169403/ENSG00000115009/ENSG00000115008/ENSG00000136244/ENSG00000169194
R-HSA-6785807	Interleukin-4 and 13 signaling	15/504	92/8832	0.00019972606615631	0.0269344866359367	ENSG00000115415/ENSG00000122691/ENSG00000069667/ENSG00000128342/ENSG00000115414/ENSG00000130702/ENSG00000100985/ENSG00000124762/ENSG00000169896/ENSG00000137193/ENSG00000196611/ENSG00000113916/ENSG00000115008/ENSG00000136244/ENSG00000169194	STAT1/TWIST1/RORA/LIF/FN1/LAMA5/MMP9/CDKN1A/ITGAM/PIM1/MMP1/BCL6/IL1A/IL6/IL13	6772/7291/6095/3976/2335/3911/4318/1026/3684/5292/4312/604/3552/3569/3596	15	4	ENSG00000069667/ENSG00000130702/ENSG00000137193/ENSG00000113916	11	ENSG00000115415/ENSG00000122691/ENSG00000128342/ENSG00000115414/ENSG00000100985/ENSG00000124762/ENSG00000169896/ENSG00000196611/ENSG00000115008/ENSG00000136244/ENSG00000169194
R-HSA-3000178	ECM proteoglycans	12/504	65/8832	0.000262524004299225	0.0309778325073086	ENSG00000106366/ENSG00000182492/ENSG00000105426/ENSG00000168477/ENSG00000092969/ENSG00000115414/ENSG00000130702/ENSG00000080573/ENSG00000204262/ENSG00000135424/ENSG00000119699/ENSG00000132031	SERPINE1/BGN/PTPRS/TNXB/TGFB2/FN1/LAMA5/COL5A3/COL5A2/ITGA7/TGFB3/MATN3	5054/633/5802/7148/7042/2335/3911/50509/1290/3679/7043/4148	12	7	ENSG00000182492/ENSG00000105426/ENSG00000168477/ENSG00000092969/ENSG00000130702/ENSG00000135424/ENSG00000119699	5	ENSG00000106366/ENSG00000115414/ENSG00000080573/ENSG00000204262/ENSG00000132031
R-HSA-1566948	Elastic fibre formation	9/504	41/8832	0.00040539874713539	0.0425218241439787	ENSG00000077942/ENSG00000129038/ENSG00000092969/ENSG00000115414/ENSG00000105855/ENSG00000163520/ENSG00000138131/ENSG00000119699/ENSG00000166482	FBLN1/LOXL1/TGFB2/FN1/ITGB8/FBLN2/LOXL4/TGFB3/MFAP4	2192/4016/7042/2335/3696/2199/84171/7043/4239	9	8	ENSG00000077942/ENSG00000129038/ENSG00000092969/ENSG00000105855/ENSG00000163520/ENSG00000138131/ENSG00000119699/ENSG00000166482	1	ENSG00000115414
